# Lithocholic acid modulates the growth of butyrate-producing bacteria and is decreased in the feces of stunted children

**DOI:** 10.64898/2026.05.04.722639

**Authors:** Kelsey E. Huus, Julian R. Garneau, Nermin Akduman, Simon Yersin, Jun Han, Mariia A. Beliaeva, Cordula Gekeler, Leonardo Boldt, Munir Winkel, Christoph H. Borchers, B. Brett Finlay, Michael Zimmermann, Philippe J. Sansonetti, Lisa Maier, Pascale Vonaesch, the Afribiota Investigators

## Abstract

Bile acids modulate the intestinal microbiota and serve as key signaling molecules in host physiology. Bile acid dysregulation has been implicated in nutritional and inflammatory diseases; however, data on the pool of bile acids present in stunted children or children suffering of environmental enteric dysfunction (EED) is limited, particularly in the upper intestinal compartment where disease phenotypes are most relevant. In this study, we performed a targeted metabolomics approach on 75 bile acids and their derivatives, including gastric and duodenal aspirates and fecal samples from almost 1000 children from two Sub-Saharan cities. We found that levels of secondary bile acids, especially lithocholic acid, are significantly lower in the feces of stunted and EED children, while ursocholic acid and its derivatives are significantly higher. Levels of primary and sulfated bile acids are also increased in the feces of children with EED. Microbiota sequencing revealed that high lithocholic acid levels are positively associated with butyrate-producing bacteria, while negatively associated with oral taxa like *Streptococcus* and *Veillonella*. *In vitro* tests on a panel of reference strains showed that oral bacteria bioaccumulate and are inhibited by a variety of bile acids, while lithocholic and chenodeoxycholic acids modulate the growth of several butyrate-producing bacteria. This effect was even stronger with tauro- or glycol-conjugated bile acids. Exposing stool-derived *in vitro* communities from children in Afribiota to these bile acids confirmed their positive impact on butyrate producers and negative effect on overgrowing oral taxa. Our findings suggest that secondary bile acids, reduced in stunting and EED, modulate the growth of butyrate-producing bacteria while suppressing harmful oral taxa, highlighting their potential as tools to modulate microbiota composition.
