## Supplementary material for "Lithocholic acid modulates the growth of butyrate-producing bacteria and is decreased in the feces of stunted children": SUPP_TABLE_S4

### Sheet: Sheet1
Strain name	Alternative name	IDENTIFIER	Solid medium	Screening medium	Temperature	Condition	Category	Reason for inclusion	Synthetic community
Veillonella atypica		#DSM 20739	BHI+sheep boold agar	BHI+Na-Lactate	37°C	Anaerobic	SAS associated	CAR, Madgascar, Gordon 2020	Yes
Haemophilus aegyptius		#DSM 21187	BHI+sheep boold agar	BHI++	37°C	Anaerobic	SAS associated	CAR, Madgascar	No
Porphyromonas asaccharolytica		#DSM-20707	BHI+sheep boold agar	LYBHI	37°C	Anaerobic	SAS associated	CAR, Madgascar	Yes
Rothia dentocariosa		#DSM 43762	BHI+sheep boold agar	LYBHI	37°C	Anaerobic	SAS associated	Madagascar, Gordon 2020	Yes
Fusobacterium mortiferum		#DSM 19809	BHI+sheep boold agar	PYG	37°C	Anaerobic	SAS associated	Madagascar	Yes
Limosilactobacillus mucosae	Lactobacillus mucosae	#DSM 13345	BHI+sheep boold agar	MRS	37°C	Anaerobic	SAS associated	CAR, Madgascar	Yes
Anaerostipes caccae		#DSM 14662	BHI+sheep boold agar	PYG	37°C	Anaerobic	underrepresented taxa	CAR, Madgascar	Yes
Campylobacter jejuni		#DSM 4688	MHB	MHB	42°C	Microaerophilic	SAS associated	Madagascar, Gordon 2022	No
Granulicatella elegans		#DSM 11693	BHI+sheep boold agar	PYG	37°C	Anaerobic	SAS associated	Gordon 2020	No
Granulicatella adiacens		#DSM 9848	BHI+sheep boold agar	PYG	37°C	Anaerobic	SAS associated	Gordon 2021	Yes
Pseudoleptotrichia goodfellowii		#DSM 19756	BHI+sheep boold agar	PYG	37°C	Anaerobic	SAS associated	Gordon 2022	Yes
Agathobacter rectalis	Eubacterium rectale	#DSM 17629	BHI+sheep boold agar	mGAM+GMM	37°C	Anaerobic	SAS associated	CAR, Madgascar	Yes
Roseburia intestinalis		#DSM 14610	BHI+sheep boold agar	PYG	37°C	Anaerobic	underrepresented taxa	CAR, Madgascar	Yes
Haemophilus parainfluenzae		#DSM 8978	BHI+sheep boold agar	BHI++	37°C	Anaerobic	SAS associated	CAR, Gordon 2020	No
Prevotella melaninogenica		#DSM 7089	BHI+sheep boold agar	mGAM	37°C	Anaerobic	SAS associated	CAR, Madgascar, Gordon 2020	Yes
Streptococcus salivarius		#DSM 20560	BHI+sheep boold agar	GMM	37°C	Anaerobic	SAS associated	CAR, Gordon 2022	Yes
Coprococcus comes		#ATCC 27758	BHI+sheep boold agar	PYG	37°C	Anaerobic	underrepresented taxa	CAR, Madgascar	Yes
Bacteroides ovatus		#ATCC 8483	BHI+sheep boold agar	mGAM	37°C	Anaerobic	underrepresented taxa	CAR, Madgascar	Yes
Anaerobutyricum hallii	Eubacterium hallii	#DSM 3353	BHI+sheep boold agar	PYG	37°C	Anaerobic	underrepresented taxa	CAR, Madgascar	Yes
Streptococcus parasanguinis	Streptococcus parasanguinis	#DSM 6778	BHI+sheep boold agar	GMM	37°C	Anaerobic	SAS associated	Madagascar, Gordon 2021	Yes
Fusobacterium periodonticum	Fusobacterium periodonticum	#1_A_54/D10	BHI+sheep boold agar	PYG	37°C	Anaerobic	SAS associated	CAR, Madgascar, Gordon 2020	Yes
Shigella flexneri		#DSM 4782	BHI+sheep boold agar	mGAM	37°C	Anaerobic	SAS associated	CAR, Madgascar	Yes
Ligilactobacillus salivarius		#DSM 20555	BHI+sheep boold agar	MRS	37°C	Anaerobic	SAS associated	CAR, Madgascar	Yes
Ligilactobacillus ruminis		#DSM 20403	BHI+sheep boold agar	MRS	37°C	Anaerobic	SAS associated	CAR, Madgascar	Yes
