## Supplementary material for "Lithocholic acid modulates the growth of butyrate-producing bacteria and is decreased in the feces of stunted children": SUPP_TABLE_S6

### Sheet: TableS6_SynCom_BA
Drug	Species	Group	Concentrations	mean_Relabund	Bile_acids_Concentration	Control_RelAbundance	RelAbun_Baseline	Log2FC	Tacids_num
Chenodeoxycholic acid	Limosilactobacillus mucosae	SAS	0.25	2.44535	Chenodeoxycholic acid 0.25	3.33455	-0.889198	-0.447291	12
Chenodeoxycholic acid	Ligilactobacillus salivarius	SAS	0.25	5.24973	Chenodeoxycholic acid 0.25	10.4648	-5.21503	-0.995086	12
Chenodeoxycholic acid	Ligilactobacillus salivarius	SAS	0.5	1.1866	Chenodeoxycholic acid 0.5	10.4648	-9.27815	-3.13954	11
Chenodeoxycholic acid	Roseburia intestinalis	UC	0.25	0.0200924	Chenodeoxycholic acid 0.25	0	0.0200924	4.37929	12
Chenodeoxycholic acid	Roseburia intestinalis	UC	0.5	0	Chenodeoxycholic acid 0.5	0	0	0	11
Chenodeoxycholic acid	Shigella flexneri	SAS	0.25	27.9162	Chenodeoxycholic acid 0.25	23.5312	4.38494	0.246514	12
Chenodeoxycholic acid	Shigella flexneri	SAS	0.5	35.1349	Chenodeoxycholic acid 0.5	23.5312	11.6037	0.578308	11
Chenodeoxycholic acid	Streptococcus parasanguinis	SAS	0.25	0.102618	Chenodeoxycholic acid 0.25	2.43782	-2.33521	-4.55666	12
Chenodeoxycholic acid	Streptococcus parasanguinis	SAS	0.5	0.0527336	Chenodeoxycholic acid 0.5	2.43782	-2.38509	-5.50384	11
Chenodeoxycholic acid	Limosilactobacillus mucosae	SAS	0.5	1.65619	Chenodeoxycholic acid 0.5	3.33455	-1.67836	-1.00918	11
Chenodeoxycholic acid	Porphyromonas asaccharolytica	SAS	0.25	0.00562276	Chenodeoxycholic acid 0.25	0.634157	-0.628535	-6.58048	12
Chenodeoxycholic acid	Porphyromonas asaccharolytica	SAS	0.5	0.00431007	Chenodeoxycholic acid 0.5	0.634157	-0.629847	-6.89842	11
Chenodeoxycholic acid	Prevotella melaninogenica	SAS	0.25	0.0124839	Chenodeoxycholic acid 0.25	0.866451	-0.853967	-6.00598	12
Chenodeoxycholic acid	Prevotella melaninogenica	SAS	0.5	0.00287338	Chenodeoxycholic acid 0.5	0.866451	-0.863578	-7.80179	11
Chenodeoxycholic acid	Pseudoleptotrichia goodfellowii	SAS	0.25	0.104632	Chenodeoxycholic acid 0.25	0.10042	0.00421215	0.0586989	12
Chenodeoxycholic acid	Pseudoleptotrichia goodfellowii	SAS	0.5	0.0824622	Chenodeoxycholic acid 0.5	0.10042	-0.0179576	-0.2811	11
Chenodeoxycholic acid	Granulicatella adiacens	SAS	0.25	0.0596492	Chenodeoxycholic acid 0.25	0.96185	-0.9022	-3.98843	12
Chenodeoxycholic acid	Granulicatella adiacens	SAS	0.5	0.026121	Chenodeoxycholic acid 0.5	0.96185	-0.935729	-5.1491	11
Chenodeoxycholic acid	Ligilactobacillus ruminis	SAS	0.25	0.261429	Chenodeoxycholic acid 0.25	0.218643	0.0427853	0.256747	12
Chenodeoxycholic acid	Ligilactobacillus ruminis	SAS	0.5	0.107986	Chenodeoxycholic acid 0.5	0.218643	-0.110657	-1.01092	11
Chenodeoxycholic acid	Bacteroides ovatus	UC	0.25	3.00406	Chenodeoxycholic acid 0.25	9.1292	-6.12514	-1.60325	12
Chenodeoxycholic acid	Bacteroides ovatus	UC	0.5	1.59098	Chenodeoxycholic acid 0.5	9.1292	-7.53822	-2.51982	11
Chenodeoxycholic acid	Bariatricus comes	UC	0.25	5.69115	Chenodeoxycholic acid 0.25	2.35162	3.33953	1.2747	12
Chenodeoxycholic acid	Bariatricus comes	UC	0.5	3.2003	Chenodeoxycholic acid 0.5	2.35162	0.84868	0.444388	11
Chenodeoxycholic acid	Streptococcus salivarius	SAS	0.25	0.00202839	Chenodeoxycholic acid 0.25	0.125604	-0.123576	-5.37905	12
Chenodeoxycholic acid	Streptococcus salivarius	SAS	0.5	0	Chenodeoxycholic acid 0.5	0.125604	-0.125604	-6.96401	11
Chenodeoxycholic acid	Veillonella atypica	SAS	0.25	10.8189	Chenodeoxycholic acid 0.25	11.2397	-0.420799	-0.0550443	12
Chenodeoxycholic acid	Agathobacter rectalis	UC	0.25	0.227894	Chenodeoxycholic acid 0.25	0.635849	-0.407955	-1.47621	12
Chenodeoxycholic acid	Agathobacter rectalis	UC	0.5	0.0548111	Chenodeoxycholic acid 0.5	0.635849	-0.581038	-3.51199	11
Chenodeoxycholic acid	Anaerobutyricum hallii	UC	0.25	0.243906	Chenodeoxycholic acid 0.25	0.125048	0.118858	0.958172	12
Chenodeoxycholic acid	Anaerobutyricum hallii	UC	0.5	0.490931	Chenodeoxycholic acid 0.5	0.125048	0.365883	1.96436	11
Chenodeoxycholic acid	Anaerostipes caccae	UC	0.25	0.715396	Chenodeoxycholic acid 0.25	1.1867	-0.471308	-0.729335	12
Chenodeoxycholic acid	Anaerostipes caccae	UC	0.5	0.309661	Chenodeoxycholic acid 0.5	1.1867	-0.877043	-1.93471	11
Chenodeoxycholic acid	Fusobacterium mortiferum	SAS	0.25	39.9109	Chenodeoxycholic acid 0.25	29.0577	10.8532	0.457851	12
Chenodeoxycholic acid	Fusobacterium mortiferum	SAS	0.5	50.4532	Chenodeoxycholic acid 0.5	29.0577	21.3956	0.796007	11
Chenodeoxycholic acid	Fusobacterium nucleatum	SAS	0.25	3.18434	Chenodeoxycholic acid 0.25	2.95208	0.232262	0.109227	12
Chenodeoxycholic acid	Fusobacterium nucleatum	SAS	0.5	0.858009	Chenodeoxycholic acid 0.5	2.95208	-2.09407	-1.78146	11
Chenodeoxycholic acid	Fusobacterium periodonticum	SAS	0.25	0.0236135	Chenodeoxycholic acid 0.25	0.862153	-0.838539	-5.13129	12
Chenodeoxycholic acid	Fusobacterium periodonticum	SAS	0.5	0.0276287	Chenodeoxycholic acid 0.5	0.862153	-0.834524	-4.91339	11
Chenodeoxycholic acid	Veillonella atypica	SAS	0.5	4.76026	Chenodeoxycholic acid 0.5	11.2397	-6.47949	-1.23932	11
Glycochenodeoxycholic acid	Agathobacter rectalis	UC	0.25	0.495345	Glycochenodeoxycholic acid 0.25	0.635849	-0.140504	-0.359599	7
Glycochenodeoxycholic acid	Bariatricus comes	UC	0.25	1.3752	Glycochenodeoxycholic acid 0.25	2.35162	-0.976418	-0.773571	7
Glycochenodeoxycholic acid	Agathobacter rectalis	UC	0.5	0.53307	Glycochenodeoxycholic acid 0.5	0.635849	-0.102779	-0.253916	6
Glycochenodeoxycholic acid	Agathobacter rectalis	UC	1	0.358744	Glycochenodeoxycholic acid 1	0.635849	-0.277104	-0.823954	5
Glycochenodeoxycholic acid	Bacteroides ovatus	UC	1	4.61966	Glycochenodeoxycholic acid 1	9.1292	-4.50954	-0.982545	5
Glycochenodeoxycholic acid	Anaerobutyricum hallii	UC	0.25	0.209915	Glycochenodeoxycholic acid 0.25	0.125048	0.0848671	0.742623	7
Glycochenodeoxycholic acid	Bariatricus comes	UC	0.5	3.07294	Glycochenodeoxycholic acid 0.5	2.35162	0.721321	0.385819	6
Glycochenodeoxycholic acid	Bariatricus comes	UC	1	1.46001	Glycochenodeoxycholic acid 1	2.35162	-0.891609	-0.687296	5
Glycochenodeoxycholic acid	Fusobacterium mortiferum	SAS	0.25	40.5331	Glycochenodeoxycholic acid 0.25	29.0577	11.4754	0.480167	7
Glycochenodeoxycholic acid	Anaerostipes caccae	UC	0.5	0.591456	Glycochenodeoxycholic acid 0.5	1.1867	-0.595247	-1.00338	6
Glycochenodeoxycholic acid	Anaerobutyricum hallii	UC	0.5	0.249414	Glycochenodeoxycholic acid 0.5	0.125048	0.124366	0.990258	6
Glycochenodeoxycholic acid	Anaerobutyricum hallii	UC	1	0.372301	Glycochenodeoxycholic acid 1	0.125048	0.247252	1.56625	5
Glycochenodeoxycholic acid	Anaerostipes caccae	UC	0.25	0.856262	Glycochenodeoxycholic acid 0.25	1.1867	-0.330441	-0.47036	7
Glycochenodeoxycholic acid	Porphyromonas asaccharolytica	SAS	0.5	0.156871	Glycochenodeoxycholic acid 0.5	0.634157	-0.477287	-2.00827	6
Glycochenodeoxycholic acid	Porphyromonas asaccharolytica	SAS	1	0.184355	Glycochenodeoxycholic acid 1	0.634157	-0.449803	-1.77675	5
Glycochenodeoxycholic acid	Prevotella melaninogenica	SAS	0.25	0.35184	Glycochenodeoxycholic acid 0.25	0.866451	-0.514611	-1.29773	7
Glycochenodeoxycholic acid	Prevotella melaninogenica	SAS	0.5	0.434948	Glycochenodeoxycholic acid 0.5	0.866451	-0.431503	-0.992603	6
Glycochenodeoxycholic acid	Prevotella melaninogenica	SAS	1	0.32013	Glycochenodeoxycholic acid 1	0.866451	-0.546322	-1.43359	5
Glycochenodeoxycholic acid	Pseudoleptotrichia goodfellowii	SAS	0.25	0.126593	Glycochenodeoxycholic acid 0.25	0.10042	0.0261733	0.331169	7
Glycochenodeoxycholic acid	Pseudoleptotrichia goodfellowii	SAS	0.5	0.0960445	Glycochenodeoxycholic acid 0.5	0.10042	-0.00437527	-0.0636115	6
Glycochenodeoxycholic acid	Pseudoleptotrichia goodfellowii	SAS	1	0.09302	Glycochenodeoxycholic acid 1	0.10042	-0.00739973	-0.109283	5
Glycochenodeoxycholic acid	Roseburia intestinalis	UC	0.25	0	Glycochenodeoxycholic acid 0.25	0	0	0	7
Glycochenodeoxycholic acid	Roseburia intestinalis	UC	0.5	0	Glycochenodeoxycholic acid 0.5	0	0	0	6
Glycochenodeoxycholic acid	Anaerostipes caccae	UC	1	0.63602	Glycochenodeoxycholic acid 1	1.1867	-0.550684	-0.898749	5
Glycochenodeoxycholic acid	Bacteroides ovatus	UC	0.25	6.0466	Glycochenodeoxycholic acid 0.25	9.1292	-3.0826	-0.594282	7
Glycochenodeoxycholic acid	Bacteroides ovatus	UC	0.5	2.88378	Glycochenodeoxycholic acid 0.5	9.1292	-6.24542	-1.66218	6
Glycochenodeoxycholic acid	Shigella flexneri	SAS	1	37.3826	Glycochenodeoxycholic acid 1	23.5312	13.8513	0.667766	5
Glycochenodeoxycholic acid	Streptococcus parasanguinis	SAS	0.25	0.949437	Glycochenodeoxycholic acid 0.25	2.43782	-1.48839	-1.35951	7
Glycochenodeoxycholic acid	Streptococcus parasanguinis	SAS	0.5	0.869152	Glycochenodeoxycholic acid 0.5	2.43782	-1.56867	-1.48683	6
Glycochenodeoxycholic acid	Streptococcus parasanguinis	SAS	1	0.92897	Glycochenodeoxycholic acid 1	2.43782	-1.50885	-1.39092	5
Glycochenodeoxycholic acid	Streptococcus salivarius	SAS	0.25	0.0672283	Glycochenodeoxycholic acid 0.25	0.125604	-0.058376	-0.891746	7
Glycochenodeoxycholic acid	Streptococcus salivarius	SAS	0.5	0.0978621	Glycochenodeoxycholic acid 0.5	0.125604	-0.0277423	-0.356793	6
Glycochenodeoxycholic acid	Streptococcus salivarius	SAS	1	0.0743067	Glycochenodeoxycholic acid 1	0.125604	-0.0512977	-0.749367	5
Glycochenodeoxycholic acid	Veillonella atypica	SAS	0.25	9.13845	Glycochenodeoxycholic acid 0.25	11.2397	-2.1013	-0.298558	7
Glycochenodeoxycholic acid	Veillonella atypica	SAS	0.5	7.90038	Glycochenodeoxycholic acid 0.5	11.2397	-3.33936	-0.50856	6
Glycochenodeoxycholic acid	Veillonella atypica	SAS	1	4.56736	Glycochenodeoxycholic acid 1	11.2397	-6.67239	-1.29899	5
Glycochenodeoxycholic acid	Roseburia intestinalis	UC	1	0	Glycochenodeoxycholic acid 1	0	0	0	5
Glycochenodeoxycholic acid	Shigella flexneri	SAS	0.25	29.3243	Glycochenodeoxycholic acid 0.25	23.5312	5.7931	0.317509	7
Glycochenodeoxycholic acid	Shigella flexneri	SAS	0.5	37.3017	Glycochenodeoxycholic acid 0.5	23.5312	13.7705	0.664643	6
Glycochenodeoxycholic acid	Porphyromonas asaccharolytica	SAS	0.25	0.259396	Glycochenodeoxycholic acid 0.25	0.634157	-0.374762	-1.28636	7
Glycochenodeoxycholic acid	Fusobacterium periodonticum	SAS	0.5	0.109529	Glycochenodeoxycholic acid 0.5	0.862153	-0.752624	-2.96503	6
Glycochenodeoxycholic acid	Fusobacterium periodonticum	SAS	1	0.31269	Glycochenodeoxycholic acid 1	0.862153	-0.549463	-1.46024	5
Glycochenodeoxycholic acid	Granulicatella adiacens	SAS	0.25	0.771228	Glycochenodeoxycholic acid 0.25	0.96185	-0.190622	-0.318279	7
Glycochenodeoxycholic acid	Granulicatella adiacens	SAS	0.5	0.551283	Glycochenodeoxycholic acid 0.5	0.96185	-0.410567	-0.801888	6
Glycochenodeoxycholic acid	Granulicatella adiacens	SAS	1	0.463378	Glycochenodeoxycholic acid 1	0.96185	-0.498471	-1.05199	5
Glycochenodeoxycholic acid	Ligilactobacillus ruminis	SAS	0.25	0.109296	Glycochenodeoxycholic acid 0.25	0.218643	-0.109347	-0.993691	7
Glycochenodeoxycholic acid	Ligilactobacillus ruminis	SAS	0.5	0.26925	Glycochenodeoxycholic acid 0.5	0.218643	0.0506071	0.299117	6
Glycochenodeoxycholic acid	Fusobacterium mortiferum	SAS	0.5	36.88	Glycochenodeoxycholic acid 0.5	29.0577	7.82237	0.343911	6
Glycochenodeoxycholic acid	Fusobacterium mortiferum	SAS	1	43.2825	Glycochenodeoxycholic acid 1	29.0577	14.2248	0.574848	5
Glycochenodeoxycholic acid	Fusobacterium nucleatum	SAS	0.25	2.54182	Glycochenodeoxycholic acid 0.25	2.95208	-0.410258	-0.215789	7
Glycochenodeoxycholic acid	Fusobacterium nucleatum	SAS	0.5	1.17966	Glycochenodeoxycholic acid 0.5	2.95208	-1.77243	-1.32262	6
Glycochenodeoxycholic acid	Fusobacterium nucleatum	SAS	1	1	Glycochenodeoxycholic acid 1	2.95208	-1.95208	-1.56076	5
Glycochenodeoxycholic acid	Fusobacterium periodonticum	SAS	0.25	0.515588	Glycochenodeoxycholic acid 0.25	0.862153	-0.346564	-0.740585	7
Glycochenodeoxycholic acid	Limosilactobacillus mucosae	SAS	1	0.631588	Glycochenodeoxycholic acid 1	3.33455	-2.70296	-2.39856	5
Glycochenodeoxycholic acid	Ligilactobacillus salivarius	SAS	0.5	5.19543	Glycochenodeoxycholic acid 0.5	10.4648	-5.26933	-1.01008	6
Glycochenodeoxycholic acid	Ligilactobacillus salivarius	SAS	1	3.64509	Glycochenodeoxycholic acid 1	10.4648	-6.81966	-1.52125	5
Glycochenodeoxycholic acid	Ligilactobacillus ruminis	SAS	1	0.0455826	Glycochenodeoxycholic acid 1	0.218643	-0.173061	-2.23695	5
Glycochenodeoxycholic acid	Ligilactobacillus salivarius	SAS	0.25	4.77397	Glycochenodeoxycholic acid 0.25	10.4648	-5.69078	-1.13211	7
Glycochenodeoxycholic acid	Limosilactobacillus mucosae	SAS	0.25	2.14849	Glycochenodeoxycholic acid 0.25	3.33455	-1.18606	-0.633926	7
Glycochenodeoxycholic acid	Limosilactobacillus mucosae	SAS	0.5	2.02513	Glycochenodeoxycholic acid 0.5	3.33455	-1.30942	-0.719196	6
Glycolithocholic acid	Bacteroides ovatus	UC	0.25	8.54955	Glycolithocholic acid 0.25	9.1292	-0.579649	-0.0946289	1
Glycolithocholic acid	Bariatricus comes	UC	0.25	1.42222	Glycolithocholic acid 0.25	2.35162	-0.929403	-0.725107	1
Glycolithocholic acid	Anaerobutyricum hallii	UC	0.25	0.0843401	Glycolithocholic acid 0.25	0.125048	-0.0407082	-0.562603	1
Glycolithocholic acid	Roseburia intestinalis	UC	0.25	0	Glycolithocholic acid 0.25	0	0	0	1
Glycolithocholic acid	Shigella flexneri	SAS	0.25	24.8574	Glycolithocholic acid 0.25	23.5312	1.32615	0.0790942	1
Glycolithocholic acid	Streptococcus parasanguinis	SAS	0.25	3.17887	Glycolithocholic acid 0.25	2.43782	0.741052	0.382783	1
Glycolithocholic acid	Pseudoleptotrichia goodfellowii	SAS	0.25	0.121398	Glycolithocholic acid 0.25	0.10042	0.0209787	0.271212	1
Glycolithocholic acid	Fusobacterium nucleatum	SAS	0.25	2.78193	Glycolithocholic acid 0.25	2.95208	-0.170148	-0.0856142	1
Glycolithocholic acid	Fusobacterium periodonticum	SAS	0.25	0.785778	Glycolithocholic acid 0.25	0.862153	-0.0763749	-0.133657	1
Glycolithocholic acid	Granulicatella adiacens	SAS	0.25	0.883811	Glycolithocholic acid 0.25	0.96185	-0.0780391	-0.12194	1
Glycolithocholic acid	Fusobacterium mortiferum	SAS	0.25	30.9261	Glycolithocholic acid 0.25	29.0577	1.86844	0.0899032	1
Glycolithocholic acid	Ligilactobacillus ruminis	SAS	0.25	0.125882	Glycolithocholic acid 0.25	0.218643	-0.0927611	-0.791605	1
Glycolithocholic acid	Ligilactobacillus salivarius	SAS	0.25	9.73336	Glycolithocholic acid 0.25	10.4648	-0.731399	-0.104519	1
Glycolithocholic acid	Anaerostipes caccae	UC	0.25	1.18845	Glycolithocholic acid 0.25	1.1867	0.00174788	0.00212155	1
Glycolithocholic acid	Agathobacter rectalis	UC	0.25	0.508251	Glycolithocholic acid 0.25	0.635849	-0.127598	-0.322567	1
Glycolithocholic acid	Prevotella melaninogenica	SAS	0.25	1.19963	Glycolithocholic acid 0.25	0.866451	0.333183	0.468936	1
Glycolithocholic acid	Streptococcus salivarius	SAS	0.25	0.0945342	Glycolithocholic acid 0.25	0.125604	-0.0310702	-0.406186	1
Glycolithocholic acid	Veillonella atypica	SAS	0.25	9.93211	Glycolithocholic acid 0.25	11.2397	-1.30764	-0.17842	1
Glycolithocholic acid	Porphyromonas asaccharolytica	SAS	0.25	0.450438	Glycolithocholic acid 0.25	0.634157	-0.18372	-0.492575	1
Glycolithocholic acid	Limosilactobacillus mucosae	SAS	0.25	3.17597	Glycolithocholic acid 0.25	3.33455	-0.158579	-0.0702724	1
Lithocholic acid	Agathobacter rectalis	UC	0.5	0.497519	Lithocholic acid 0.5	0.635849	-0.138329	-0.353292	3
Lithocholic acid	Anaerostipes caccae	UC	0.5	1.09098	Lithocholic acid 0.5	1.1867	-0.0957272	-0.121232	3
Lithocholic acid	Anaerobutyricum hallii	UC	0.5	1.20845	Lithocholic acid 0.5	0.125048	1.08341	3.26216	3
Lithocholic acid	Agathobacter rectalis	UC	0.25	0.599427	Lithocholic acid 0.25	0.635849	-0.0364213	-0.0849588	4
Lithocholic acid	Fusobacterium nucleatum	SAS	0.5	3.66827	Lithocholic acid 0.5	2.95208	0.716184	0.313269	3
Lithocholic acid	Fusobacterium periodonticum	SAS	0.25	0.924876	Lithocholic acid 0.25	0.862153	0.0627231	0.101201	4
Lithocholic acid	Fusobacterium periodonticum	SAS	0.5	0.926136	Lithocholic acid 0.5	0.862153	0.0639833	0.103163	3
Lithocholic acid	Anaerostipes caccae	UC	0.25	1.36504	Lithocholic acid 0.25	1.1867	0.178338	0.201825	4
Lithocholic acid	Granulicatella adiacens	SAS	0.5	0.128945	Lithocholic acid 0.5	0.96185	-0.832905	-2.88928	3
Lithocholic acid	Ligilactobacillus ruminis	SAS	0.25	0.154907	Lithocholic acid 0.25	0.218643	-0.0637365	-0.494441	4
Lithocholic acid	Bacteroides ovatus	UC	0.25	9.59449	Lithocholic acid 0.25	9.1292	0.465293	0.0717103	4
Lithocholic acid	Granulicatella adiacens	SAS	0.25	0.16274	Lithocholic acid 0.25	0.96185	-0.79911	-2.5558	4
Lithocholic acid	Bariatricus comes	UC	0.25	2.09483	Lithocholic acid 0.25	2.35162	-0.256791	-0.166746	4
Lithocholic acid	Bariatricus comes	UC	0.5	0.588352	Lithocholic acid 0.5	2.35162	-1.76327	-1.99704	3
Lithocholic acid	Fusobacterium mortiferum	SAS	0.25	33.6703	Lithocholic acid 0.25	29.0577	4.61261	0.21255	4
Lithocholic acid	Bacteroides ovatus	UC	0.5	12.2573	Lithocholic acid 0.5	9.1292	3.1281	0.42504	3
Lithocholic acid	Fusobacterium nucleatum	SAS	0.25	3.84912	Lithocholic acid 0.25	2.95208	0.897034	0.382679	4
Lithocholic acid	Veillonella atypica	SAS	0.5	9.5012	Lithocholic acid 0.5	11.2397	-1.73854	-0.242403	3
Lithocholic acid	Prevotella melaninogenica	SAS	0.25	1.06671	Lithocholic acid 0.25	0.866451	0.200263	0.299667	4
Lithocholic acid	Prevotella melaninogenica	SAS	0.5	0.900873	Lithocholic acid 0.5	0.866451	0.0344219	0.056141	3
Lithocholic acid	Anaerobutyricum hallii	UC	0.25	0.614134	Lithocholic acid 0.25	0.125048	0.489086	2.28679	4
Lithocholic acid	Pseudoleptotrichia goodfellowii	SAS	0.5	0.0608801	Lithocholic acid 0.5	0.10042	-0.0395396	-0.712662	3
Lithocholic acid	Roseburia intestinalis	UC	0.25	0.00961919	Lithocholic acid 0.25	0	0.00961919	3.3902	4
Lithocholic acid	Roseburia intestinalis	UC	0.5	0.0496475	Lithocholic acid 0.5	0	0.0496475	5.64249	3
Lithocholic acid	Shigella flexneri	SAS	0.25	24.6358	Lithocholic acid 0.25	23.5312	1.10457	0.0661767	4
Lithocholic acid	Ligilactobacillus ruminis	SAS	0.5	0.0917863	Lithocholic acid 0.5	0.218643	-0.126857	-1.24305	3
Lithocholic acid	Ligilactobacillus salivarius	SAS	0.5	3.91504	Lithocholic acid 0.5	10.4648	-6.54972	-1.41821	3
Lithocholic acid	Limosilactobacillus mucosae	SAS	0.25	1.95912	Lithocholic acid 0.25	3.33455	-1.37543	-0.766977	4
Lithocholic acid	Fusobacterium mortiferum	SAS	0.5	39.3341	Lithocholic acid 0.5	29.0577	10.2764	0.436847	3
Lithocholic acid	Veillonella atypica	SAS	0.25	11.0945	Lithocholic acid 0.25	11.2397	-0.145276	-0.018767	4
Lithocholic acid	Porphyromonas asaccharolytica	SAS	0.5	0.0536004	Lithocholic acid 0.5	0.634157	-0.580557	-3.53979	3
Lithocholic acid	Streptococcus parasanguinis	SAS	0.25	0.211356	Lithocholic acid 0.25	2.43782	-2.22647	-3.52154	4
Lithocholic acid	Streptococcus parasanguinis	SAS	0.5	0.150079	Lithocholic acid 0.5	2.43782	-2.28774	-4.01268	3
Lithocholic acid	Pseudoleptotrichia goodfellowii	SAS	0.25	0.102034	Lithocholic acid 0.25	0.10042	0.00161412	0.0227769	4
Lithocholic acid	Shigella flexneri	SAS	0.5	24.8373	Lithocholic acid 0.5	23.5312	1.30612	0.0779314	3
Lithocholic acid	Porphyromonas asaccharolytica	SAS	0.25	0.0326903	Lithocholic acid 0.25	0.634157	-0.601467	-4.23613	4
Lithocholic acid	Streptococcus salivarius	SAS	0.25	0.00282917	Lithocholic acid 0.25	0.125604	-0.122775	-5.04197	4
Lithocholic acid	Streptococcus salivarius	SAS	0.5	0	Lithocholic acid 0.5	0.125604	-0.125604	-6.96401	3
Lithocholic acid	Limosilactobacillus mucosae	SAS	0.5	0.739548	Lithocholic acid 0.5	3.33455	-2.595	-2.17124	3
Lithocholic acid	Ligilactobacillus salivarius	SAS	0.25	7.85555	Lithocholic acid 0.25	10.4648	-2.60921	-0.413709	4
Taurochenodeoxycholic acid	Agathobacter rectalis	UC	0.5	0.237329	Taurochenodeoxycholic acid 0.5	0.635849	-0.398519	-1.41794	9
Taurochenodeoxycholic acid	Pseudoleptotrichia goodfellowii	SAS	0.25	0.176876	Taurochenodeoxycholic acid 0.25	0.10042	0.0764565	0.810448	10
Taurochenodeoxycholic acid	Anaerobutyricum hallii	UC	0.25	0.294904	Taurochenodeoxycholic acid 0.25	0.125048	0.169856	1.23106	10
Taurochenodeoxycholic acid	Anaerobutyricum hallii	UC	0.5	0.22675	Taurochenodeoxycholic acid 0.5	0.125048	0.101701	0.8534	9
Taurochenodeoxycholic acid	Bariatricus comes	UC	1	1.85805	Taurochenodeoxycholic acid 1	2.35162	-0.493569	-0.3397	8
Taurochenodeoxycholic acid	Fusobacterium mortiferum	SAS	0.25	23.2382	Taurochenodeoxycholic acid 0.25	29.0577	-5.81951	-0.322411	10
Taurochenodeoxycholic acid	Fusobacterium mortiferum	SAS	0.5	34.489	Taurochenodeoxycholic acid 0.5	29.0577	5.43129	0.247208	9
Taurochenodeoxycholic acid	Agathobacter rectalis	UC	1	0.181827	Taurochenodeoxycholic acid 1	0.635849	-0.454022	-1.80039	8
Taurochenodeoxycholic acid	Anaerobutyricum hallii	UC	1	0.512696	Taurochenodeoxycholic acid 1	0.125048	0.387647	2.02681	8
Taurochenodeoxycholic acid	Anaerostipes caccae	UC	0.25	4.1271	Taurochenodeoxycholic acid 0.25	1.1867	2.94039	1.79729	10
Taurochenodeoxycholic acid	Anaerostipes caccae	UC	0.5	1.16817	Taurochenodeoxycholic acid 0.5	1.1867	-0.0185314	-0.0226871	9
Taurochenodeoxycholic acid	Bariatricus comes	UC	0.5	4.62647	Taurochenodeoxycholic acid 0.5	2.35162	2.27485	0.975952	9
Taurochenodeoxycholic acid	Prevotella melaninogenica	SAS	0.25	0.205072	Taurochenodeoxycholic acid 0.25	0.866451	-0.661379	-2.07356	10
Taurochenodeoxycholic acid	Prevotella melaninogenica	SAS	0.5	0.24522	Taurochenodeoxycholic acid 0.5	0.866451	-0.621231	-1.81677	9
Taurochenodeoxycholic acid	Prevotella melaninogenica	SAS	1	0.212563	Taurochenodeoxycholic acid 1	0.866451	-0.653888	-2.02205	8
Taurochenodeoxycholic acid	Fusobacterium mortiferum	SAS	1	30.1141	Taurochenodeoxycholic acid 1	29.0577	1.05647	0.0515202	8
Taurochenodeoxycholic acid	Pseudoleptotrichia goodfellowii	SAS	0.5	0.119764	Taurochenodeoxycholic acid 0.5	0.10042	0.0193438	0.251814	9
Taurochenodeoxycholic acid	Pseudoleptotrichia goodfellowii	SAS	1	0.1339	Taurochenodeoxycholic acid 1	0.10042	0.0334801	0.411499	8
Taurochenodeoxycholic acid	Roseburia intestinalis	UC	0.25	0	Taurochenodeoxycholic acid 0.25	0	0	0	10
Taurochenodeoxycholic acid	Streptococcus salivarius	SAS	0.5	0	Taurochenodeoxycholic acid 0.5	0.125604	-0.125604	-6.96401	9
Taurochenodeoxycholic acid	Anaerostipes caccae	UC	1	2.30448	Taurochenodeoxycholic acid 1	1.1867	1.11778	0.956887	8
Taurochenodeoxycholic acid	Bacteroides ovatus	UC	0.25	8.37212	Taurochenodeoxycholic acid 0.25	9.1292	-0.757076	-0.12488	10
Taurochenodeoxycholic acid	Bacteroides ovatus	UC	0.5	5.3688	Taurochenodeoxycholic acid 0.5	9.1292	-3.7604	-0.765776	9
Taurochenodeoxycholic acid	Roseburia intestinalis	UC	0.5	0	Taurochenodeoxycholic acid 0.5	0	0	0	9
Taurochenodeoxycholic acid	Agathobacter rectalis	UC	0.25	0.49921	Taurochenodeoxycholic acid 0.25	0.635849	-0.136638	-0.348407	10
Taurochenodeoxycholic acid	Streptococcus parasanguinis	SAS	0.5	0.184913	Taurochenodeoxycholic acid 0.5	2.43782	-2.25291	-3.71338	9
Taurochenodeoxycholic acid	Streptococcus parasanguinis	SAS	1	0.770247	Taurochenodeoxycholic acid 1	2.43782	-1.66758	-1.6609	8
Taurochenodeoxycholic acid	Streptococcus salivarius	SAS	0.25	0.0264342	Taurochenodeoxycholic acid 0.25	0.125604	-0.0991702	-2.20569	10
Taurochenodeoxycholic acid	Granulicatella adiacens	SAS	1	0.422625	Taurochenodeoxycholic acid 1	0.96185	-0.539225	-1.1845	8
Taurochenodeoxycholic acid	Streptococcus salivarius	SAS	1	0.0229082	Taurochenodeoxycholic acid 1	0.125604	-0.102696	-2.40406	8
Taurochenodeoxycholic acid	Veillonella atypica	SAS	0.25	10.497	Taurochenodeoxycholic acid 0.25	11.2397	-0.742724	-0.0986201	10
Taurochenodeoxycholic acid	Fusobacterium nucleatum	SAS	0.25	2.54772	Taurochenodeoxycholic acid 0.25	2.95208	-0.40436	-0.212446	10
Taurochenodeoxycholic acid	Fusobacterium nucleatum	SAS	0.5	4.34392	Taurochenodeoxycholic acid 0.5	2.95208	1.39184	0.557106	9
Taurochenodeoxycholic acid	Roseburia intestinalis	UC	1	0.00459686	Taurochenodeoxycholic acid 1	0	0.00459686	2.46794	8
Taurochenodeoxycholic acid	Shigella flexneri	SAS	0.25	19.742	Taurochenodeoxycholic acid 0.25	23.5312	-3.78923	-0.253297	10
Taurochenodeoxycholic acid	Shigella flexneri	SAS	0.5	20.6912	Taurochenodeoxycholic acid 0.5	23.5312	-2.84001	-0.18555	9
Taurochenodeoxycholic acid	Bacteroides ovatus	UC	1	6.45378	Taurochenodeoxycholic acid 1	9.1292	-2.67542	-0.500277	8
Taurochenodeoxycholic acid	Bariatricus comes	UC	0.25	4.55919	Taurochenodeoxycholic acid 0.25	2.35162	2.20757	0.954823	10
Taurochenodeoxycholic acid	Porphyromonas asaccharolytica	SAS	0.5	0.112863	Taurochenodeoxycholic acid 0.5	0.634157	-0.521295	-2.47967	9
Taurochenodeoxycholic acid	Porphyromonas asaccharolytica	SAS	1	0.0916898	Taurochenodeoxycholic acid 1	0.634157	-0.542468	-2.77644	8
Taurochenodeoxycholic acid	Granulicatella adiacens	SAS	0.5	0.54939	Taurochenodeoxycholic acid 0.5	0.96185	-0.41246	-0.80684	9
Taurochenodeoxycholic acid	Veillonella atypica	SAS	0.5	12.1977	Taurochenodeoxycholic acid 0.5	11.2397	0.957942	0.117988	9
Taurochenodeoxycholic acid	Ligilactobacillus ruminis	SAS	0.25	7.73746	Taurochenodeoxycholic acid 0.25	0.218643	7.51881	5.13872	10
Taurochenodeoxycholic acid	Ligilactobacillus ruminis	SAS	0.5	0.409962	Taurochenodeoxycholic acid 0.5	0.218643	0.191319	0.903799	9
Taurochenodeoxycholic acid	Ligilactobacillus ruminis	SAS	1	0.5974	Taurochenodeoxycholic acid 1	0.218643	0.378756	1.44589	8
Taurochenodeoxycholic acid	Shigella flexneri	SAS	1	22.8892	Taurochenodeoxycholic acid 1	23.5312	-0.641979	-0.0399048	8
Taurochenodeoxycholic acid	Veillonella atypica	SAS	1	5.80903	Taurochenodeoxycholic acid 1	11.2397	-5.43071	-0.952117	8
Taurochenodeoxycholic acid	Fusobacterium nucleatum	SAS	1	1.85396	Taurochenodeoxycholic acid 1	2.95208	-1.09812	-0.670826	8
Taurochenodeoxycholic acid	Fusobacterium periodonticum	SAS	0.25	0.375669	Taurochenodeoxycholic acid 0.25	0.862153	-0.486483	-1.19629	10
Taurochenodeoxycholic acid	Limosilactobacillus mucosae	SAS	0.25	8.46508	Taurochenodeoxycholic acid 0.25	3.33455	5.13053	1.34377	10
Taurochenodeoxycholic acid	Streptococcus parasanguinis	SAS	0.25	0.644005	Taurochenodeoxycholic acid 0.25	2.43782	-1.79382	-1.91878	10
Taurochenodeoxycholic acid	Fusobacterium periodonticum	SAS	1	0.807414	Taurochenodeoxycholic acid 1	0.862153	-0.0547382	-0.094519	8
Taurochenodeoxycholic acid	Granulicatella adiacens	SAS	0.25	0.177275	Taurochenodeoxycholic acid 0.25	0.96185	-0.784575	-2.43312	10
Taurochenodeoxycholic acid	Fusobacterium periodonticum	SAS	0.5	0.799446	Taurochenodeoxycholic acid 0.5	0.862153	-0.0627068	-0.10881	9
Taurochenodeoxycholic acid	Ligilactobacillus salivarius	SAS	0.25	8.53883	Taurochenodeoxycholic acid 0.25	10.4648	-1.92593	-0.293397	10
Taurochenodeoxycholic acid	Ligilactobacillus salivarius	SAS	0.5	8.98617	Taurochenodeoxycholic acid 0.5	10.4648	-1.47858	-0.219737	9
Taurochenodeoxycholic acid	Ligilactobacillus salivarius	SAS	1	16.6423	Taurochenodeoxycholic acid 1	10.4648	6.17751	0.669261	8
Taurochenodeoxycholic acid	Limosilactobacillus mucosae	SAS	0.5	5.63951	Taurochenodeoxycholic acid 0.5	3.33455	2.30496	0.7579	9
Taurochenodeoxycholic acid	Limosilactobacillus mucosae	SAS	1	8.67014	Taurochenodeoxycholic acid 1	3.33455	5.33559	1.37829	8
Taurochenodeoxycholic acid	Porphyromonas asaccharolytica	SAS	0.25	0.038933	Taurochenodeoxycholic acid 0.25	0.634157	-0.595224	-3.99098	10
Taurolithocholic acid	Ligilactobacillus salivarius	SAS	0.25	3.10989	Taurolithocholic acid 0.25	10.4648	-7.35487	-1.75027	2
Taurolithocholic acid	Granulicatella adiacens	SAS	0.25	0.213075	Taurolithocholic acid 0.25	0.96185	-0.748775	-2.16912	2
Taurolithocholic acid	Anaerobutyricum hallii	UC	0.25	0.362422	Taurolithocholic acid 0.25	0.125048	0.237373	1.52756	2
Taurolithocholic acid	Anaerostipes caccae	UC	0.25	0.218366	Taurolithocholic acid 0.25	1.1867	-0.968338	-2.43669	2
Taurolithocholic acid	Agathobacter rectalis	UC	0.25	0.342454	Taurolithocholic acid 0.25	0.635849	-0.293394	-0.890804	2
Taurolithocholic acid	Porphyromonas asaccharolytica	SAS	0.25	0.020787	Taurolithocholic acid 0.25	0.634157	-0.61337	-4.86467	2
Taurolithocholic acid	Ligilactobacillus ruminis	SAS	0.25	0	Taurolithocholic acid 0.25	0.218643	-0.218643	-7.75878	2
Taurolithocholic acid	Limosilactobacillus mucosae	SAS	0.25	1.14261	Taurolithocholic acid 0.25	3.33455	-2.19194	-1.54432	2
Taurolithocholic acid	Fusobacterium periodonticum	SAS	0.25	0.739938	Taurolithocholic acid 0.25	0.862153	-0.122215	-0.220259	2
Taurolithocholic acid	Bacteroides ovatus	UC	0.25	12.1032	Taurolithocholic acid 0.25	9.1292	2.97399	0.406788	2
Taurolithocholic acid	Prevotella melaninogenica	SAS	0.25	1.0427	Taurolithocholic acid 0.25	0.866451	0.176249	0.266849	2
Taurolithocholic acid	Pseudoleptotrichia goodfellowii	SAS	0.25	0.106464	Taurolithocholic acid 0.25	0.10042	0.0060444	0.0835055	2
Taurolithocholic acid	Roseburia intestinalis	UC	0.25	0.0264364	Taurolithocholic acid 0.25	0	0.0264364	4.75843	2
Taurolithocholic acid	Fusobacterium nucleatum	SAS	0.25	3.90846	Taurolithocholic acid 0.25	2.95208	0.956376	0.404746	2
Taurolithocholic acid	Bariatricus comes	UC	0.25	0.552558	Taurolithocholic acid 0.25	2.35162	-1.79906	-2.08743	2
Taurolithocholic acid	Streptococcus parasanguinis	SAS	0.25	0.0805778	Taurolithocholic acid 0.25	2.43782	-2.35725	-4.90162	2
Taurolithocholic acid	Streptococcus salivarius	SAS	0.25	0	Taurolithocholic acid 0.25	0.125604	-0.125604	-6.96401	2
Taurolithocholic acid	Veillonella atypica	SAS	0.25	8.35747	Taurolithocholic acid 0.25	11.2397	-2.88227	-0.427426	2
Taurolithocholic acid	Shigella flexneri	SAS	0.25	25.0346	Taurolithocholic acid 0.25	23.5312	1.5034	0.0893449	2
Taurolithocholic acid	Fusobacterium mortiferum	SAS	0.25	42.638	Taurolithocholic acid 0.25	29.0577	13.5803	0.553204	2
