## Supplementary material for "Lithocholic acid modulates the growth of butyrate-producing bacteria and is decreased in the feces of stunted children": SUPP_TABLE_S7

### Sheet: Sheet1
SIC ID	COUNTRY ORIGIN	HAZ	AGE (years)	SEX
CPB352	Central African Republic (RCA)	Severe Chronic Malnourished (MALNU)	4.8	Female
CPB360	Central African Republic (RCA)	Normally nourished (NORMAL)	3.8	Female
CPB396	Central African Republic (RCA)	Severe Chronic Malnourished (MALNU)	4.5	Male
CPB407	Central African Republic (RCA)	Normally nourished (NORMAL)	4.2	Male
CPB077	Central African Republic (RCA)	Severe Chronic Malnourished (MALNU)	3.1	Female
HJRA044	Madagascar (MAD)	Normally nourished (NORMAL)	3.8	Male
HJRA080	Madagascar (MAD)	Normally nourished (NORMAL)	5	Male
HJRA085	Madagascar (MAD)	Severe Chronic Malnourished (MALNU)	2.6	Female
HJRA179	Madagascar (MAD)	Normally nourished (NORMAL)	3.6	Male
HJRA198	Madagascar (MAD)	Severe Chronic Malnourished (MALNU)	4.6	Female
