## Supplementary material for "Lithocholic acid modulates the growth of butyrate-producing bacteria and is decreased in the feces of stunted children": SUPP_TABLE_S10

### Sheet: Sheet1
id	fastqID	DNA_concentration	SIC	Source	Replicate	Number	Type	Country	Country_Nutritional_status	Nutritional_status
RFS1_1	RFS1_1	4.4	CPB352	Feces	1	91	Sample	Central African Republic	Central African Republic stunted	stunted
RFS1_2	RFS1_2	4.1	CPB352	Feces	2	92	Sample	Central African Republic	Central African Republic stunted	stunted
RFS1_3	RFS1_3	5.2	CPB352	Feces	3	93	Sample	Central African Republic	Central African Republic stunted	stunted
RFS2_1	RFS2_1	5	CPB360	Feces	1	94	Sample	Central African Republic	Central African Republic non-stunted	non-stunted
RFS2_2	RFS2_2	3.1	CPB360	Feces	2	95	Sample	Central African Republic	Central African Republic non-stunted	non-stunted
RFS2_3	RFS2_3	5.5	CPB360	Feces	3	96	Sample	Central African Republic	Central African Republic non-stunted	non-stunted
RFS3_1	RFS3_1	4.1	CPB396	Feces	1	97	Sample	Central African Republic	Central African Republic stunted	stunted
RFS3_2	RFS3_2	4.8	CPB396	Feces	2	98	Sample	Central African Republic	Central African Republic stunted	stunted
RFS3_3	RFS3_3	4.9	CPB396	Feces	3	99	Sample	Central African Republic	Central African Republic stunted	stunted
RFS4_1	RFS4_1	4.4	CPB407	Feces	1	100	Sample	Central African Republic	Central African Republic non-stunted	non-stunted
RFS4_2	RFS4_2	3.9	CPB407	Feces	2	101	Sample	Central African Republic	Central African Republic non-stunted	non-stunted
RFS4_3	RFS4_3	2.7	CPB407	Feces	3	102	Sample	Central African Republic	Central African Republic non-stunted	non-stunted
RFS5_1	RFS5_1	4.5	CPB477	Feces	1	103	Sample	Central African Republic	Central African Republic stunted	stunted
RFS5_2	RFS5_2	4	CPB477	Feces	2	104	Sample	Central African Republic	Central African Republic stunted	stunted
RFS5_3	RFS5_3	4.9	CPB477	Feces	3	105	Sample	Central African Republic	Central African Republic stunted	stunted
RFS6_1	RFS6_1	3.5	HJRA044	Feces	1	106	Sample	Madagascar	Madagascar non-stunted	non-stunted
RFS6_2	RFS6_2	3.4	HJRA044	Feces	2	107	Sample	Madagascar	Madagascar non-stunted	non-stunted
RFS6_3	RFS6_3	4.9	HJRA044	Feces	3	108	Sample	Madagascar	Madagascar non-stunted	non-stunted
RFS7_1	RFS7_1	3.5	HJRA080	Feces	1	109	Sample	Madagascar	Madagascar non-stunted	non-stunted
RFS7_2	RFS7_2	3.6	HJRA080	Feces	2	110	Sample	Madagascar	Madagascar non-stunted	non-stunted
RFS7_3	RFS7_3	3.7	HJRA080	Feces	3	111	Sample	Madagascar	Madagascar non-stunted	non-stunted
RFS8_1	RFS8_1	3.4	HJRA085	Feces	1	112	Sample	Madagascar	Madagascar stunted	stunted
RFS8_2	RFS8_2	2.9	HJRA085	Feces	2	113	Sample	Madagascar	Madagascar stunted	stunted
RFS8_3	RFS8_3	3.2	HJRA085	Feces	3	114	Sample	Madagascar	Madagascar stunted	stunted
RFS9_1	RFS9_1	4.4	HJRA179	Feces	1	115	Sample	Madagascar	Madagascar non-stunted	non-stunted
RFS9_2	RFS9_2	4.1	HJRA179	Feces	2	116	Sample	Madagascar	Madagascar non-stunted	non-stunted
RFS9_3	RFS9_3	3.7	HJRA179	Feces	3	117	Sample	Madagascar	Madagascar non-stunted	non-stunted
RFS10_1	RFS10_1	4.1	HJRA198	Feces	1	118	Sample	Madagascar	Madagascar stunted	stunted
RFS10_2	RFS10_2	3.4	HJRA198	Feces	2	119	Sample	Madagascar	Madagascar stunted	stunted
RFS10_3	RFS10_3	4	HJRA198	Feces	3	120	Sample	Madagascar	Madagascar stunted	stunted
