## Supplementary material for "Lithocholic acid modulates the growth of butyrate-producing bacteria and is decreased in the feces of stunted children": SUPP_TABLE_S15

### Sheet: Sheet1
	EnvFit Correlation Coefficient Bile Acids	EnvFit pvalues Bile Acids			EnvFit Correlation Coefficient Taxa	EnvFit pvalues Taxa			EnvFit Correlation Coefficient Other Variables	EnvFit pvalues Other Variables
allocholic_acid3sul_r	0.09625706	0.001		Prevotella_9	0.8213965	0.001		run	0.06059069	0.001
allocholic_acid_r	0.07488741	0.001		Escherichia-Shigella	0.1386748	0.001		Country	0.02254746	0.001
alloisolithocholic_acid_r	0.11323415	0.001		Faecalibacterium	0.16886087	0.001		Sex	0.00014177	0.915
apocholic_acid_r	0.03810712	0.001		Haemophilus	0.04574532	0.001		age_years	0.02120654	0.001
betamuricholic_acid_r	0.00033114	0.888		Neisseria	0.01660279	0.005		Nutritional_status	0.00236912	0.195
chenodeoxycholic_acid_r	0.0191082	0.001		Veillonella	0.0595673	0.001
chenodeoxycholic_acid24gluc_r	0.00928218	0.047		Dialister	0.08686303	0.001
chenodeoxycholic_acid3gluc_r	0.01525892	0.007		Gemella	0.01993458	0.003
chenodeoxycholic_acid3sul_r	0.02199941	0.001		Streptococcus	0.04115927	0.001
cholic_acid_r	0.03335709	0.001		Moraxella	0.00717324	0.072
cholic_acid3sul_r	0.07709752	0.001		SUP05_cluster	0.00989681	0.03
dehydrocholic_acid_r	0.00888477	0.05		Granulicatella	0.01662437	0.004
dehydrolithocholic_acid_r	0.07040965	0.001		[Eubacterium]_rectale_group	0.01808895	0.002
deoxycholic_acid_r	0.03732976	0.001		Mycoplasmataceae	0.02495871	0.001
deoxycholic_acid24gluc_r	0.00233097	0.46		Porphyromonas	0.01928691	0.003
deoxycholic_acid3gluc_r	0.00282322	0.398		Roseburia	0.01161244	0.021
deoxycholic_acid3sul_r	0.00931934	0.04		Alloprevotella	0.14781726	0.001
dioxolithocholic_acid_r	0.00417896	0.247		Phascolarctobacterium	0.03272739	0.001
glycochenodeoxycholic_acid3sul_r	0.02214206	0.001		Subdoligranulum	0.059957	0.001
glycocholic_acid3sul_r	0.01736621	0.003		Succinivibrio	0.1780453	0.001
glycohyodeoxycholic_acid3sul_r	0.00128434	0.657		Leptotrichia	0.00987106	0.034
glycolithocholic_acid3sul_r	0.00453414	0.225		Rothia	0.01729931	0.003
glycoallocholic_acid3sul_r	0.01680302	0.004		Streptobacillus	0.00709647	0.067
glycoallocholic_acid_r	0.02670474	0.002		Akkermansia	0.07665492	0.001
glycochenodeoxycholic_acid_r	0.00466946	0.202		Chryseobacterium	0.00926588	0.034
glycocholic_acid_r	0.00682382	0.099		Staphylococcus	0.00587437	0.117
glycodeoxycholic_acid_r	0.00811098	0.057		Megasphaera	0.01213341	0.023
glycodeoxycholic_acid3sul_r	0.00115511	0.683		Prevotella_7	0.07244551	0.001
glycohyocholic_acid_r	0.00722216	0.074		Aggregatibacter	0.01225788	0.016
glycohyodeoxycholic_acid_r	0.00431786	0.239		Collinsella	0.02760415	0.002
glycolithocholic_acid_r	0.04999818	0.001		Ruminococcaceae_UCG-002	0.0809566	0.001
glycoursodeoxycholic_acid_r	0.00368301	0.283		Holdemanella	0.05374871	0.001
glycoursodeoxycholic_acid3sul_r	0.00857582	0.049		Bacteroides	0.27751023	0.001
hyodeoxycholic_acid_r	0.02679245	0.001		Salmonella	0.00476188	0.152
isodeoxycholic_acid_r	0.00031002	0.906		Prevotella_2	0.1016852	0.001
isolithocholic_acid_r	0.10804946	0.001		[Ruminococcus]_torques_group	0.04686779	0.001
isolithocholic_acid3sul_r	0.02088759	0.001		Ureaplasma	0.00721971	0.105
lithocholic_acid_r	0.09790457	0.001		Bifidobacterium	0.07418523	0.001
lithocholic_acid24gluc_r	1.55E-05	0.99		Prevotella_6	0.01199335	0.018
lithocholic_acid3sul_r	0.00605046	0.123		Clostridium_sensu_stricto_1	0.02661427	0.001
murocholic_acid_r	0.05445305	0.001		Unassigned	0.03861199	0.001
norcholic_acid_r	0.03442507	0.001		Lachnospiraceae_NK4A136_group	0.02211434	0.003
nordeoxycholic_acid_r	0.07723987	0.001		Catenibacterium	0.03103839	0.001
norursodeoxycholic_acid_r	0.02029035	0.001		Blautia	0.11425879	0.001
sevenketodeoxycholic_acid_r	0.03647471	0.001		Gastranaerophilales	0.0305205	0.001
sevenketolithocholic_acid_r	0.02505874	0.001		Actinomyces	0.01376759	0.007
sixsevendiketolithocholic_acid_r	0.00818902	0.065		Acinetobacter	0.0036953	0.283
taurolithocholic_acid3sul_r	0.00309055	0.363		Kluyvera	0.00266793	0.425
tauroallocholic_acid_r	0.02877094	0.001		Abiotrophia	0.02192119	0.005
tauroamuricholic_acid_r	0.03930039	0.001		Enterococcus	0.01242142	0.018
taurobmuricholic_acid_r	0.00055559	0.821		Ruminococcus_2	0.04757869	0.001
taurochenodeoxycholic_acid3sul_r	0.03195288	0.001		Dorea	0.03595601	0.001
taurochenodeoxycholic_acid_r	0.01998957	0.001		Bacteroidales_S24-7_group	0.02476556	0.001
taurocholic_acid_r	0.03004895	0.001		Erysipelotrichaceae_UCG-003	0.04363997	0.001
taurodehydrocholic_acid_r	0.05474348	0.001		[Eubacterium]_eligens_group	0.02258701	0.001
taurodeoxycholic_acid_r	0.00013382	0.957		Stenotrophomonas	0.00144658	0.636
taurodeoxycholic_acid3sul_r	0.01454451	0.005		Lactococcus	0.00560868	0.148
taurohyocholic_acid_r	0.03353831	0.001		Dolosigranulum	0.00625359	0.107
taurolithocholic_acid_r	0.00049045	0.837		[Eubacterium]_coprostanoligenes_group	0.10796764	0.001
tauroursodeoxycholic_acid3sul_r	0.01120822	0.022		Megamonas	0.03020013	0.001
tauroursodeoxycholic_hdc_r	0.00820827	0.05		Rikenellaceae_RC9_gut_group	0.02209687	0.001
taurowmuricholic_acid_r	0.05236179	0.001		Anaerovibrio	0.07700798	0.001
threeoxocholic_acid_r	0.04644757	0.001		Lautropia	0.01043395	0.029
twelveketochenodeoxycholic_acid_r	0.01317319	0.007		[Eubacterium]_ruminantium_group	0.00252057	0.419
twelveketolithocholic_acid_r	0.00229876	0.474		uncultured	0.03214048	0.001
ursocholic_acid_r	0.05522341	0.001		Butyricicoccus	0.09414789	0.001
ursodeoxycholic_acid_r	0.01365369	0.005		Romboutsia	0.03153773	0.001
ursodeoxycholic_acid24gluc_r	0.00884867	0.055		Lachnospira	0.0251069	0.001
ursodeoxycholic_acid3gluc_r	0.00399689	0.276		Parabacteroides	0.06554234	0.001
ursodeoxycholic_acid3sul_r	0.02257123	0.002		Intestinibacter	0.02857336	0.001
omega_muricholic_acid_r	0.00029991	0.909		Sutterella	0.0283616	0.001
lambda_muricholic_acid_r	0.04634888	0.001		Atopobium	0.01557281	0.008
alpha_muricholic_acid_r	0.00259211	0.42		Lactobacillus	0.00344968	0.295
primarymain_r	0.04062983	0.001		Alistipes	0.11442331	0.001
secondarymain_r	0.07892212	0.001		Sarcina	0.00672833	0.073
conjugated_r	0.01013081	0.024		Coprococcus_2	0.00629403	0.123
gluco_r	0.0041153	0.264		Weissella	0.00325918	0.339
glyco_r	0.0076126	0.068		Enterorhabdus	0.04239151	0.001
sulfo_r	0.04719179	0.001		Fusicatenibacter	0.07090884	0.001
tauro_r	0.02522967	0.001		Ruminococcaceae_UCG-014	0.05935946	0.001
unconjugated_r	0.01833972	0.003		Parvimonas	0.00639477	0.125
sumprimarysecondarymain_r	0.04188533	0.001		Ruminococcaceae_UCG-005	0.06332502	0.001
lithoderivatives_r	0.10251368	0.001		Unassigned.1	0.00796992	0.054
urso_r	0.00890533	0.054		Unassigned.2	0.02827695	0.001
				Odoribacter	0.01483376	0.003
				Coprococcus_3	0.01141986	0.026
				Ruminococcaceae_UCG-003	0.02462346	0.001
				Christensenellaceae_R-7_group	0.07162331	0.001
				Campylobacter	0.04031842	0.001
				Prevotella	0.00339141	0.294
				Unassigned.3	0.00565008	0.105
				Unassigned.4	0.01492174	0.007
				Unassigned.5	0.00237693	0.472
				Butyrivibrio	0.00666835	0.106
				Leuconostoc	0.00068504	0.799
				Aeromonas	0.0027661	0.418
				Ruminococcaceae_NK4A214_group	0.04987371	0.001
				Lachnoclostridium	0.0728029	0.001
				Solobacterium	0.01611731	0.003
				Anaerostipes	0.01650468	0.004
				Peptostreptococcus	0.01903192	0.003
				uncultured.1	0.02103241	0.001
				uncultured.2	0.00285988	0.392
				Halomonas	0.00068377	0.813
				SR1_(Absconditabacteria)	0.00763625	0.074
				Ruminococcus_1	0.012809	0.014
				Parasutterella	0.02553971	0.001
				Lachnospiraceae_UCG-004	0.06146223	0.001
				Shewanella	0.00021888	0.948
				Comamonas	0.00132441	0.658
				Fusobacterium	0.01214579	0.016
				Methanobrevibacter	0.00821051	0.058
				Mollicutes_RF9	0.03654183	0.001
				Tyzzerella	0.00753145	0.084
				Terrisporobacter	0.00833836	0.056
				[Ruminococcus]_gnavus_group	0.04819419	0.001
				Prevotellaceae_NK3B31_group	0.05799549	0.001
				Capnocytophaga	0.00588308	0.103
				Bacillus	0.00657768	0.096
				Bilophila	0.02023843	0.002
				Allisonella	0.00627245	0.12
				Lachnospiraceae_ND3007_group	0.01108485	0.022
				Selenomonas_3	0.00126897	0.694
				uncultured.3	0.03556575	0.001
				Prevotellaceae_UCG-003	0.01871687	0.004
				Stomatobaculum	0.00067854	0.865
				Coprococcus_1	0.00947053	0.032
				Ruminiclostridium_6	0.02358773	0.003
				Anaerotruncus	0.04260664	0.001
				Lachnoanaerobaculum	0.01239866	0.016
				Mitsuokella	0.05792136	0.001
				Cetobacterium	0.00294111	0.377
				Selenomonas	0.01290536	0.014
				[Eubacterium]_brachy_group	0.00401523	0.23
				Desulfovibrio	0.03865691	0.001
				Aureimonas	0.00033431	0.938
				[Ruminococcus]_gauvreauii_group	0.01049978	0.029
				Unassigned.6	0.00115931	0.725
				[Eubacterium]_hallii_group	0.00476819	0.212
				Lachnospiraceae_NK3A20_group	0.01843129	0.004
				[Eubacterium]_nodatum_group	0.01621187	0.007
				Elusimicrobium	0.0184472	0.002
				Ruminococcaceae_UCG-013	0.03655511	0.001
				Diaphorobacter	0.0029265	0.398
				Cardiobacterium	0.00979124	0.035
				Acidovorax	0.00684353	0.07
				uncultured.4	0.00907438	0.039
				Klebsiella	9.40E-06	0.998
				Ruminiclostridium_9	0.04558499	0.001
				Lachnospiraceae_UCG-003	0.02356782	0.001
				Barnesiella	0.02977905	0.001
				Slackia	0.00824381	0.059
				Enhydrobacter	0.00643507	0.082
				Unassigned.7	0.01685067	0.007
				Ruminobacter	0.0069286	0.085
				Filifactor	0.00986164	0.018
				Ralstonia	0.00983763	0.029
				Bergeyella	0.0076158	0.066
				Mycoplasma	0.00401523	0.23
				Oribacterium	0.02495999	0.001
				Unassigned.8	0.01594542	0.003
				Flavonifractor	0.04911526	0.001
				Helicobacter	0.00045989	0.87
				Helcococcus	0.00453522	0.193
				Actinobacillus	0.00125514	0.677
				Pseudobutyrivibrio	0.00347107	0.321
				Oxalobacter	0.00578308	0.123
				Erysipelatoclostridium	0.02019032	0.003
				Cloacibacterium	0.00493846	0.165
				Anaeroplasma	0.01806653	0.001
				Citrobacter	0.00497103	0.19
				Olsenella	0.0172862	0.001
				Unassigned.9	0.00554942	0.138
				Tyzzerella_4	0.04328207	0.001
				Ruminococcaceae_UCG-010	0.01991034	0.002
				Marvinbryantia	0.01747721	0.006
				Paeniclostridium	0.00477022	0.176
				Ruminiclostridium_5	0.02392421	0.002
				Moryella	0.03458803	0.001
				Family_XIII_AD3011_group	0.00591793	0.126
				Peptoniphilus	0.00262685	0.431
				uncultured.5	0.0008798	0.754
				[Eubacterium]_ventriosum_group	0.01871756	0.002
				vadinBE97	0.00397733	0.251
				Acidaminococcus	0.01415302	0.012
				Bulleidia	0.00725229	0.073
				uncultured.6	0.0194994	0.003
				Tropheryma	0.0033956	0.325
				Treponema_2	0.00108086	0.738
				Ruminiclostridium_1	0.00626333	0.139
				Unassigned.10	0.01101029	0.022
				Corynebacterium	0.01149263	0.02
				Paraprevotella	0.00291581	0.383
				Butyricimonas	0.01114989	0.021
				Sneathia	0.00120366	0.761
				Nitrobacter	0.00273464	0.424
				Yersinia	0.00304115	0.374
				Lachnospiraceae_FCS020_group	0.03647212	0.001
				Unassigned.11	0.0050005	0.182
				Lachnospiraceae_UCG-001	0.00697203	0.099
				Unassigned.12	0.00131648	0.679
				Pediococcus	0.00439604	0.225
				Providencia	0.00508409	0.158
				Eikenella	0.00297423	0.367
				Unassigned.13	0.01288317	0.009
				Unassigned.14	0.00030576	0.917
				Unassigned.15	0.00217795	0.554
				Hungatella	0.0112244	0.02
				Clostridiales_vadinBB60_group	0.01150788	0.017
				Kingella	0.00531728	0.127
				Unassigned.16	0.00281972	0.398
				Scardovia	0.00803308	0.056
				Proteus	0.00175644	0.671
				Tyzzerella_3	0.03933458	0.001
				Brachybacterium	0.0034854	0.289
				Erysipelotrichaceae_UCG-004	0.00921041	0.033
				Brachyspira	0.0016072	0.609
				Mogibacterium	0.00766683	0.076
				Arcanobacterium	0.00284068	0.388
				Cellulosilyticum	0.01229995	0.008
				Unassigned.17	0.00252298	0.503
				Ruminococcaceae_UCG-004	0.00854641	0.042
				Candidatus_Bacilloplasma	0.00032197	0.925
				Succiniclasticum	0.00017668	0.967
				Anaerobiospirillum	0.0005749	0.859
				[Bacteroides]_pectinophilus_group	0.00150685	0.598
				Oxobacter	0.00392263	0.259
				Pseudomonas	0.00310908	0.358
				Ezakiella	0.01374478	0.003
				Coprobacter	0.01423753	0.002
				Pedomicrobium	0.00565008	0.105
				[Eubacterium]_xylanophilum_group	0.01131343	0.017
				Gordonibacter	0.00118404	0.764
				Candidatus_Hepatincola	0.00422084	0.213
				Raoultella	7.58E-06	0.998
				Oscillibacter	0.00427555	0.241
				Pyramidobacter	0.00775677	0.049
				[Clostridium]_innocuum_group	0.01850772	0.002
				Gracilibacteria	0.00401523	0.23
				Peptoclostridium	0.0094605	0.029
				Lachnospiraceae_NC2004_group	0.00106263	0.715
				Thauera	0.00303392	0.367
				Murdochiella	0.00118938	0.749
				Vagococcus	0.00411895	0.244
				uncultured.7	0.00201384	0.56
				Holdemania	0.01105358	0.015
				Unassigned.18	6.19E-05	0.987
				Eggerthella	0.01214974	0.014
				Unassigned.19	0.00589191	0.117
				NB1-n	0.00589232	0.124
				Sphingomonas	0.00083196	0.824
				Victivallis	0.00467307	0.211
				Morganella	0.01019323	0.019
				Lachnoclostridium_5	0.00076153	0.792
				Corynebacterium_1	0.00696913	0.083
				uncultured.8	0.00582958	0.135
				Caproiciproducens	0.00780237	0.06
				Paenalcaligenes	0.00303392	0.367
				Arenimonas	0.00303392	0.367
				Unassigned.20	0.00276821	0.433
				Dichelobacter	0.0033956	0.325
				Paracoccus	0.00210859	0.52
				Candidatus_Arthromitus	0.00453322	0.198
				Aerosphaera	0.0037537	0.268
				Oligella	0.00079993	0.796
				Fructobacillus	0.00275842	0.415
				Uruburuella	0.00191021	0.555
				Proteiniphilum	0.00289536	0.387
				Unassigned.21	0.00112438	0.731
				Dielma	0.01110178	0.018
				Alkalibacterium	8.76E-05	0.977
				Lachnospiraceae_UCG-008	0.00483914	0.153
				Mobilitalea	0.00111397	0.734
				Paraclostridium	0.0031005	0.379
				Unassigned.22	0.00313399	0.355
				Unassigned.23	7.28E-05	0.975
				Unassigned.24	0.00426942	0.201
				Psychrobacter	0.00043228	0.904
				uncultured.9	0.00772608	0.047
				Unassigned.25	0.00113843	0.687
				Plesiomonas	0.00309441	0.367
				Finegoldia	0.00261163	0.424
				Unassigned.26	7.28E-05	0.975
				Unassigned.27	0.00684353	0.07
				Coprobacillus	0.0009196	0.758
				Anaerosporobacter	0.01407957	0.012
				Janibacter	0.00141985	0.692
				Unassigned.28	0.00221317	0.53
				Brevundimonas	0.00182042	0.594
				Microbacter	0.00459805	0.19
				Parapusillimonas	0.00303392	0.367
				Intestinimonas	0.01270295	0.011
				Mobiluncus	0.00239974	0.474
				Bacteroidales_RF16_group	0.0047157	0.148
				Laribacter	0.01177202	0.015
				Unassigned.29	0.01052395	0.021
				Tissierella	0.00303392	0.367
				[Eubacterium]_fissicatena_group	0.00134905	0.757
				Unassigned.30	0.00628868	0.1
				Unassigned.31	0.00303392	0.367
				Vibrio	0.0030915	0.358
				Flavobacterium	0.0034854	0.289
				Catenisphaera	0.00458923	0.161
				Glutamicibacter	0.0034854	0.289
				Soonwooa	0.00122747	0.762
				Sulfobacillus	0.00565008	0.105
				Unassigned.32	0.00565008	0.105
				Lysobacter	0.0034854	0.289
