## Supplementary material for "Lithocholic acid modulates the growth of butyrate-producing bacteria and is decreased in the feces of stunted children": SUPP_TABLE_S17

### Sheet: Sheet1
	Chi test pvalue	Prevalence high lithoderivatives	Prevalence % high lithoderivatives	Mean abundance high lithoderivatives	Prevalence low lithoderivatives	Prevalence % low lithoderivatives	Mean abundance low lithoderivatives	Kingdom	Phylum	Class	Order	Family	Genus
ASV16	0.00130369	127	74.7059	0.970616	159	93.5294	2.5097	Bacteria	Firmicutes	Bacilli	Lactobacillales	Streptococcaceae	Streptococcus
ASV35	0.00884769	134	78.8235	4.5473	97	57.0588	3.40248	Bacteria	Bacteroidetes	Bacteroidia	Bacteroidales	Prevotellaceae	Alloprevotella
ASV61	7.62e-06	163	95.8824	3.02455	125	73.5294	0.892855	Bacteria	Firmicutes	Clostridia	Clostridiales	Ruminococcaceae	Ruminococcaceae_UCG-002
ASV86	4.94e-06	153	90	3.4025	108	63.5294	2.4332	Bacteria	Bacteroidetes	Bacteroidia	Bacteroidales	Prevotellaceae	Prevotella_2
ASV92	0.00075853	51	30	0.762615	95	55.8824	1.36002	Bacteria	Actinobacteria	Actinobacteria	Bifidobacteriales	Bifidobacteriaceae	Bifidobacterium
ASV98	0.0167531	113	66.4706	0.881841	75	44.1176	0.405226	Bacteria	Bacteroidetes	Bacteroidia	Bacteroidales	Prevotellaceae	Unassigned
ASV100	3.32e-07	163	95.8824	1.55998	120	70.5882	0.947499	Bacteria	Firmicutes	Clostridia	Clostridiales	Lachnospiraceae	Lachnospiraceae_NK4A136_group
ASV105	0.00019104	137	80.5882	1.23887	93	54.7059	0.661253	Bacteria	Cyanobacteria	Melainabacteria	Gastranaerophilales	Gastranaerophilales	Gastranaerophilales
ASV121	2.35e-09	122	71.7647	2.02744	58	34.1176	0.325791	Bacteria	Bacteroidetes	Bacteroidia	Bacteroidales	Bacteroidales_S24-7_group	Bacteroidales_S24-7_group
ASV152	0.00268229	150	88.2353	1.31893	115	67.6471	0.412638	Bacteria	Firmicutes	Clostridia	Clostridiales	Ruminococcaceae	[Eubacterium]_coprostanoligenes_group
ASV166	7.43e-07	111	65.2941	0.35463	55	32.3529	0.127352	Bacteria	Firmicutes	Clostridia	Clostridiales	Lachnospiraceae	[Eubacterium]_ruminantium_group
ASV169	0.00331934	60	35.2941	0.347143	24	14.1176	0.145306	Bacteria	Bacteroidetes	Bacteroidia	Bacteroidales	Prevotellaceae	uncultured
ASV197	8.2e-06	27	15.8824	0.0473576	75	44.1176	0.830056	Bacteria	Firmicutes	Bacilli	Lactobacillales	Lactobacillaceae	Lactobacillus
ASV206	1.15e-10	104	61.1765	0.308445	37	21.7647	0.0922239	Bacteria	Firmicutes	Clostridia	Clostridiales	Lachnospiraceae	Coprococcus_2
ASV227	8.99e-07	138	81.1765	0.871582	85	50	0.425171	Bacteria	Firmicutes	Clostridia	Clostridiales	Ruminococcaceae	Ruminococcaceae_UCG-014
ASV232	3.98e-16	140	82.3529	0.821317	59	34.7059	0.19314	Bacteria	Firmicutes	Clostridia	Clostridiales	Ruminococcaceae	Ruminococcaceae_UCG-005
ASV238	2.18e-07	139	81.7647	0.339417	84	49.4118	0.153842	Bacteria	Firmicutes	Clostridia	Clostridiales	Ruminococcaceae	Unassigned
ASV249	6.4e-06	141	82.9412	0.335071	92	54.1176	0.13657	Bacteria	Firmicutes	Clostridia	Clostridiales	Ruminococcaceae	Ruminococcaceae_UCG-003
ASV251	1.04e-06	101	59.4118	0.349206	46	27.0588	0.0989787	Bacteria	Firmicutes	Clostridia	Clostridiales	Christensenellaceae	Christensenellaceae_R-7_group
ASV284	0.0135548	37	21.7647	0.11187	10	5.88235	0.0836378	Bacteria	Firmicutes	Clostridia	Clostridiales	Lachnospiraceae	Butyrivibrio
ASV300	1.22e-05	97	57.0588	0.192542	46	27.0588	0.0542589	Bacteria	Firmicutes	Clostridia	Clostridiales	Ruminococcaceae	Ruminococcaceae_NK4A214_group
ASV334	3.25e-09	129	75.8824	0.476156	66	38.8235	0.159829	Bacteria	Firmicutes	Clostridia	Clostridiales	Ruminococcaceae	Ruminococcus_1
ASV353	0.0312327	23	13.5294	0.0442039	54	31.7647	0.321295	Bacteria	Fusobacteria	Fusobacteriia	Fusobacteriales	Fusobacteriaceae	Fusobacterium
ASV354	1.59e-05	36	21.1765	0.145615	3	1.76471	0.00138163	Archaea	Euryarchaeota	Methanobacteria	Methanobacteriales	Methanobacteriaceae	Methanobrevibacter
ASV358	2.51e-10	118	69.4118	0.553721	51	30	0.235761	Bacteria	Tenericutes	Mollicutes	Mollicutes_RF9	Mollicutes_RF9	Mollicutes_RF9
ASV403	4.47e-09	99	58.2353	0.104181	37	21.7647	0.0289624	Bacteria	Firmicutes	Clostridia	Clostridiales	Ruminococcaceae	uncultured
ASV426	0.00295515	18	10.5882	0.00746383	52	30.5882	0.0379566	Bacteria	Firmicutes	Clostridia	Clostridiales	Lachnospiraceae	Coprococcus_1
ASV438	8.94e-10	81	47.6471	0.156436	21	12.3529	0.0115934	Bacteria	Firmicutes	Clostridia	Clostridiales	Ruminococcaceae	Anaerotruncus
ASV475	2.4e-05	77	45.2941	0.175043	30	17.6471	0.0392882	Bacteria	Proteobacteria	Deltaproteobacteria	Desulfovibrionales	Desulfovibrionaceae	Desulfovibrio
ASV484	0.0211029	17	10	0.150888	0	0	0	Bacteria	Bacteroidetes	Unassigned	Unassigned	Unassigned	Unassigned
ASV510	0.00224364	42	24.7059	0.161934	11	6.47059	0.00782953	Bacteria	Elusimicrobia	Elusimicrobia	Elusimicrobiales	Elusimicrobiaceae	Elusimicrobium
ASV517	0.00081962	73	42.9412	0.101655	32	18.8235	0.0342322	Bacteria	Firmicutes	Clostridia	Clostridiales	Ruminococcaceae	Ruminococcaceae_UCG-013
ASV544	0.0346862	47	27.6471	0.175998	18	10.5882	0.0176231	Bacteria	Proteobacteria	Alphaproteobacteria	Rhodospirillales	Rhodospirillaceae	uncultured
ASV719	0.0493422	42	24.7059	0.0255858	15	8.82353	0.0059934	Bacteria	Proteobacteria	Betaproteobacteria	Burkholderiales	Oxalobacteraceae	Oxalobacter
ASV777	1.15e-13	102	60	0.221415	28	16.4706	0.0257026	Bacteria	Firmicutes	Clostridia	Clostridiales	Ruminococcaceae	Ruminococcaceae_UCG-010
ASV798	0.013607	32	18.8235	0.00893761	7	4.11765	0.00213944	Bacteria	Firmicutes	Clostridia	Clostridiales	Lachnospiraceae	Moryella
ASV801	0.00268229	55	32.3529	0.0364589	20	11.7647	0.00815571	Bacteria	Firmicutes	Clostridia	Clostridiales	Family_XIII	Family_XIII_AD3011_group
ASV942	0.00011429	44	25.8824	0.0645466	9	5.29412	0.0101534	Bacteria	Bacteroidetes	Bacteroidia	Bacteroidales	Porphyromonadaceae	Butyricimonas
ASV1387	3.81e-07	60	35.2941	0.0638431	13	7.64706	0.0146516	Bacteria	Firmicutes	Clostridia	Clostridiales	Clostridiales_vadinBB60_group	Clostridiales_vadinBB60_group
