## Supplementary material for "Lithocholic acid modulates the growth of butyrate-producing bacteria and is decreased in the feces of stunted children": SUPP_TABLE_S20

sample	condition	media	compound	position
control	media	mGAM	Lithocholic Acid	A8
control	media	BHI	Lithocholic Acid	A9
control	media	PYG	Lithocholic Acid	G8
control	media	PYG	Chenodeoxycholic Acid	H1
bacterial culture	S. flexneri	mGAM	Lithocholic Acid	A7
bacterial culture	S. salivarius	BHI	Lithocholic Acid	A9
bacterial culture	S. flexneri	mGAM	Taurolithocholic Acid	A10
bacterial culture	S. salivarius	BHI	Taurolithocholic Acid	A12
bacterial culture	R. intestinalis	PYG	Taurolithocholic Acid	E10
bacterial culture	C. comes	PYG	Taurochenodeoxycholic Acid	H5
bacterial culture	G. elegans	PYG	Taurochenodeoxycholic Acid	H6
bacterial culture	C. comes	PYG	Lithocholic Acid	H8
supernatant	S. salivarius	BHI	Taurolithocholic Acid	A12
supernatant	C. comes	PYG	Taurochenodeoxycholic Acid	H5
supernatant	C. comes	PYG	Lithocholic Acid	H8
