## Supplementary material for "Lithocholic acid modulates the growth of butyrate-producing bacteria and is decreased in the feces of stunted children": SUPP_TABLE_S21

sample	condition	media	compound	position	area	mean_area	sd_area	norm_area	PVAL_control_bacteria	PVAL_control_supernatant	PVAL_bacteria_supernatant	FDR_control_bacteria	FDR_control_supernatant	FDR_bacteria_supernatant
bacterial culture	S. flexneri	mGAM	Chenodeoxycholic Acid	A1	164133	143616.75	26060.26360029128	1.142854158724522	0.436	NA	0.0308	0.5813333333333333	NA	0.14784
bacterial culture	S. flexneri	mGAM	Chenodeoxycholic Acid	B1	140203	143616.75	26060.26360029128	0.9762301402865613	0.436	NA	0.0308	0.5813333333333333	NA	0.14784
bacterial culture	S. flexneri	mGAM	Chenodeoxycholic Acid	C1	108060	143616.75	26060.26360029128	0.7524191990140425	0.436	NA	0.0308	0.5813333333333333	NA	0.14784
bacterial culture	S. flexneri	mGAM	Chenodeoxycholic Acid	D1	162071	143616.75	26060.26360029128	1.128496501974874	0.436	NA	0.0308	0.5813333333333333	NA	0.14784
supernatant	S. flexneri	mGAM	Chenodeoxycholic Acid	A1	103765	97293.75	10142.246016045952	0.7225132165990388	NA	0.0409	0.0308	NA	0.09425454545454545	0.14784
supernatant	S. flexneri	mGAM	Chenodeoxycholic Acid	B1	105777	97293.75	10142.246016045952	0.7365227245429241	NA	0.0409	0.0308	NA	0.09425454545454545	0.14784
supernatant	S. flexneri	mGAM	Chenodeoxycholic Acid	C1	96256	97293.75	10142.246016045952	0.6702282289496176	NA	0.0409	0.0308	NA	0.09425454545454545	0.14784
supernatant	S. flexneri	mGAM	Chenodeoxycholic Acid	D1	83377	97293.75	10142.246016045952	0.5805520595612977	NA	0.0409	0.0308	NA	0.09425454545454545	0.14784
bacterial culture	S. flexneri	mGAM	Taurochenodeoxycholic Acid	A4	4162687	2478139.25	1179346.5929090779	1.5877794723926637	0.334	NA	0.223	0.47435294117647064	NA	0.3568
bacterial culture	S. flexneri	mGAM	Taurochenodeoxycholic Acid	B4	1445176	2478139.25	1179346.5929090779	0.5512354848669958	0.334	NA	0.223	0.47435294117647064	NA	0.3568
bacterial culture	S. flexneri	mGAM	Taurochenodeoxycholic Acid	C4	2319050	2478139.25	1179346.5929090779	0.8845584559810062	0.334	NA	0.223	0.47435294117647064	NA	0.3568
bacterial culture	S. flexneri	mGAM	Taurochenodeoxycholic Acid	D4	1985644	2478139.25	1179346.5929090779	0.7573869432603648	0.334	NA	0.223	0.47435294117647064	NA	0.3568
supernatant	S. flexneri	mGAM	Taurochenodeoxycholic Acid	A4	1431140	1573739.5	249511.6379403307	0.545881713931419	NA	0.352	0.223	NA	0.4686315789473684	0.3568
supernatant	S. flexneri	mGAM	Taurochenodeoxycholic Acid	B4	1317832	1573739.5	249511.6379403307	0.5026624864329624	NA	0.352	0.223	NA	0.4686315789473684	0.3568
supernatant	S. flexneri	mGAM	Taurochenodeoxycholic Acid	C4	1876774	1573739.5	249511.6379403307	0.7158605082535077	NA	0.352	0.223	NA	0.4686315789473684	0.3568
supernatant	S. flexneri	mGAM	Taurochenodeoxycholic Acid	D4	1669212	1573739.5	249511.6379403307	0.6366898468877201	NA	0.352	0.223	NA	0.4686315789473684	0.3568
bacterial culture	S. flexneri	mGAM	Lithocholic Acid	B7	10693	10598	200.18741219167603	0.5879936213167425	0.0803	NA	0.122	0.2568	NA	0.22523076923076923
bacterial culture	S. flexneri	mGAM	Lithocholic Acid	C7	10368	10598	200.18741219167603	0.570122310465911	0.0803	NA	0.122	0.2568	NA	0.22523076923076923
bacterial culture	S. flexneri	mGAM	Lithocholic Acid	D7	10733	10598	200.18741219167603	0.5901931672676141	0.0803	NA	0.122	0.2568	NA	0.22523076923076923
supernatant	S. flexneri	mGAM	Lithocholic Acid	A7	10807	7462.25	2933.0480590448337	0.5942623272767265	NA	0.0258	0.122	NA	0.0774	0.22523076923076923
supernatant	S. flexneri	mGAM	Lithocholic Acid	B7	9042	7462.25	2933.0480590448337	0.49720736219451844	NA	0.0258	0.122	NA	0.0774	0.22523076923076923
supernatant	S. flexneri	mGAM	Lithocholic Acid	C7	5000	7462.25	2933.0480590448337	0.27494324385894625	NA	0.0258	0.122	NA	0.0774	0.22523076923076923
supernatant	S. flexneri	mGAM	Lithocholic Acid	D7	5000	7462.25	2933.0480590448337	0.27494324385894625	NA	0.0258	0.122	NA	0.0774	0.22523076923076923
bacterial culture	S. flexneri	mGAM	Taurolithocholic Acid	B10	1496425	1612878	101187.60397894596	0.6226671566974766	0.18	NA	0.632	0.3396923076923077	NA	0.6594782608695652
bacterial culture	S. flexneri	mGAM	Taurolithocholic Acid	C10	1679348	1612878	101187.60397894596	0.6987819932610014	0.18	NA	0.632	0.3396923076923077	NA	0.6594782608695652
bacterial culture	S. flexneri	mGAM	Taurolithocholic Acid	D10	1662861	1612878	101187.60397894596	0.6919217006218974	0.18	NA	0.632	0.3396923076923077	NA	0.6594782608695652
supernatant	S. flexneri	mGAM	Taurolithocholic Acid	A10	1909450	1455679.75	584045.6084373178	0.7945281603528388	NA	0.753	0.632	NA	0.8214545454545454	0.6594782608695652
supernatant	S. flexneri	mGAM	Taurolithocholic Acid	B10	754345	1455679.75	584045.6084373178	0.31388533091799325	NA	0.753	0.632	NA	0.8214545454545454	0.6594782608695652
supernatant	S. flexneri	mGAM	Taurolithocholic Acid	C10	1195466	1455679.75	584045.6084373178	0.49743716868436816	NA	0.753	0.632	NA	0.8214545454545454	0.6594782608695652
supernatant	S. flexneri	mGAM	Taurolithocholic Acid	D10	1963458	1455679.75	584045.6084373178	0.8170010592945949	NA	0.753	0.632	NA	0.8214545454545454	0.6594782608695652
bacterial culture	F. nucleatum	mGAM	Chenodeoxycholic Acid	A2	180123	134293.75	33323.15029500262	1.2541921468073884	0.804	NA	0.046	0.877090909090909	NA	0.1662857142857143
bacterial culture	F. nucleatum	mGAM	Chenodeoxycholic Acid	B2	105548	134293.75	33323.15029500262	0.7349282030125316	0.804	NA	0.046	0.877090909090909	NA	0.1662857142857143
bacterial culture	F. nucleatum	mGAM	Chenodeoxycholic Acid	C2	114378	134293.75	33323.15029500262	0.7964112821101995	0.804	NA	0.046	0.877090909090909	NA	0.1662857142857143
bacterial culture	F. nucleatum	mGAM	Chenodeoxycholic Acid	D2	137126	134293.75	33323.15029500262	0.9548050627799334	0.804	NA	0.046	0.877090909090909	NA	0.1662857142857143
supernatant	F. nucleatum	mGAM	Chenodeoxycholic Acid	A2	103124	82984	15861.502913238286	0.7180499489091627	NA	0.0104	0.046	NA	0.04992	0.1662857142857143
supernatant	F. nucleatum	mGAM	Chenodeoxycholic Acid	B2	75732	82984	15861.502913238286	0.5273201071602024	NA	0.0104	0.046	NA	0.04992	0.1662857142857143
supernatant	F. nucleatum	mGAM	Chenodeoxycholic Acid	C2	66208	82984	15861.502913238286	0.4610047226385502	NA	0.0104	0.046	NA	0.04992	0.1662857142857143
supernatant	F. nucleatum	mGAM	Chenodeoxycholic Acid	D2	86872	82984	15861.502913238286	0.6048876610841005	NA	0.0104	0.046	NA	0.04992	0.1662857142857143
bacterial culture	F. nucleatum	mGAM	Taurochenodeoxycholic Acid	A5	3133092	2621703.5	460389.904885341	1.1950596244006997	0.0262	NA	0.106	0.1572	NA	0.22523076923076923
bacterial culture	F. nucleatum	mGAM	Taurochenodeoxycholic Acid	B5	2849979	2621703.5	460389.904885341	1.087071440382179	0.0262	NA	0.106	0.1572	NA	0.22523076923076923
bacterial culture	F. nucleatum	mGAM	Taurochenodeoxycholic Acid	C5	2095831	2621703.5	460389.904885341	0.7994157234027418	0.0262	NA	0.106	0.1572	NA	0.22523076923076923
bacterial culture	F. nucleatum	mGAM	Taurochenodeoxycholic Acid	D5	2407912	2621703.5	460389.904885341	0.9184532118143794	0.0262	NA	0.106	0.1572	NA	0.22523076923076923
supernatant	F. nucleatum	mGAM	Taurochenodeoxycholic Acid	A5	2287411	1964395.25	514866.98230667633	0.8724903483555635	NA	0.601	0.106	NA	0.6868571428571428	0.22523076923076923
supernatant	F. nucleatum	mGAM	Taurochenodeoxycholic Acid	B5	2495320	1964395.25	514866.98230667633	0.9517933664123346	NA	0.601	0.106	NA	0.6868571428571428	0.22523076923076923
supernatant	F. nucleatum	mGAM	Taurochenodeoxycholic Acid	C5	1686483	1964395.25	514866.98230667633	0.6432775483573944	NA	0.601	0.106	NA	0.6868571428571428	0.22523076923076923
supernatant	F. nucleatum	mGAM	Taurochenodeoxycholic Acid	D5	1388367	1964395.25	514866.98230667633	0.5295667492529189	NA	0.601	0.106	NA	0.6868571428571428	0.22523076923076923
bacterial culture	F. nucleatum	mGAM	Lithocholic Acid	A8	17176	10401.75	4850.61222080952	0.9444850313042522	0.107	NA	0.548	0.2568	NA	0.6576000000000001
bacterial culture	F. nucleatum	mGAM	Lithocholic Acid	B8	6240	10401.75	4850.61222080952	0.34312916833596496	0.107	NA	0.548	0.2568	NA	0.6576000000000001
bacterial culture	F. nucleatum	mGAM	Lithocholic Acid	C8	7688	10401.75	4850.61222080952	0.4227527317575158	0.107	NA	0.548	0.2568	NA	0.6576000000000001
bacterial culture	F. nucleatum	mGAM	Lithocholic Acid	D8	10503	10401.75	4850.61222080952	0.5775457780501025	0.107	NA	0.548	0.2568	NA	0.6576000000000001
supernatant	F. nucleatum	mGAM	Lithocholic Acid	A8	8993	8683	2012.4845341020637	0.4945129184047008	NA	0.0394	0.548	NA	0.09425454545454545	0.6576000000000001
supernatant	F. nucleatum	mGAM	Lithocholic Acid	B8	5773	8683	2012.4845341020637	0.3174494693595394	NA	0.0394	0.548	NA	0.09425454545454545	0.6576000000000001
supernatant	F. nucleatum	mGAM	Lithocholic Acid	C8	9662	8683	2012.4845341020637	0.5313003244330278	NA	0.0394	0.548	NA	0.09425454545454545	0.6576000000000001
supernatant	F. nucleatum	mGAM	Lithocholic Acid	D8	10304	8683	2012.4845341020637	0.5666030369445165	NA	0.0394	0.548	NA	0.09425454545454545	0.6576000000000001
bacterial culture	F. nucleatum	mGAM	Taurolithocholic Acid	A11	3396629	2403250.25	863441.800239551	1.4133480273225811	0.0848	NA	0.271	0.2568	NA	0.40650000000000003
bacterial culture	F. nucleatum	mGAM	Taurolithocholic Acid	B11	2838590	2403250.25	863441.800239551	1.1811462414286653	0.0848	NA	0.271	0.2568	NA	0.40650000000000003
bacterial culture	F. nucleatum	mGAM	Taurolithocholic Acid	C11	1829701	2403250.25	863441.800239551	0.7613443502190419	0.0848	NA	0.271	0.2568	NA	0.40650000000000003
bacterial culture	F. nucleatum	mGAM	Taurolithocholic Acid	D11	1548081	2403250.25	863441.800239551	0.6441613810297118	0.0848	NA	0.271	0.2568	NA	0.40650000000000003
supernatant	F. nucleatum	mGAM	Taurolithocholic Acid	A11	1973187	1715599.5	731364.7473550162	0.8210493268439273	NA	0.405	0.271	NA	0.486	0.40650000000000003
supernatant	F. nucleatum	mGAM	Taurolithocholic Acid	B11	2620361	1715599.5	731364.7473550162	1.0903404670404175	NA	0.405	0.271	NA	0.486	0.40650000000000003
supernatant	F. nucleatum	mGAM	Taurolithocholic Acid	C11	1283104	1715599.5	731364.7473550162	0.5339036165709334	NA	0.405	0.271	NA	0.486	0.40650000000000003
supernatant	F. nucleatum	mGAM	Taurolithocholic Acid	D11	985746	1715599.5	731364.7473550162	0.41017201600207887	NA	0.405	0.271	NA	0.486	0.40650000000000003
bacterial culture	S. salivarius	BHI	Chenodeoxycholic Acid	A3	181242	146891.75	30805.481053161086	1.2338473740016032	0.0962	NA	0.0174	0.2568	NA	0.132
bacterial culture	S. salivarius	BHI	Chenodeoxycholic Acid	B3	158489	146891.75	30805.481053161086	1.0789509962268133	0.0962	NA	0.0174	0.2568	NA	0.132
bacterial culture	S. salivarius	BHI	Chenodeoxycholic Acid	C3	108476	146891.75	30805.481053161086	0.7384757823363123	0.0962	NA	0.0174	0.2568	NA	0.132
bacterial culture	S. salivarius	BHI	Chenodeoxycholic Acid	D3	139360	146891.75	30805.481053161086	0.9487258474352712	0.0962	NA	0.0174	0.2568	NA	0.132
supernatant	S. salivarius	BHI	Chenodeoxycholic Acid	A3	97599	81523.5	12416.374578219951	0.6644280567152342	NA	0.0808	0.0174	NA	0.14916923076923078	0.132
supernatant	S. salivarius	BHI	Chenodeoxycholic Acid	B3	79392	81523.5	12416.374578219951	0.5404796389177745	NA	0.0808	0.0174	NA	0.14916923076923078	0.132
supernatant	S. salivarius	BHI	Chenodeoxycholic Acid	C3	67399	81523.5	12416.374578219951	0.4588344818548353	NA	0.0808	0.0174	NA	0.14916923076923078	0.132
supernatant	S. salivarius	BHI	Chenodeoxycholic Acid	D3	81704	81523.5	12416.374578219951	0.5562191205428487	NA	0.0808	0.0174	NA	0.14916923076923078	0.132
bacterial culture	S. salivarius	BHI	Taurochenodeoxycholic Acid	A6	4091852	3054240.25	752061.8754350713	1.3397282679383196	0.92	NA	0.0485	0.96	NA	0.1662857142857143
bacterial culture	S. salivarius	BHI	Taurochenodeoxycholic Acid	B6	3102025	3054240.25	752061.8754350713	1.015645380221808	0.92	NA	0.0485	0.96	NA	0.1662857142857143
bacterial culture	S. salivarius	BHI	Taurochenodeoxycholic Acid	C6	2631598	3054240.25	752061.8754350713	0.8616211511193332	0.92	NA	0.0485	0.96	NA	0.1662857142857143
bacterial culture	S. salivarius	BHI	Taurochenodeoxycholic Acid	D6	2391486	3054240.25	752061.8754350713	0.7830052007205393	0.92	NA	0.0485	0.96	NA	0.1662857142857143
supernatant	S. salivarius	BHI	Taurochenodeoxycholic Acid	A6	2344791	1899634.5	492255.63680436066	0.7677166195422904	NA	0.174	0.0485	NA	0.261	0.1662857142857143
supernatant	S. salivarius	BHI	Taurochenodeoxycholic Acid	B6	2152432	1899634.5	492255.63680436066	0.7047356539813788	NA	0.174	0.0485	NA	0.261	0.1662857142857143
supernatant	S. salivarius	BHI	Taurochenodeoxycholic Acid	C6	1218012	1899634.5	492255.63680436066	0.39879377530958804	NA	0.174	0.0485	NA	0.261	0.1662857142857143
supernatant	S. salivarius	BHI	Taurochenodeoxycholic Acid	D6	1883303	1899634.5	492255.63680436066	0.6166191412086852	NA	0.174	0.0485	NA	0.261	0.1662857142857143
bacterial culture	S. salivarius	BHI	Lithocholic Acid	B9	7198	6943.333333333333	833.7009855657682	0.3544881476131066	0.024	NA	0.0562	0.1572	NA	0.1686
bacterial culture	S. salivarius	BHI	Lithocholic Acid	C9	6012	6943.333333333333	833.7009855657682	0.2960798476590715	0.024	NA	0.0562	0.1572	NA	0.1686
bacterial culture	S. salivarius	BHI	Lithocholic Acid	D9	7620	6943.333333333333	833.7009855657682	0.375270864797426	0.024	NA	0.0562	0.1572	NA	0.1686
supernatant	S. salivarius	BHI	Lithocholic Acid	A9	5000	5000	0	0.24624072493269422	NA	0.0216	0.0562	NA	0.07405714285714286	0.1686
supernatant	S. salivarius	BHI	Lithocholic Acid	B9	5000	5000	0	0.24624072493269422	NA	0.0216	0.0562	NA	0.07405714285714286	0.1686
supernatant	S. salivarius	BHI	Lithocholic Acid	C9	5000	5000	0	0.24624072493269422	NA	0.0216	0.0562	NA	0.07405714285714286	0.1686
supernatant	S. salivarius	BHI	Lithocholic Acid	D9	5000	5000	0	0.24624072493269422	NA	0.0216	0.0562	NA	0.07405714285714286	0.1686
bacterial culture	S. salivarius	BHI	Taurolithocholic Acid	B12	2623943	2348485.3333333335	244194.42383955728	0.6146105517854016	0.0949	NA	0.00361	0.2568	NA	0.04332
bacterial culture	S. salivarius	BHI	Taurolithocholic Acid	C12	2262941	2348485.3333333335	244194.42383955728	0.5300524503267825	0.0949	NA	0.00361	0.2568	NA	0.04332
bacterial culture	S. salivarius	BHI	Taurolithocholic Acid	D12	2158572	2348485.3333333335	244194.42383955728	0.5056059251243331	0.0949	NA	0.00361	0.2568	NA	0.04332
supernatant	S. salivarius	BHI	Taurolithocholic Acid	B12	29085	19829.333333333332	8369.095908957748	0.00681262813204342	NA	0.0132	0.00361	NA	0.0528	0.04332
supernatant	S. salivarius	BHI	Taurolithocholic Acid	C12	12795	19829.333333333332	8369.095908957748	0.0029969942220902717	NA	0.0132	0.00361	NA	0.0528	0.04332
supernatant	S. salivarius	BHI	Taurolithocholic Acid	D12	17608	19829.333333333332	8369.095908957748	0.004124351251470535	NA	0.0132	0.00361	NA	0.0528	0.04332
bacterial culture	R. intestinalis	PYG	Chenodeoxycholic Acid	E1	568931	599235.75	78859.07520116713	0.9018625959038742	0.645	NA	0.746	0.774	NA	0.746
bacterial culture	R. intestinalis	PYG	Chenodeoxycholic Acid	F1	710362	599235.75	78859.07520116713	1.1260573203981992	0.645	NA	0.746	0.774	NA	0.746
bacterial culture	R. intestinalis	PYG	Chenodeoxycholic Acid	G1	526246	599235.75	78859.07520116713	0.8341988459831337	0.645	NA	0.746	0.774	NA	0.746
bacterial culture	R. intestinalis	PYG	Chenodeoxycholic Acid	H1	591404	599235.75	78859.07520116713	0.937486525901972	0.645	NA	0.746	0.774	NA	0.746
supernatant	R. intestinalis	PYG	Chenodeoxycholic Acid	E1	345790	565436.5	178386.97521680218	0.5481421596601357	NA	0.941	0.746	NA	0.941	0.746
supernatant	R. intestinalis	PYG	Chenodeoxycholic Acid	F1	558592	565436.5	178386.97521680218	0.8854733371377845	NA	0.941	0.746	NA	0.941	0.746
supernatant	R. intestinalis	PYG	Chenodeoxycholic Acid	G1	574939	565436.5	178386.97521680218	0.9113864054276837	NA	0.941	0.746	NA	0.941	0.746
supernatant	R. intestinalis	PYG	Chenodeoxycholic Acid	H1	782425	565436.5	178386.97521680218	1.2402907234798046	NA	0.941	0.746	NA	0.941	0.746
bacterial culture	R. intestinalis	PYG	Taurochenodeoxycholic Acid	E4	2680517	3409302.25	825987.1360973184	0.35446262150014735	3.94e-5	NA	0.333	4.728e-4	NA	0.4701176470588236
bacterial culture	R. intestinalis	PYG	Taurochenodeoxycholic Acid	F4	3597541	3409302.25	825987.1360973184	0.47572681457131655	3.94e-5	NA	0.333	4.728e-4	NA	0.4701176470588236
bacterial culture	R. intestinalis	PYG	Taurochenodeoxycholic Acid	G4	2862842	3409302.25	825987.1360973184	0.37857267096635644	3.94e-5	NA	0.333	4.728e-4	NA	0.4701176470588236
bacterial culture	R. intestinalis	PYG	Taurochenodeoxycholic Acid	H4	4496309	3409302.25	825987.1360973184	0.5945768951342991	3.94e-5	NA	0.333	4.728e-4	NA	0.4701176470588236
supernatant	R. intestinalis	PYG	Taurochenodeoxycholic Acid	E4	1983547	2748724	942246.8764165082	0.262297634929662	NA	3.88e-5	0.333	NA	2.3280000000000002e-4	0.4701176470588236
supernatant	R. intestinalis	PYG	Taurochenodeoxycholic Acid	F4	1970895	2748724	942246.8764165082	0.2606245766773846	NA	3.88e-5	0.333	NA	2.3280000000000002e-4	0.4701176470588236
supernatant	R. intestinalis	PYG	Taurochenodeoxycholic Acid	G4	3144368	2748724	942246.8764165082	0.41580072957611364	NA	3.88e-5	0.333	NA	2.3280000000000002e-4	0.4701176470588236
supernatant	R. intestinalis	PYG	Taurochenodeoxycholic Acid	H4	3896086	2748724	942246.8764165082	0.5152054089379113	NA	3.88e-5	0.333	NA	2.3280000000000002e-4	0.4701176470588236
bacterial culture	R. intestinalis	PYG	Lithocholic Acid	E7	173144	172722.75	85340.6847225675	1.002438879649612	0.183	NA	0.114	0.3396923076923077	NA	0.22523076923076923
bacterial culture	R. intestinalis	PYG	Lithocholic Acid	F7	134224	172722.75	85340.6847225675	0.7771066637139578	0.183	NA	0.114	0.3396923076923077	NA	0.22523076923076923
bacterial culture	R. intestinalis	PYG	Lithocholic Acid	G7	92661	172722.75	85340.6847225675	0.5364724681606795	0.183	NA	0.114	0.3396923076923077	NA	0.22523076923076923
bacterial culture	R. intestinalis	PYG	Lithocholic Acid	H7	290862	172722.75	85340.6847225675	1.683981988475751	0.183	NA	0.114	0.3396923076923077	NA	0.22523076923076923
supernatant	R. intestinalis	PYG	Lithocholic Acid	E7	100853	79291.25	19656.240643876947	0.5839010784624492	NA	0.171	0.114	NA	0.261	0.22523076923076923
supernatant	R. intestinalis	PYG	Lithocholic Acid	F7	53377	79291.25	19656.240643876947	0.30903282862274944	NA	0.171	0.114	NA	0.261	0.22523076923076923
supernatant	R. intestinalis	PYG	Lithocholic Acid	G7	84034	79291.25	19656.240643876947	0.4865253708616844	NA	0.171	0.114	NA	0.261	0.22523076923076923
supernatant	R. intestinalis	PYG	Lithocholic Acid	H7	78901	79291.25	19656.240643876947	0.4568072242944256	NA	0.171	0.114	NA	0.261	0.22523076923076923
bacterial culture	R. intestinalis	PYG	Taurolithocholic Acid	F10	10758080	11069115.666666666	331923.80165684613	0.8418374448475078	0.336	NA	0.114	0.47435294117647064	NA	0.22523076923076923
bacterial culture	R. intestinalis	PYG	Taurolithocholic Acid	G10	11418582	11069115.666666666	331923.80165684613	0.8935228121246306	0.336	NA	0.114	0.47435294117647064	NA	0.22523076923076923
bacterial culture	R. intestinalis	PYG	Taurolithocholic Acid	H10	11030685	11069115.666666666	331923.80165684613	0.8631692342237399	0.336	NA	0.114	0.47435294117647064	NA	0.22523076923076923
supernatant	R. intestinalis	PYG	Taurolithocholic Acid	E10	6096805	7682663.25	3076585.03057057	0.47708501358360506	NA	0.0621	0.114	NA	0.1242	0.22523076923076923
supernatant	R. intestinalis	PYG	Taurolithocholic Acid	F10	4902245	7682663.25	3076585.03057057	0.38360872988641753	NA	0.0621	0.114	NA	0.1242	0.22523076923076923
supernatant	R. intestinalis	PYG	Taurolithocholic Acid	G10	11941647	7682663.25	3076585.03057057	0.9344535082236707	NA	0.0621	0.114	NA	0.1242	0.22523076923076923
supernatant	R. intestinalis	PYG	Taurolithocholic Acid	H10	7789956	7682663.25	3076585.03057057	0.6095768626478435	NA	0.0621	0.114	NA	0.1242	0.22523076923076923
bacterial culture	C. comes	PYG	Chenodeoxycholic Acid	E2	540634	630840	61762.268049891645	0.8570065309745736	0.264	NA	0.621	0.45257142857142857	NA	0.6594782608695652
bacterial culture	C. comes	PYG	Chenodeoxycholic Acid	F2	641018	630840	61762.268049891645	1.0161340434975588	0.264	NA	0.621	0.45257142857142857	NA	0.6594782608695652
bacterial culture	C. comes	PYG	Chenodeoxycholic Acid	G2	670230	630840	61762.268049891645	1.0624405554498764	0.264	NA	0.621	0.45257142857142857	NA	0.6594782608695652
bacterial culture	C. comes	PYG	Chenodeoxycholic Acid	H2	671478	630840	61762.268049891645	1.0644188700779913	0.264	NA	0.621	0.45257142857142857	NA	0.6594782608695652
supernatant	C. comes	PYG	Chenodeoxycholic Acid	E2	398178	581986.75	170699.1077839893	0.631186988776869	NA	0.928	0.621	NA	0.941	0.6594782608695652
supernatant	C. comes	PYG	Chenodeoxycholic Acid	F2	485502	581986.75	170699.1077839893	0.7696119459767928	NA	0.928	0.621	NA	0.941	0.6594782608695652
supernatant	C. comes	PYG	Chenodeoxycholic Acid	G2	772320	581986.75	170699.1077839893	1.2242723987064865	NA	0.928	0.621	NA	0.941	0.6594782608695652
supernatant	C. comes	PYG	Chenodeoxycholic Acid	H2	671947	581986.75	170699.1077839893	1.0651623232515377	NA	0.928	0.621	NA	0.941	0.6594782608695652
bacterial culture	C. comes	PYG	Taurochenodeoxycholic Acid	E5	3059508	3047812.3333333335	196700.45405217886	0.40457912640758215	7.28e-7	NA	0.197	1.7471999999999998e-5	NA	0.3377142857142857
bacterial culture	C. comes	PYG	Taurochenodeoxycholic Acid	F5	3238404	3047812.3333333335	196700.45405217886	0.42823573635853207	7.28e-7	NA	0.197	1.7471999999999998e-5	NA	0.3377142857142857
bacterial culture	C. comes	PYG	Taurochenodeoxycholic Acid	G5	2845525	3047812.3333333335	196700.45405217886	0.37628272868413326	7.28e-7	NA	0.197	1.7471999999999998e-5	NA	0.3377142857142857
supernatant	C. comes	PYG	Taurochenodeoxycholic Acid	E5	2688547	2724401	291998.6123871139	0.3555244818989608	NA	2.97e-7	0.197	NA	7.128e-6	0.3377142857142857
supernatant	C. comes	PYG	Taurochenodeoxycholic Acid	F5	2451985	2724401	291998.6123871139	0.32424231257590935	NA	2.97e-7	0.197	NA	7.128e-6	0.3377142857142857
supernatant	C. comes	PYG	Taurochenodeoxycholic Acid	G5	3032671	2724401	291998.6123871139	0.4010302910996175	NA	2.97e-7	0.197	NA	7.128e-6	0.3377142857142857
bacterial culture	C. comes	PYG	Lithocholic Acid	E8	75963	81244.33333333333	8142.054859391045	0.43979730521891297	0.103	NA	0.00247	0.2568	NA	0.04332
bacterial culture	C. comes	PYG	Lithocholic Acid	F8	90621	81244.33333333333	8142.054859391045	0.5246616325874849	0.103	NA	0.00247	0.2568	NA	0.04332
bacterial culture	C. comes	PYG	Lithocholic Acid	G8	77149	81244.33333333333	8142.054859391045	0.44666380080215257	0.103	NA	0.00247	0.2568	NA	0.04332
supernatant	C. comes	PYG	Lithocholic Acid	E8	6589	7165	2112.7330640665423	0.03814784097636241	NA	1.11e-6	0.00247	NA	1.332e-5	0.04332
supernatant	C. comes	PYG	Lithocholic Acid	F8	5400	7165	2112.7330640665423	0.031263976517279864	NA	1.11e-6	0.00247	NA	1.332e-5	0.04332
supernatant	C. comes	PYG	Lithocholic Acid	G8	9506	7165	2112.7330640665423	0.05503617792097451	NA	1.11e-6	0.00247	NA	1.332e-5	0.04332
bacterial culture	C. comes	PYG	Taurolithocholic Acid	E11	13136286	9282967.75	3980350.3124383725	1.0279359738007237	0.29	NA	0.439	0.46399999999999997	NA	0.5545263157894736
bacterial culture	C. comes	PYG	Taurolithocholic Acid	F11	7046958	9282967.75	3980350.3124383725	0.5514360477583086	0.29	NA	0.439	0.46399999999999997	NA	0.5545263157894736
bacterial culture	C. comes	PYG	Taurolithocholic Acid	G11	4842928	9282967.75	3980350.3124383725	0.3789670771271873	0.29	NA	0.439	0.46399999999999997	NA	0.5545263157894736
bacterial culture	C. comes	PYG	Taurolithocholic Acid	H11	12105699	9282967.75	3980350.3124383725	0.9472908469032606	0.29	NA	0.439	0.46399999999999997	NA	0.5545263157894736
supernatant	C. comes	PYG	Taurolithocholic Acid	E11	8753652	7193624.5	3049270.510454755	0.6849876588354312	NA	0.0432	0.439	NA	0.09425454545454545	0.5545263157894736
supernatant	C. comes	PYG	Taurolithocholic Acid	F11	4527766	7193624.5	3049270.510454755	0.35430513254292784	NA	0.0432	0.439	NA	0.09425454545454545	0.5545263157894736
supernatant	C. comes	PYG	Taurolithocholic Acid	G11	4768098	7193624.5	3049270.510454755	0.37311150661665576	NA	0.0432	0.439	NA	0.09425454545454545	0.5545263157894736
supernatant	C. comes	PYG	Taurolithocholic Acid	H11	10724982	7193624.5	3049270.510454755	0.8392474719388138	NA	0.0432	0.439	NA	0.09425454545454545	0.5545263157894736
bacterial culture	G. elegans	PYG	Chenodeoxycholic Acid	E3	538829	573024.25	56356.39420317213	0.8541452666286221	0.999	NA	0.358	0.999	NA	0.4773333333333333
bacterial culture	G. elegans	PYG	Chenodeoxycholic Acid	F3	650829	573024.25	56356.39420317213	1.0316863229979076	0.999	NA	0.358	0.999	NA	0.4773333333333333
bacterial culture	G. elegans	PYG	Chenodeoxycholic Acid	G3	525197	573024.25	56356.39420317213	0.8325359837676748	0.999	NA	0.358	0.999	NA	0.4773333333333333
bacterial culture	G. elegans	PYG	Chenodeoxycholic Acid	H3	577242	573024.25	56356.39420317213	0.9150370933992772	0.999	NA	0.358	0.999	NA	0.4773333333333333
supernatant	G. elegans	PYG	Chenodeoxycholic Acid	E3	401036	496579.5	136013.80604066144	0.6357174560902923	NA	0.371	0.358	NA	0.4686315789473684	0.4773333333333333
supernatant	G. elegans	PYG	Chenodeoxycholic Acid	F3	373567	496579.5	136013.80604066144	0.5921739268277217	NA	0.371	0.358	NA	0.4686315789473684	0.4773333333333333
supernatant	G. elegans	PYG	Chenodeoxycholic Acid	G3	666501	496579.5	136013.80604066144	1.0565293893855812	NA	0.371	0.358	NA	0.4686315789473684	0.4773333333333333
supernatant	G. elegans	PYG	Chenodeoxycholic Acid	H3	545214	496579.5	136013.80604066144	0.8642666920296748	NA	0.371	0.358	NA	0.4686315789473684	0.4773333333333333
bacterial culture	G. elegans	PYG	Taurochenodeoxycholic Acid	E6	6536784	6860940.333333333	285590.7811017949	0.8644024987792353	0.184	NA	0.58	0.3396923076923077	NA	0.6594782608695652
bacterial culture	G. elegans	PYG	Taurochenodeoxycholic Acid	F6	6970539	6860940.333333333	285590.7811017949	0.9217608122645802	0.184	NA	0.58	0.3396923076923077	NA	0.6594782608695652
bacterial culture	G. elegans	PYG	Taurochenodeoxycholic Acid	G6	7075498	6860940.333333333	285590.7811017949	0.9356402401100421	0.184	NA	0.58	0.3396923076923077	NA	0.6594782608695652
supernatant	G. elegans	PYG	Taurochenodeoxycholic Acid	E6	5485975	6450831.75	1301052.4321869519	0.72544702383319	NA	0.212	0.58	NA	0.2992941176470588	0.6594782608695652
supernatant	G. elegans	PYG	Taurochenodeoxycholic Acid	F6	5257819	6450831.75	1301052.4321869519	0.6952764358940023	NA	0.212	0.58	NA	0.2992941176470588	0.6594782608695652
supernatant	G. elegans	PYG	Taurochenodeoxycholic Acid	G6	7974617	6450831.75	1301052.4321869519	1.0545367357415159	NA	0.212	0.58	NA	0.2992941176470588	0.6594782608695652
supernatant	G. elegans	PYG	Taurochenodeoxycholic Acid	H6	7084916	6450831.75	1301052.4321869519	0.9368856449962221	NA	0.212	0.58	NA	0.2992941176470588	0.6594782608695652
bacterial culture	G. elegans	PYG	Lithocholic Acid	E9	67300	106495.5	43169.34784852172	0.3896417814098027	0.773	NA	0.022	0.877090909090909	NA	0.132
bacterial culture	G. elegans	PYG	Lithocholic Acid	F9	140081	106495.5	43169.34784852172	0.8110164989846445	0.773	NA	0.022	0.877090909090909	NA	0.132
bacterial culture	G. elegans	PYG	Lithocholic Acid	G9	71151	106495.5	43169.34784852172	0.41193762836684805	0.773	NA	0.022	0.877090909090909	NA	0.132
bacterial culture	G. elegans	PYG	Lithocholic Acid	H9	147450	106495.5	43169.34784852172	0.8536802476801695	0.773	NA	0.022	0.877090909090909	NA	0.132
supernatant	G. elegans	PYG	Lithocholic Acid	E9	7216	19291.75	14277.112601993444	0.041777936027535455	NA	1.96e-5	0.022	NA	1.568e-4	0.132
supernatant	G. elegans	PYG	Lithocholic Acid	F9	12172	19291.75	14277.112601993444	0.0704713189200612	NA	1.96e-5	0.022	NA	1.568e-4	0.132
supernatant	G. elegans	PYG	Lithocholic Acid	G9	18148	19291.75	14277.112601993444	0.10507011959918425	NA	1.96e-5	0.022	NA	1.568e-4	0.132
supernatant	G. elegans	PYG	Lithocholic Acid	H9	39631	19291.75	14277.112601993444	0.2294486395104293	NA	1.96e-5	0.022	NA	1.568e-4	0.132
bacterial culture	G. elegans	PYG	Taurolithocholic Acid	E12	10197334	12779284.25	2450068.203949212	0.7979581485559334	0.569	NA	0.104	0.718736842105263	NA	0.22523076923076923
bacterial culture	G. elegans	PYG	Taurolithocholic Acid	F12	14163650	12779284.25	2450068.203949212	1.1083288956500048	0.569	NA	0.104	0.718736842105263	NA	0.22523076923076923
bacterial culture	G. elegans	PYG	Taurolithocholic Acid	G12	11291397	12779284.25	2450068.203949212	0.8835703767994675	0.569	NA	0.104	0.718736842105263	NA	0.22523076923076923
bacterial culture	G. elegans	PYG	Taurolithocholic Acid	H12	15464756	12779284.25	2450068.203949212	1.2101425789945943	0.569	NA	0.104	0.718736842105263	NA	0.22523076923076923
supernatant	G. elegans	PYG	Taurolithocholic Acid	E12	3597659	7400444.25	4700122.879937458	0.2815227308211726	NA	0.15	0.104	NA	0.2571428571428571	0.22523076923076923
supernatant	G. elegans	PYG	Taurolithocholic Acid	F12	3634543	7400444.25	4700122.879937458	0.2844089644535452	NA	0.15	0.104	NA	0.2571428571428571	0.22523076923076923
supernatant	G. elegans	PYG	Taurolithocholic Acid	G12	9064909	7400444.25	4700122.879937458	0.709344030750392	NA	0.15	0.104	NA	0.2571428571428571	0.22523076923076923
supernatant	G. elegans	PYG	Taurolithocholic Acid	H12	13304666	7400444.25	4700122.879937458	1.041111985594968	NA	0.15	0.104	NA	0.2571428571428571	0.22523076923076923
control	media	mGAM	Chenodeoxycholic Acid	A1	131107	128938.875	34662.57954063307	0.9128949095422365	NA	NA	NA	NA	NA	NA
control	media	mGAM	Chenodeoxycholic Acid	A2	130840	128938.875	34662.57954063307	0.9110357949194645	NA	NA	NA	NA	NA	NA
control	media	BHI	Chenodeoxycholic Acid	A3	140482	109015.25	21597.22441078946	0.9563641252827337	NA	NA	NA	NA	NA	NA
control	media	mGAM	Taurochenodeoxycholic Acid	A4	1608941	1790323.125	518931.7005140568	0.6137005958148967	NA	NA	NA	NA	NA	NA
control	media	mGAM	Taurochenodeoxycholic Acid	A5	1739812	1790323.125	518931.7005140568	0.6636189027477745	NA	NA	NA	NA	NA	NA
control	media	BHI	Taurochenodeoxycholic Acid	A6	4100298	2979515.5	1208786.120683749	1.3424936037693826	NA	NA	NA	NA	NA	NA
control	media	mGAM	Lithocholic Acid	A7	37933	18185.571428571428	9549.96786830795	2.0858844138602817	NA	NA	NA	NA	NA	NA
control	media	mGAM	Taurolithocholic Acid	A10	2104013	1342925.625	494207.12082426605	0.8754864375859318	NA	NA	NA	NA	NA	NA
control	media	mGAM	Taurolithocholic Acid	A11	1541630	1342925.625	494207.12082426605	0.6414770996070842	NA	NA	NA	NA	NA	NA
control	media	BHI	Taurolithocholic Acid	A12	5989099	4269277.5	1607375.0590530098	1.4028366626437376	NA	NA	NA	NA	NA	NA
control	media	mGAM	Chenodeoxycholic Acid	B1	129155	128938.875	34662.57954063307	0.8993031801652662	NA	NA	NA	NA	NA	NA
control	media	mGAM	Chenodeoxycholic Acid	B2	94930	128938.875	34662.57954063307	0.6609953226207946	NA	NA	NA	NA	NA	NA
control	media	BHI	Chenodeoxycholic Acid	B3	94762	109015.25	21597.22441078946	0.6451145146000371	NA	NA	NA	NA	NA	NA
control	media	mGAM	Taurochenodeoxycholic Acid	B4	780888	1790323.125	518931.7005140568	0.29785519224427937	NA	NA	NA	NA	NA	NA
control	media	mGAM	Taurochenodeoxycholic Acid	B5	2156905	1790323.125	518931.7005140568	0.8227112638786194	NA	NA	NA	NA	NA	NA
control	media	BHI	Taurochenodeoxycholic Acid	B6	1830553	2979515.5	1208786.120683749	0.5993480702770517	NA	NA	NA	NA	NA	NA
control	media	mGAM	Lithocholic Acid	B7	19968	18185.571428571428	9549.96786830795	1.0980133386750879	NA	NA	NA	NA	NA	NA
control	media	mGAM	Lithocholic Acid	B8	20203	18185.571428571428	9549.96786830795	1.1109356711364584	NA	NA	NA	NA	NA	NA
control	media	BHI	Lithocholic Acid	B9	24707	20305.333333333332	3956.18810641422	1.216773918182415	NA	NA	NA	NA	NA	NA
control	media	mGAM	Taurolithocholic Acid	B10	1183657	1342925.625	494207.12082426605	0.4925234065823981	NA	NA	NA	NA	NA	NA
control	media	mGAM	Taurolithocholic Acid	B11	1121402	1342925.625	494207.12082426605	0.466618904960064	NA	NA	NA	NA	NA	NA
control	media	BHI	Taurolithocholic Acid	B12	5238804	4269277.5	1607375.0590530098	1.2270938115407115	NA	NA	NA	NA	NA	NA
control	media	mGAM	Chenodeoxycholic Acid	C1	102703	128938.875	34662.57954063307	0.715118535964642	NA	NA	NA	NA	NA	NA
control	media	mGAM	Chenodeoxycholic Acid	C2	86969	128938.875	34662.57954063307	0.6055630697672799	NA	NA	NA	NA	NA	NA
control	media	BHI	Chenodeoxycholic Acid	C3	105787	109015.25	21597.22441078946	0.7201697848926165	NA	NA	NA	NA	NA	NA
control	media	mGAM	Taurochenodeoxycholic Acid	C4	1520083	1790323.125	518931.7005140568	0.5798073657070679	NA	NA	NA	NA	NA	NA
control	media	mGAM	Taurochenodeoxycholic Acid	C5	1881938	1790323.125	518931.7005140568	0.71783021993143	NA	NA	NA	NA	NA	NA
control	media	BHI	Taurochenodeoxycholic Acid	C6	2043125	2979515.5	1208786.120683749	0.6689470482880316	NA	NA	NA	NA	NA	NA
control	media	mGAM	Lithocholic Acid	C7	11332	18185.571428571428	9549.96786830795	0.6231313678819158	NA	NA	NA	NA	NA	NA
control	media	mGAM	Lithocholic Acid	C8	14230	18185.571428571428	9549.96786830795	0.7824884720225611	NA	NA	NA	NA	NA	NA
control	media	BHI	Lithocholic Acid	C9	19163	20305.333333333332	3956.18810641422	0.9437422023770439	NA	NA	NA	NA	NA	NA
control	media	mGAM	Taurolithocholic Acid	C10	883822	1342925.625	494207.12082426605	0.3677611185102342	NA	NA	NA	NA	NA	NA
control	media	mGAM	Taurolithocholic Acid	C11	943360	1342925.625	494207.12082426605	0.3925350678731855	NA	NA	NA	NA	NA	NA
control	media	BHI	Taurolithocholic Acid	C12	2580438	4269277.5	1607375.0590530098	0.604420302966954	NA	NA	NA	NA	NA	NA
control	media	mGAM	Chenodeoxycholic Acid	D1	178467	128938.875	34662.57954063307	1.2426614583605324	NA	NA	NA	NA	NA	NA
control	media	mGAM	Chenodeoxycholic Acid	D2	177340	128938.875	34662.57954063307	1.2348141842786444	NA	NA	NA	NA	NA	NA
control	media	BHI	Chenodeoxycholic Acid	D3	95030	109015.25	21597.22441078946	0.6469389873835665	NA	NA	NA	NA	NA	NA
control	media	mGAM	Taurochenodeoxycholic Acid	D4	2490242	1790323.125	518931.7005140568	0.9498564578336185	NA	NA	NA	NA	NA	NA
control	media	mGAM	Taurochenodeoxycholic Acid	D5	2143776	1790323.125	518931.7005140568	0.8177034512102532	NA	NA	NA	NA	NA	NA
control	media	BHI	Taurochenodeoxycholic Acid	D6	3944086	2979515.5	1208786.120683749	1.291347660027727	NA	NA	NA	NA	NA	NA
control	media	mGAM	Lithocholic Acid	D7	10048	18185.571428571428	9549.96786830795	0.5525259428589384	NA	NA	NA	NA	NA	NA
control	media	mGAM	Lithocholic Acid	D8	13585	18185.571428571428	9549.96786830795	0.747020793564757	NA	NA	NA	NA	NA	NA
control	media	BHI	Lithocholic Acid	D9	17046	20305.333333333332	3956.18810641422	0.8394838794405411	NA	NA	NA	NA	NA	NA
control	media	mGAM	Taurolithocholic Acid	D10	931865	1342925.625	494207.12082426605	0.38775196216041175	NA	NA	NA	NA	NA	NA
control	media	mGAM	Taurolithocholic Acid	D11	2033656	1342925.625	494207.12082426605	0.846210668239814	NA	NA	NA	NA	NA	NA
control	media	BHI	Taurolithocholic Acid	D12	3268769	4269277.5	1607375.0590530098	0.7656492228485967	NA	NA	NA	NA	NA	NA
control	media	PYG	Chenodeoxycholic Acid	E1	569311	573061.6363636364	126664.59546240435	0.9024649673451272	NA	NA	NA	NA	NA	NA
control	media	PYG	Chenodeoxycholic Acid	E2	575275	573061.6363636364	126664.59546240435	0.9119190285967915	NA	NA	NA	NA	NA	NA
control	media	PYG	Chenodeoxycholic Acid	E3	546656	573061.6363636364	126664.59546240435	0.8665525331304292	NA	NA	NA	NA	NA	NA
control	media	PYG	Taurochenodeoxycholic Acid	E4	6229676	7562199.333333333	1633040.44660946	0.823791561872785	NA	NA	NA	NA	NA	NA
control	media	PYG	Taurochenodeoxycholic Acid	E5	7380728	7562199.333333333	1633040.44660946	0.9760028365645657	NA	NA	NA	NA	NA	NA
control	media	PYG	Taurochenodeoxycholic Acid	E6	9340198	7562199.333333333	1633040.44660946	1.2351166093743982	NA	NA	NA	NA	NA	NA
control	media	PYG	Lithocholic Acid	E7	69438	99273.63636363637	29992.366162984636	0.40202000026053314	NA	NA	NA	NA	NA	NA
control	media	PYG	Lithocholic Acid	E8	111813	99273.63636363637	29992.366162984636	0.6473553715419654	NA	NA	NA	NA	NA	NA
control	media	PYG	Lithocholic Acid	E9	96244	99273.63636363637	29992.366162984636	0.5572166955424227	NA	NA	NA	NA	NA	NA
control	media	PYG	Taurolithocholic Acid	E10	8722083	11895305	2779780.079079573	0.6825173326902092	NA	NA	NA	NA	NA	NA
control	media	PYG	Taurolithocholic Acid	E11	11117487	11895305	2779780.079079573	0.8699616334146414	NA	NA	NA	NA	NA	NA
control	media	PYG	Taurolithocholic Acid	E12	13389206	11895305	2779780.079079573	1.0477273795674433	NA	NA	NA	NA	NA	NA
control	media	PYG	Chenodeoxycholic Acid	F1	463363	573061.6363636364	126664.59546240435	0.7345174687717964	NA	NA	NA	NA	NA	NA
control	media	PYG	Chenodeoxycholic Acid	F2	406972	573061.6363636364	126664.59546240435	0.6451271320778644	NA	NA	NA	NA	NA	NA
control	media	PYG	Chenodeoxycholic Acid	F3	382717	573061.6363636364	126664.59546240435	0.6066783970578911	NA	NA	NA	NA	NA	NA
control	media	PYG	Taurochenodeoxycholic Acid	F4	5801201	7562199.333333333	1633040.44660946	0.767131457964742	NA	NA	NA	NA	NA	NA
control	media	PYG	Taurochenodeoxycholic Acid	F5	5045015	7562199.333333333	1633040.44660946	0.667135945195485	NA	NA	NA	NA	NA	NA
control	media	PYG	Taurochenodeoxycholic Acid	F6	6156964	7562199.333333333	1633040.44660946	0.8141763696786976	NA	NA	NA	NA	NA	NA
control	media	PYG	Lithocholic Acid	F7	116783	99273.63636363637	29992.366162984636	0.6761298091884248	NA	NA	NA	NA	NA	NA
control	media	PYG	Lithocholic Acid	F8	63186	99273.63636363637	29992.366162984636	0.36582326300386026	NA	NA	NA	NA	NA	NA
control	media	PYG	Lithocholic Acid	F9	71716	99273.63636363637	29992.366162984636	0.41520876665060047	NA	NA	NA	NA	NA	NA
control	media	PYG	Taurolithocholic Acid	F10	10644434	11895305	2779780.079079573	0.8329444585286535	NA	NA	NA	NA	NA	NA
control	media	PYG	Taurolithocholic Acid	F11	7067265	11895305	2779780.079079573	0.5530251038903059	NA	NA	NA	NA	NA	NA
control	media	PYG	Taurolithocholic Acid	F12	12174924	11895305	2779780.079079573	0.9527078169499203	NA	NA	NA	NA	NA	NA
control	media	PYG	Chenodeoxycholic Acid	G1	822811	573061.6363636364	126664.59546240435	1.304310126180965	NA	NA	NA	NA	NA	NA
control	media	PYG	Chenodeoxycholic Acid	G2	656831	573061.6363636364	126664.59546240435	1.0412006213936973	NA	NA	NA	NA	NA	NA
control	media	PYG	Chenodeoxycholic Acid	G3	563974	573061.6363636364	126664.59546240435	0.8940048189715301	NA	NA	NA	NA	NA	NA
control	media	PYG	Taurochenodeoxycholic Acid	G4	8076334	7562199.333333333	1633040.44660946	1.0679874523275812	NA	NA	NA	NA	NA	NA
control	media	PYG	Taurochenodeoxycholic Acid	G5	7104073	7562199.333333333	1633040.44660946	0.939418902737202	NA	NA	NA	NA	NA	NA
control	media	PYG	Taurochenodeoxycholic Acid	G6	8534458	7562199.333333333	1633040.44660946	1.1285682410381672	NA	NA	NA	NA	NA	NA
control	media	PYG	Lithocholic Acid	G7	151415	99273.63636363637	29992.366162984636	0.8766361119192463	NA	NA	NA	NA	NA	NA
control	media	PYG	Lithocholic Acid	G9	143296	99273.63636363637	29992.366162984636	0.829630144262988	NA	NA	NA	NA	NA	NA
control	media	PYG	Taurolithocholic Acid	G10	11989333	11895305	2779780.079079573	0.9381850161130895	NA	NA	NA	NA	NA	NA
control	media	PYG	Taurolithocholic Acid	G11	12992740	11895305	2779780.079079573	1.0167032633302604	NA	NA	NA	NA	NA	NA
control	media	PYG	Taurolithocholic Acid	G12	15646097	11895305	2779780.079079573	1.2243328103449924	NA	NA	NA	NA	NA	NA
control	media	PYG	Chenodeoxycholic Acid	H2	655880	573061.6363636364	126664.59546240435	1.0396931076025617	NA	NA	NA	NA	NA	NA
control	media	PYG	Chenodeoxycholic Acid	H3	659888	573061.6363636364	126664.59546240435	1.0460465411197768	NA	NA	NA	NA	NA	NA
control	media	PYG	Taurochenodeoxycholic Acid	H4	7748086	7562199.333333333	1633040.44660946	1.0245810323786757	NA	NA	NA	NA	NA	NA
control	media	PYG	Taurochenodeoxycholic Acid	H5	8512219	7562199.333333333	1633040.44660946	1.1256274299037696	NA	NA	NA	NA	NA	NA
control	media	PYG	Taurochenodeoxycholic Acid	H6	10817440	7562199.333333333	1633040.44660946	1.4304621609639312	NA	NA	NA	NA	NA	NA
control	media	PYG	Lithocholic Acid	H7	91111	99273.63636363637	29992.366162984636	0.5274985489751639	NA	NA	NA	NA	NA	NA
control	media	PYG	Lithocholic Acid	H8	106043	99273.63636363637	29992.366162984636	0.6139492336707237	NA	NA	NA	NA	NA	NA
control	media	PYG	Lithocholic Acid	H9	70965	99273.63636363637	29992.366162984636	0.41086075806458616	NA	NA	NA	NA	NA	NA
control	media	PYG	Taurolithocholic Acid	H10	14991859	11895305	2779780.079079573	1.1731376113650496	NA	NA	NA	NA	NA	NA
control	media	PYG	Taurolithocholic Acid	H11	8668995	11895305	2779780.079079573	0.6783631094206235	NA	NA	NA	NA	NA	NA
control	media	PYG	Taurolithocholic Acid	H12	15339237	11895305	2779780.079079573	1.200320510908113	NA	NA	NA	NA	NA	NA
