## Supplementary material for "Lithocholic acid modulates the growth of butyrate-producing bacteria and is decreased in the feces of stunted children": SUPP_TABLE_S22

sample	condition	media	compound	position	area	PVAL_control_bacteria	PVAL_control_supernatant	PVAL_bacteria_supernatant	FDR_control_bacteria	FDR_control_supernatant	FDR_bacteria_supernatant
bacterial culture	S. flexneri	mGAM	Chenodeoxycholic Acid	A1	164133	0.436	NA	0.0308	0.5813333333333333	NA	0.14784
bacterial culture	S. flexneri	mGAM	Chenodeoxycholic Acid	B1	140203	0.436	NA	0.0308	0.5813333333333333	NA	0.14784
bacterial culture	S. flexneri	mGAM	Chenodeoxycholic Acid	C1	108060	0.436	NA	0.0308	0.5813333333333333	NA	0.14784
bacterial culture	S. flexneri	mGAM	Chenodeoxycholic Acid	D1	162071	0.436	NA	0.0308	0.5813333333333333	NA	0.14784
supernatant	S. flexneri	mGAM	Chenodeoxycholic Acid	A1	103765	NA	0.0409	0.0308	NA	0.09425454545454545	0.14784
supernatant	S. flexneri	mGAM	Chenodeoxycholic Acid	B1	105777	NA	0.0409	0.0308	NA	0.09425454545454545	0.14784
supernatant	S. flexneri	mGAM	Chenodeoxycholic Acid	C1	96256	NA	0.0409	0.0308	NA	0.09425454545454545	0.14784
supernatant	S. flexneri	mGAM	Chenodeoxycholic Acid	D1	83377	NA	0.0409	0.0308	NA	0.09425454545454545	0.14784
bacterial culture	S. flexneri	mGAM	Taurochenodeoxycholic Acid	A4	4162687	0.334	NA	0.223	0.47435294117647064	NA	0.3568
bacterial culture	S. flexneri	mGAM	Taurochenodeoxycholic Acid	B4	1445176	0.334	NA	0.223	0.47435294117647064	NA	0.3568
bacterial culture	S. flexneri	mGAM	Taurochenodeoxycholic Acid	C4	2319050	0.334	NA	0.223	0.47435294117647064	NA	0.3568
bacterial culture	S. flexneri	mGAM	Taurochenodeoxycholic Acid	D4	1985644	0.334	NA	0.223	0.47435294117647064	NA	0.3568
supernatant	S. flexneri	mGAM	Taurochenodeoxycholic Acid	A4	1431140	NA	0.352	0.223	NA	0.4686315789473684	0.3568
supernatant	S. flexneri	mGAM	Taurochenodeoxycholic Acid	B4	1317832	NA	0.352	0.223	NA	0.4686315789473684	0.3568
supernatant	S. flexneri	mGAM	Taurochenodeoxycholic Acid	C4	1876774	NA	0.352	0.223	NA	0.4686315789473684	0.3568
supernatant	S. flexneri	mGAM	Taurochenodeoxycholic Acid	D4	1669212	NA	0.352	0.223	NA	0.4686315789473684	0.3568
bacterial culture	S. flexneri	mGAM	Lithocholic Acid	B7	10693	0.0803	NA	0.122	0.2568	NA	0.22523076923076923
bacterial culture	S. flexneri	mGAM	Lithocholic Acid	C7	10368	0.0803	NA	0.122	0.2568	NA	0.22523076923076923
bacterial culture	S. flexneri	mGAM	Lithocholic Acid	D7	10733	0.0803	NA	0.122	0.2568	NA	0.22523076923076923
supernatant	S. flexneri	mGAM	Lithocholic Acid	A7	10807	NA	0.0258	0.122	NA	0.0774	0.22523076923076923
supernatant	S. flexneri	mGAM	Lithocholic Acid	B7	9042	NA	0.0258	0.122	NA	0.0774	0.22523076923076923
supernatant	S. flexneri	mGAM	Lithocholic Acid	C7	5000	NA	0.0258	0.122	NA	0.0774	0.22523076923076923
supernatant	S. flexneri	mGAM	Lithocholic Acid	D7	5000	NA	0.0258	0.122	NA	0.0774	0.22523076923076923
bacterial culture	S. flexneri	mGAM	Taurolithocholic Acid	B10	1496425	0.18	NA	0.632	0.3396923076923077	NA	0.6594782608695652
bacterial culture	S. flexneri	mGAM	Taurolithocholic Acid	C10	1679348	0.18	NA	0.632	0.3396923076923077	NA	0.6594782608695652
bacterial culture	S. flexneri	mGAM	Taurolithocholic Acid	D10	1662861	0.18	NA	0.632	0.3396923076923077	NA	0.6594782608695652
supernatant	S. flexneri	mGAM	Taurolithocholic Acid	A10	1909450	NA	0.753	0.632	NA	0.8214545454545454	0.6594782608695652
supernatant	S. flexneri	mGAM	Taurolithocholic Acid	B10	754345	NA	0.753	0.632	NA	0.8214545454545454	0.6594782608695652
supernatant	S. flexneri	mGAM	Taurolithocholic Acid	C10	1195466	NA	0.753	0.632	NA	0.8214545454545454	0.6594782608695652
supernatant	S. flexneri	mGAM	Taurolithocholic Acid	D10	1963458	NA	0.753	0.632	NA	0.8214545454545454	0.6594782608695652
bacterial culture	F. nucleatum	mGAM	Chenodeoxycholic Acid	A2	180123	0.804	NA	0.046	0.877090909090909	NA	0.1662857142857143
bacterial culture	F. nucleatum	mGAM	Chenodeoxycholic Acid	B2	105548	0.804	NA	0.046	0.877090909090909	NA	0.1662857142857143
bacterial culture	F. nucleatum	mGAM	Chenodeoxycholic Acid	C2	114378	0.804	NA	0.046	0.877090909090909	NA	0.1662857142857143
bacterial culture	F. nucleatum	mGAM	Chenodeoxycholic Acid	D2	137126	0.804	NA	0.046	0.877090909090909	NA	0.1662857142857143
supernatant	F. nucleatum	mGAM	Chenodeoxycholic Acid	A2	103124	NA	0.0104	0.046	NA	0.04992	0.1662857142857143
supernatant	F. nucleatum	mGAM	Chenodeoxycholic Acid	B2	75732	NA	0.0104	0.046	NA	0.04992	0.1662857142857143
supernatant	F. nucleatum	mGAM	Chenodeoxycholic Acid	C2	66208	NA	0.0104	0.046	NA	0.04992	0.1662857142857143
supernatant	F. nucleatum	mGAM	Chenodeoxycholic Acid	D2	86872	NA	0.0104	0.046	NA	0.04992	0.1662857142857143
bacterial culture	F. nucleatum	mGAM	Taurochenodeoxycholic Acid	A5	3133092	0.0262	NA	0.106	0.1572	NA	0.22523076923076923
bacterial culture	F. nucleatum	mGAM	Taurochenodeoxycholic Acid	B5	2849979	0.0262	NA	0.106	0.1572	NA	0.22523076923076923
bacterial culture	F. nucleatum	mGAM	Taurochenodeoxycholic Acid	C5	2095831	0.0262	NA	0.106	0.1572	NA	0.22523076923076923
bacterial culture	F. nucleatum	mGAM	Taurochenodeoxycholic Acid	D5	2407912	0.0262	NA	0.106	0.1572	NA	0.22523076923076923
supernatant	F. nucleatum	mGAM	Taurochenodeoxycholic Acid	A5	2287411	NA	0.601	0.106	NA	0.6868571428571428	0.22523076923076923
supernatant	F. nucleatum	mGAM	Taurochenodeoxycholic Acid	B5	2495320	NA	0.601	0.106	NA	0.6868571428571428	0.22523076923076923
supernatant	F. nucleatum	mGAM	Taurochenodeoxycholic Acid	C5	1686483	NA	0.601	0.106	NA	0.6868571428571428	0.22523076923076923
supernatant	F. nucleatum	mGAM	Taurochenodeoxycholic Acid	D5	1388367	NA	0.601	0.106	NA	0.6868571428571428	0.22523076923076923
bacterial culture	F. nucleatum	mGAM	Lithocholic Acid	A8	17176	0.107	NA	0.548	0.2568	NA	0.6576000000000001
bacterial culture	F. nucleatum	mGAM	Lithocholic Acid	B8	6240	0.107	NA	0.548	0.2568	NA	0.6576000000000001
bacterial culture	F. nucleatum	mGAM	Lithocholic Acid	C8	7688	0.107	NA	0.548	0.2568	NA	0.6576000000000001
bacterial culture	F. nucleatum	mGAM	Lithocholic Acid	D8	10503	0.107	NA	0.548	0.2568	NA	0.6576000000000001
supernatant	F. nucleatum	mGAM	Lithocholic Acid	A8	8993	NA	0.0394	0.548	NA	0.09425454545454545	0.6576000000000001
supernatant	F. nucleatum	mGAM	Lithocholic Acid	B8	5773	NA	0.0394	0.548	NA	0.09425454545454545	0.6576000000000001
supernatant	F. nucleatum	mGAM	Lithocholic Acid	C8	9662	NA	0.0394	0.548	NA	0.09425454545454545	0.6576000000000001
supernatant	F. nucleatum	mGAM	Lithocholic Acid	D8	10304	NA	0.0394	0.548	NA	0.09425454545454545	0.6576000000000001
bacterial culture	F. nucleatum	mGAM	Taurolithocholic Acid	A11	3396629	0.0848	NA	0.271	0.2568	NA	0.40650000000000003
bacterial culture	F. nucleatum	mGAM	Taurolithocholic Acid	B11	2838590	0.0848	NA	0.271	0.2568	NA	0.40650000000000003
bacterial culture	F. nucleatum	mGAM	Taurolithocholic Acid	C11	1829701	0.0848	NA	0.271	0.2568	NA	0.40650000000000003
bacterial culture	F. nucleatum	mGAM	Taurolithocholic Acid	D11	1548081	0.0848	NA	0.271	0.2568	NA	0.40650000000000003
supernatant	F. nucleatum	mGAM	Taurolithocholic Acid	A11	1973187	NA	0.405	0.271	NA	0.486	0.40650000000000003
supernatant	F. nucleatum	mGAM	Taurolithocholic Acid	B11	2620361	NA	0.405	0.271	NA	0.486	0.40650000000000003
supernatant	F. nucleatum	mGAM	Taurolithocholic Acid	C11	1283104	NA	0.405	0.271	NA	0.486	0.40650000000000003
supernatant	F. nucleatum	mGAM	Taurolithocholic Acid	D11	985746	NA	0.405	0.271	NA	0.486	0.40650000000000003
bacterial culture	S. salivarius	BHI	Chenodeoxycholic Acid	A3	181242	0.0962	NA	0.0174	0.2568	NA	0.132
bacterial culture	S. salivarius	BHI	Chenodeoxycholic Acid	B3	158489	0.0962	NA	0.0174	0.2568	NA	0.132
bacterial culture	S. salivarius	BHI	Chenodeoxycholic Acid	C3	108476	0.0962	NA	0.0174	0.2568	NA	0.132
bacterial culture	S. salivarius	BHI	Chenodeoxycholic Acid	D3	139360	0.0962	NA	0.0174	0.2568	NA	0.132
supernatant	S. salivarius	BHI	Chenodeoxycholic Acid	A3	97599	NA	0.0808	0.0174	NA	0.14916923076923078	0.132
supernatant	S. salivarius	BHI	Chenodeoxycholic Acid	B3	79392	NA	0.0808	0.0174	NA	0.14916923076923078	0.132
supernatant	S. salivarius	BHI	Chenodeoxycholic Acid	C3	67399	NA	0.0808	0.0174	NA	0.14916923076923078	0.132
supernatant	S. salivarius	BHI	Chenodeoxycholic Acid	D3	81704	NA	0.0808	0.0174	NA	0.14916923076923078	0.132
bacterial culture	S. salivarius	BHI	Taurochenodeoxycholic Acid	A6	4091852	0.92	NA	0.0485	0.96	NA	0.1662857142857143
bacterial culture	S. salivarius	BHI	Taurochenodeoxycholic Acid	B6	3102025	0.92	NA	0.0485	0.96	NA	0.1662857142857143
bacterial culture	S. salivarius	BHI	Taurochenodeoxycholic Acid	C6	2631598	0.92	NA	0.0485	0.96	NA	0.1662857142857143
bacterial culture	S. salivarius	BHI	Taurochenodeoxycholic Acid	D6	2391486	0.92	NA	0.0485	0.96	NA	0.1662857142857143
supernatant	S. salivarius	BHI	Taurochenodeoxycholic Acid	A6	2344791	NA	0.174	0.0485	NA	0.261	0.1662857142857143
supernatant	S. salivarius	BHI	Taurochenodeoxycholic Acid	B6	2152432	NA	0.174	0.0485	NA	0.261	0.1662857142857143
supernatant	S. salivarius	BHI	Taurochenodeoxycholic Acid	C6	1218012	NA	0.174	0.0485	NA	0.261	0.1662857142857143
supernatant	S. salivarius	BHI	Taurochenodeoxycholic Acid	D6	1883303	NA	0.174	0.0485	NA	0.261	0.1662857142857143
bacterial culture	S. salivarius	BHI	Lithocholic Acid	B9	7198	0.024	NA	0.0562	0.1572	NA	0.1686
bacterial culture	S. salivarius	BHI	Lithocholic Acid	C9	6012	0.024	NA	0.0562	0.1572	NA	0.1686
bacterial culture	S. salivarius	BHI	Lithocholic Acid	D9	7620	0.024	NA	0.0562	0.1572	NA	0.1686
supernatant	S. salivarius	BHI	Lithocholic Acid	A9	5000	NA	0.0216	0.0562	NA	0.07405714285714286	0.1686
supernatant	S. salivarius	BHI	Lithocholic Acid	B9	5000	NA	0.0216	0.0562	NA	0.07405714285714286	0.1686
supernatant	S. salivarius	BHI	Lithocholic Acid	C9	5000	NA	0.0216	0.0562	NA	0.07405714285714286	0.1686
supernatant	S. salivarius	BHI	Lithocholic Acid	D9	5000	NA	0.0216	0.0562	NA	0.07405714285714286	0.1686
bacterial culture	S. salivarius	BHI	Taurolithocholic Acid	B12	2623943	0.0949	NA	0.00361	0.2568	NA	0.04332
bacterial culture	S. salivarius	BHI	Taurolithocholic Acid	C12	2262941	0.0949	NA	0.00361	0.2568	NA	0.04332
bacterial culture	S. salivarius	BHI	Taurolithocholic Acid	D12	2158572	0.0949	NA	0.00361	0.2568	NA	0.04332
supernatant	S. salivarius	BHI	Taurolithocholic Acid	B12	29085	NA	0.0132	0.00361	NA	0.0528	0.04332
supernatant	S. salivarius	BHI	Taurolithocholic Acid	C12	12795	NA	0.0132	0.00361	NA	0.0528	0.04332
supernatant	S. salivarius	BHI	Taurolithocholic Acid	D12	17608	NA	0.0132	0.00361	NA	0.0528	0.04332
bacterial culture	R. intestinalis	PYG	Chenodeoxycholic Acid	E1	568931	0.645	NA	0.746	0.774	NA	0.746
bacterial culture	R. intestinalis	PYG	Chenodeoxycholic Acid	F1	710362	0.645	NA	0.746	0.774	NA	0.746
bacterial culture	R. intestinalis	PYG	Chenodeoxycholic Acid	G1	526246	0.645	NA	0.746	0.774	NA	0.746
bacterial culture	R. intestinalis	PYG	Chenodeoxycholic Acid	H1	591404	0.645	NA	0.746	0.774	NA	0.746
supernatant	R. intestinalis	PYG	Chenodeoxycholic Acid	E1	345790	NA	0.941	0.746	NA	0.941	0.746
supernatant	R. intestinalis	PYG	Chenodeoxycholic Acid	F1	558592	NA	0.941	0.746	NA	0.941	0.746
supernatant	R. intestinalis	PYG	Chenodeoxycholic Acid	G1	574939	NA	0.941	0.746	NA	0.941	0.746
supernatant	R. intestinalis	PYG	Chenodeoxycholic Acid	H1	782425	NA	0.941	0.746	NA	0.941	0.746
bacterial culture	R. intestinalis	PYG	Taurochenodeoxycholic Acid	E4	2680517	3.94e-5	NA	0.333	4.728e-4	NA	0.4701176470588236
bacterial culture	R. intestinalis	PYG	Taurochenodeoxycholic Acid	F4	3597541	3.94e-5	NA	0.333	4.728e-4	NA	0.4701176470588236
bacterial culture	R. intestinalis	PYG	Taurochenodeoxycholic Acid	G4	2862842	3.94e-5	NA	0.333	4.728e-4	NA	0.4701176470588236
bacterial culture	R. intestinalis	PYG	Taurochenodeoxycholic Acid	H4	4496309	3.94e-5	NA	0.333	4.728e-4	NA	0.4701176470588236
supernatant	R. intestinalis	PYG	Taurochenodeoxycholic Acid	E4	1983547	NA	3.88e-5	0.333	NA	2.3280000000000002e-4	0.4701176470588236
supernatant	R. intestinalis	PYG	Taurochenodeoxycholic Acid	F4	1970895	NA	3.88e-5	0.333	NA	2.3280000000000002e-4	0.4701176470588236
supernatant	R. intestinalis	PYG	Taurochenodeoxycholic Acid	G4	3144368	NA	3.88e-5	0.333	NA	2.3280000000000002e-4	0.4701176470588236
supernatant	R. intestinalis	PYG	Taurochenodeoxycholic Acid	H4	3896086	NA	3.88e-5	0.333	NA	2.3280000000000002e-4	0.4701176470588236
bacterial culture	R. intestinalis	PYG	Lithocholic Acid	E7	173144	0.183	NA	0.114	0.3396923076923077	NA	0.22523076923076923
bacterial culture	R. intestinalis	PYG	Lithocholic Acid	F7	134224	0.183	NA	0.114	0.3396923076923077	NA	0.22523076923076923
bacterial culture	R. intestinalis	PYG	Lithocholic Acid	G7	92661	0.183	NA	0.114	0.3396923076923077	NA	0.22523076923076923
bacterial culture	R. intestinalis	PYG	Lithocholic Acid	H7	290862	0.183	NA	0.114	0.3396923076923077	NA	0.22523076923076923
supernatant	R. intestinalis	PYG	Lithocholic Acid	E7	100853	NA	0.171	0.114	NA	0.261	0.22523076923076923
supernatant	R. intestinalis	PYG	Lithocholic Acid	F7	53377	NA	0.171	0.114	NA	0.261	0.22523076923076923
supernatant	R. intestinalis	PYG	Lithocholic Acid	G7	84034	NA	0.171	0.114	NA	0.261	0.22523076923076923
supernatant	R. intestinalis	PYG	Lithocholic Acid	H7	78901	NA	0.171	0.114	NA	0.261	0.22523076923076923
bacterial culture	R. intestinalis	PYG	Taurolithocholic Acid	F10	10758080	0.336	NA	0.114	0.47435294117647064	NA	0.22523076923076923
bacterial culture	R. intestinalis	PYG	Taurolithocholic Acid	G10	11418582	0.336	NA	0.114	0.47435294117647064	NA	0.22523076923076923
bacterial culture	R. intestinalis	PYG	Taurolithocholic Acid	H10	11030685	0.336	NA	0.114	0.47435294117647064	NA	0.22523076923076923
supernatant	R. intestinalis	PYG	Taurolithocholic Acid	E10	6096805	NA	0.0621	0.114	NA	0.1242	0.22523076923076923
supernatant	R. intestinalis	PYG	Taurolithocholic Acid	F10	4902245	NA	0.0621	0.114	NA	0.1242	0.22523076923076923
supernatant	R. intestinalis	PYG	Taurolithocholic Acid	G10	11941647	NA	0.0621	0.114	NA	0.1242	0.22523076923076923
supernatant	R. intestinalis	PYG	Taurolithocholic Acid	H10	7789956	NA	0.0621	0.114	NA	0.1242	0.22523076923076923
bacterial culture	C. comes	PYG	Chenodeoxycholic Acid	E2	540634	0.264	NA	0.621	0.45257142857142857	NA	0.6594782608695652
bacterial culture	C. comes	PYG	Chenodeoxycholic Acid	F2	641018	0.264	NA	0.621	0.45257142857142857	NA	0.6594782608695652
bacterial culture	C. comes	PYG	Chenodeoxycholic Acid	G2	670230	0.264	NA	0.621	0.45257142857142857	NA	0.6594782608695652
bacterial culture	C. comes	PYG	Chenodeoxycholic Acid	H2	671478	0.264	NA	0.621	0.45257142857142857	NA	0.6594782608695652
supernatant	C. comes	PYG	Chenodeoxycholic Acid	E2	398178	NA	0.928	0.621	NA	0.941	0.6594782608695652
supernatant	C. comes	PYG	Chenodeoxycholic Acid	F2	485502	NA	0.928	0.621	NA	0.941	0.6594782608695652
supernatant	C. comes	PYG	Chenodeoxycholic Acid	G2	772320	NA	0.928	0.621	NA	0.941	0.6594782608695652
supernatant	C. comes	PYG	Chenodeoxycholic Acid	H2	671947	NA	0.928	0.621	NA	0.941	0.6594782608695652
bacterial culture	C. comes	PYG	Taurochenodeoxycholic Acid	E5	3059508	7.28e-7	NA	0.197	1.7471999999999998e-5	NA	0.3377142857142857
bacterial culture	C. comes	PYG	Taurochenodeoxycholic Acid	F5	3238404	7.28e-7	NA	0.197	1.7471999999999998e-5	NA	0.3377142857142857
bacterial culture	C. comes	PYG	Taurochenodeoxycholic Acid	G5	2845525	7.28e-7	NA	0.197	1.7471999999999998e-5	NA	0.3377142857142857
supernatant	C. comes	PYG	Taurochenodeoxycholic Acid	E5	2688547	NA	2.97e-7	0.197	NA	7.128e-6	0.3377142857142857
supernatant	C. comes	PYG	Taurochenodeoxycholic Acid	F5	2451985	NA	2.97e-7	0.197	NA	7.128e-6	0.3377142857142857
supernatant	C. comes	PYG	Taurochenodeoxycholic Acid	G5	3032671	NA	2.97e-7	0.197	NA	7.128e-6	0.3377142857142857
bacterial culture	C. comes	PYG	Lithocholic Acid	E8	75963	0.103	NA	0.00247	0.2568	NA	0.04332
bacterial culture	C. comes	PYG	Lithocholic Acid	F8	90621	0.103	NA	0.00247	0.2568	NA	0.04332
bacterial culture	C. comes	PYG	Lithocholic Acid	G8	77149	0.103	NA	0.00247	0.2568	NA	0.04332
supernatant	C. comes	PYG	Lithocholic Acid	E8	6589	NA	1.11e-6	0.00247	NA	1.332e-5	0.04332
supernatant	C. comes	PYG	Lithocholic Acid	F8	5400	NA	1.11e-6	0.00247	NA	1.332e-5	0.04332
supernatant	C. comes	PYG	Lithocholic Acid	G8	9506	NA	1.11e-6	0.00247	NA	1.332e-5	0.04332
bacterial culture	C. comes	PYG	Taurolithocholic Acid	E11	13136286	0.29	NA	0.439	0.46399999999999997	NA	0.5545263157894736
bacterial culture	C. comes	PYG	Taurolithocholic Acid	F11	7046958	0.29	NA	0.439	0.46399999999999997	NA	0.5545263157894736
bacterial culture	C. comes	PYG	Taurolithocholic Acid	G11	4842928	0.29	NA	0.439	0.46399999999999997	NA	0.5545263157894736
bacterial culture	C. comes	PYG	Taurolithocholic Acid	H11	12105699	0.29	NA	0.439	0.46399999999999997	NA	0.5545263157894736
supernatant	C. comes	PYG	Taurolithocholic Acid	E11	8753652	NA	0.0432	0.439	NA	0.09425454545454545	0.5545263157894736
supernatant	C. comes	PYG	Taurolithocholic Acid	F11	4527766	NA	0.0432	0.439	NA	0.09425454545454545	0.5545263157894736
supernatant	C. comes	PYG	Taurolithocholic Acid	G11	4768098	NA	0.0432	0.439	NA	0.09425454545454545	0.5545263157894736
supernatant	C. comes	PYG	Taurolithocholic Acid	H11	10724982	NA	0.0432	0.439	NA	0.09425454545454545	0.5545263157894736
bacterial culture	G. elegans	PYG	Chenodeoxycholic Acid	E3	538829	0.999	NA	0.358	0.999	NA	0.4773333333333333
bacterial culture	G. elegans	PYG	Chenodeoxycholic Acid	F3	650829	0.999	NA	0.358	0.999	NA	0.4773333333333333
bacterial culture	G. elegans	PYG	Chenodeoxycholic Acid	G3	525197	0.999	NA	0.358	0.999	NA	0.4773333333333333
bacterial culture	G. elegans	PYG	Chenodeoxycholic Acid	H3	577242	0.999	NA	0.358	0.999	NA	0.4773333333333333
supernatant	G. elegans	PYG	Chenodeoxycholic Acid	E3	401036	NA	0.371	0.358	NA	0.4686315789473684	0.4773333333333333
supernatant	G. elegans	PYG	Chenodeoxycholic Acid	F3	373567	NA	0.371	0.358	NA	0.4686315789473684	0.4773333333333333
supernatant	G. elegans	PYG	Chenodeoxycholic Acid	G3	666501	NA	0.371	0.358	NA	0.4686315789473684	0.4773333333333333
supernatant	G. elegans	PYG	Chenodeoxycholic Acid	H3	545214	NA	0.371	0.358	NA	0.4686315789473684	0.4773333333333333
bacterial culture	G. elegans	PYG	Taurochenodeoxycholic Acid	E6	6536784	0.184	NA	0.58	0.3396923076923077	NA	0.6594782608695652
bacterial culture	G. elegans	PYG	Taurochenodeoxycholic Acid	F6	6970539	0.184	NA	0.58	0.3396923076923077	NA	0.6594782608695652
bacterial culture	G. elegans	PYG	Taurochenodeoxycholic Acid	G6	7075498	0.184	NA	0.58	0.3396923076923077	NA	0.6594782608695652
supernatant	G. elegans	PYG	Taurochenodeoxycholic Acid	E6	5485975	NA	0.212	0.58	NA	0.2992941176470588	0.6594782608695652
supernatant	G. elegans	PYG	Taurochenodeoxycholic Acid	F6	5257819	NA	0.212	0.58	NA	0.2992941176470588	0.6594782608695652
supernatant	G. elegans	PYG	Taurochenodeoxycholic Acid	G6	7974617	NA	0.212	0.58	NA	0.2992941176470588	0.6594782608695652
supernatant	G. elegans	PYG	Taurochenodeoxycholic Acid	H6	7084916	NA	0.212	0.58	NA	0.2992941176470588	0.6594782608695652
bacterial culture	G. elegans	PYG	Lithocholic Acid	E9	67300	0.773	NA	0.022	0.877090909090909	NA	0.132
bacterial culture	G. elegans	PYG	Lithocholic Acid	F9	140081	0.773	NA	0.022	0.877090909090909	NA	0.132
bacterial culture	G. elegans	PYG	Lithocholic Acid	G9	71151	0.773	NA	0.022	0.877090909090909	NA	0.132
bacterial culture	G. elegans	PYG	Lithocholic Acid	H9	147450	0.773	NA	0.022	0.877090909090909	NA	0.132
supernatant	G. elegans	PYG	Lithocholic Acid	E9	7216	NA	1.96e-5	0.022	NA	1.568e-4	0.132
supernatant	G. elegans	PYG	Lithocholic Acid	F9	12172	NA	1.96e-5	0.022	NA	1.568e-4	0.132
supernatant	G. elegans	PYG	Lithocholic Acid	G9	18148	NA	1.96e-5	0.022	NA	1.568e-4	0.132
supernatant	G. elegans	PYG	Lithocholic Acid	H9	39631	NA	1.96e-5	0.022	NA	1.568e-4	0.132
bacterial culture	G. elegans	PYG	Taurolithocholic Acid	E12	10197334	0.569	NA	0.104	0.718736842105263	NA	0.22523076923076923
bacterial culture	G. elegans	PYG	Taurolithocholic Acid	F12	14163650	0.569	NA	0.104	0.718736842105263	NA	0.22523076923076923
bacterial culture	G. elegans	PYG	Taurolithocholic Acid	G12	11291397	0.569	NA	0.104	0.718736842105263	NA	0.22523076923076923
bacterial culture	G. elegans	PYG	Taurolithocholic Acid	H12	15464756	0.569	NA	0.104	0.718736842105263	NA	0.22523076923076923
supernatant	G. elegans	PYG	Taurolithocholic Acid	E12	3597659	NA	0.15	0.104	NA	0.2571428571428571	0.22523076923076923
supernatant	G. elegans	PYG	Taurolithocholic Acid	F12	3634543	NA	0.15	0.104	NA	0.2571428571428571	0.22523076923076923
supernatant	G. elegans	PYG	Taurolithocholic Acid	G12	9064909	NA	0.15	0.104	NA	0.2571428571428571	0.22523076923076923
supernatant	G. elegans	PYG	Taurolithocholic Acid	H12	13304666	NA	0.15	0.104	NA	0.2571428571428571	0.22523076923076923
control	media	mGAM	Chenodeoxycholic Acid	A1	131107	NA	NA	NA	NA	NA	NA
control	media	mGAM	Chenodeoxycholic Acid	A2	130840	NA	NA	NA	NA	NA	NA
control	media	BHI	Chenodeoxycholic Acid	A3	140482	NA	NA	NA	NA	NA	NA
control	media	mGAM	Taurochenodeoxycholic Acid	A4	1608941	NA	NA	NA	NA	NA	NA
control	media	mGAM	Taurochenodeoxycholic Acid	A5	1739812	NA	NA	NA	NA	NA	NA
control	media	BHI	Taurochenodeoxycholic Acid	A6	4100298	NA	NA	NA	NA	NA	NA
control	media	mGAM	Lithocholic Acid	A7	37933	NA	NA	NA	NA	NA	NA
control	media	mGAM	Taurolithocholic Acid	A10	2104013	NA	NA	NA	NA	NA	NA
control	media	mGAM	Taurolithocholic Acid	A11	1541630	NA	NA	NA	NA	NA	NA
control	media	BHI	Taurolithocholic Acid	A12	5989099	NA	NA	NA	NA	NA	NA
control	media	mGAM	Chenodeoxycholic Acid	B1	129155	NA	NA	NA	NA	NA	NA
control	media	mGAM	Chenodeoxycholic Acid	B2	94930	NA	NA	NA	NA	NA	NA
control	media	BHI	Chenodeoxycholic Acid	B3	94762	NA	NA	NA	NA	NA	NA
control	media	mGAM	Taurochenodeoxycholic Acid	B4	780888	NA	NA	NA	NA	NA	NA
control	media	mGAM	Taurochenodeoxycholic Acid	B5	2156905	NA	NA	NA	NA	NA	NA
control	media	BHI	Taurochenodeoxycholic Acid	B6	1830553	NA	NA	NA	NA	NA	NA
control	media	mGAM	Lithocholic Acid	B7	19968	NA	NA	NA	NA	NA	NA
control	media	mGAM	Lithocholic Acid	B8	20203	NA	NA	NA	NA	NA	NA
control	media	BHI	Lithocholic Acid	B9	24707	NA	NA	NA	NA	NA	NA
control	media	mGAM	Taurolithocholic Acid	B10	1183657	NA	NA	NA	NA	NA	NA
control	media	mGAM	Taurolithocholic Acid	B11	1121402	NA	NA	NA	NA	NA	NA
control	media	BHI	Taurolithocholic Acid	B12	5238804	NA	NA	NA	NA	NA	NA
control	media	mGAM	Chenodeoxycholic Acid	C1	102703	NA	NA	NA	NA	NA	NA
control	media	mGAM	Chenodeoxycholic Acid	C2	86969	NA	NA	NA	NA	NA	NA
control	media	BHI	Chenodeoxycholic Acid	C3	105787	NA	NA	NA	NA	NA	NA
control	media	mGAM	Taurochenodeoxycholic Acid	C4	1520083	NA	NA	NA	NA	NA	NA
control	media	mGAM	Taurochenodeoxycholic Acid	C5	1881938	NA	NA	NA	NA	NA	NA
control	media	BHI	Taurochenodeoxycholic Acid	C6	2043125	NA	NA	NA	NA	NA	NA
control	media	mGAM	Lithocholic Acid	C7	11332	NA	NA	NA	NA	NA	NA
control	media	mGAM	Lithocholic Acid	C8	14230	NA	NA	NA	NA	NA	NA
control	media	BHI	Lithocholic Acid	C9	19163	NA	NA	NA	NA	NA	NA
control	media	mGAM	Taurolithocholic Acid	C10	883822	NA	NA	NA	NA	NA	NA
control	media	mGAM	Taurolithocholic Acid	C11	943360	NA	NA	NA	NA	NA	NA
control	media	BHI	Taurolithocholic Acid	C12	2580438	NA	NA	NA	NA	NA	NA
control	media	mGAM	Chenodeoxycholic Acid	D1	178467	NA	NA	NA	NA	NA	NA
control	media	mGAM	Chenodeoxycholic Acid	D2	177340	NA	NA	NA	NA	NA	NA
control	media	BHI	Chenodeoxycholic Acid	D3	95030	NA	NA	NA	NA	NA	NA
control	media	mGAM	Taurochenodeoxycholic Acid	D4	2490242	NA	NA	NA	NA	NA	NA
control	media	mGAM	Taurochenodeoxycholic Acid	D5	2143776	NA	NA	NA	NA	NA	NA
control	media	BHI	Taurochenodeoxycholic Acid	D6	3944086	NA	NA	NA	NA	NA	NA
control	media	mGAM	Lithocholic Acid	D7	10048	NA	NA	NA	NA	NA	NA
control	media	mGAM	Lithocholic Acid	D8	13585	NA	NA	NA	NA	NA	NA
control	media	BHI	Lithocholic Acid	D9	17046	NA	NA	NA	NA	NA	NA
control	media	mGAM	Taurolithocholic Acid	D10	931865	NA	NA	NA	NA	NA	NA
control	media	mGAM	Taurolithocholic Acid	D11	2033656	NA	NA	NA	NA	NA	NA
control	media	BHI	Taurolithocholic Acid	D12	3268769	NA	NA	NA	NA	NA	NA
control	media	PYG	Chenodeoxycholic Acid	E1	569311	NA	NA	NA	NA	NA	NA
control	media	PYG	Chenodeoxycholic Acid	E2	575275	NA	NA	NA	NA	NA	NA
control	media	PYG	Chenodeoxycholic Acid	E3	546656	NA	NA	NA	NA	NA	NA
control	media	PYG	Taurochenodeoxycholic Acid	E4	6229676	NA	NA	NA	NA	NA	NA
control	media	PYG	Taurochenodeoxycholic Acid	E5	7380728	NA	NA	NA	NA	NA	NA
control	media	PYG	Taurochenodeoxycholic Acid	E6	9340198	NA	NA	NA	NA	NA	NA
control	media	PYG	Lithocholic Acid	E7	69438	NA	NA	NA	NA	NA	NA
control	media	PYG	Lithocholic Acid	E8	111813	NA	NA	NA	NA	NA	NA
control	media	PYG	Lithocholic Acid	E9	96244	NA	NA	NA	NA	NA	NA
control	media	PYG	Taurolithocholic Acid	E10	8722083	NA	NA	NA	NA	NA	NA
control	media	PYG	Taurolithocholic Acid	E11	11117487	NA	NA	NA	NA	NA	NA
control	media	PYG	Taurolithocholic Acid	E12	13389206	NA	NA	NA	NA	NA	NA
control	media	PYG	Chenodeoxycholic Acid	F1	463363	NA	NA	NA	NA	NA	NA
control	media	PYG	Chenodeoxycholic Acid	F2	406972	NA	NA	NA	NA	NA	NA
control	media	PYG	Chenodeoxycholic Acid	F3	382717	NA	NA	NA	NA	NA	NA
control	media	PYG	Taurochenodeoxycholic Acid	F4	5801201	NA	NA	NA	NA	NA	NA
control	media	PYG	Taurochenodeoxycholic Acid	F5	5045015	NA	NA	NA	NA	NA	NA
control	media	PYG	Taurochenodeoxycholic Acid	F6	6156964	NA	NA	NA	NA	NA	NA
control	media	PYG	Lithocholic Acid	F7	116783	NA	NA	NA	NA	NA	NA
control	media	PYG	Lithocholic Acid	F8	63186	NA	NA	NA	NA	NA	NA
control	media	PYG	Lithocholic Acid	F9	71716	NA	NA	NA	NA	NA	NA
control	media	PYG	Taurolithocholic Acid	F10	10644434	NA	NA	NA	NA	NA	NA
control	media	PYG	Taurolithocholic Acid	F11	7067265	NA	NA	NA	NA	NA	NA
control	media	PYG	Taurolithocholic Acid	F12	12174924	NA	NA	NA	NA	NA	NA
control	media	PYG	Chenodeoxycholic Acid	G1	822811	NA	NA	NA	NA	NA	NA
control	media	PYG	Chenodeoxycholic Acid	G2	656831	NA	NA	NA	NA	NA	NA
control	media	PYG	Chenodeoxycholic Acid	G3	563974	NA	NA	NA	NA	NA	NA
control	media	PYG	Taurochenodeoxycholic Acid	G4	8076334	NA	NA	NA	NA	NA	NA
control	media	PYG	Taurochenodeoxycholic Acid	G5	7104073	NA	NA	NA	NA	NA	NA
control	media	PYG	Taurochenodeoxycholic Acid	G6	8534458	NA	NA	NA	NA	NA	NA
control	media	PYG	Lithocholic Acid	G7	151415	NA	NA	NA	NA	NA	NA
control	media	PYG	Lithocholic Acid	G9	143296	NA	NA	NA	NA	NA	NA
control	media	PYG	Taurolithocholic Acid	G10	11989333	NA	NA	NA	NA	NA	NA
control	media	PYG	Taurolithocholic Acid	G11	12992740	NA	NA	NA	NA	NA	NA
control	media	PYG	Taurolithocholic Acid	G12	15646097	NA	NA	NA	NA	NA	NA
control	media	PYG	Chenodeoxycholic Acid	H2	655880	NA	NA	NA	NA	NA	NA
control	media	PYG	Chenodeoxycholic Acid	H3	659888	NA	NA	NA	NA	NA	NA
control	media	PYG	Taurochenodeoxycholic Acid	H4	7748086	NA	NA	NA	NA	NA	NA
control	media	PYG	Taurochenodeoxycholic Acid	H5	8512219	NA	NA	NA	NA	NA	NA
control	media	PYG	Taurochenodeoxycholic Acid	H6	10817440	NA	NA	NA	NA	NA	NA
control	media	PYG	Lithocholic Acid	H7	91111	NA	NA	NA	NA	NA	NA
control	media	PYG	Lithocholic Acid	H8	106043	NA	NA	NA	NA	NA	NA
control	media	PYG	Lithocholic Acid	H9	70965	NA	NA	NA	NA	NA	NA
control	media	PYG	Taurolithocholic Acid	H10	14991859	NA	NA	NA	NA	NA	NA
control	media	PYG	Taurolithocholic Acid	H11	8668995	NA	NA	NA	NA	NA	NA
control	media	PYG	Taurolithocholic Acid	H12	15339237	NA	NA	NA	NA	NA	NA
