## Supplementary material for "Lithocholic acid modulates the growth of butyrate-producing bacteria and is decreased in the feces of stunted children": SUPP_TABLE_S23

sample	condition	media	compound	position	area
control	media	mGAM	Chenodeoxycholic Acid	A1	131107
control	media	mGAM	Chenodeoxycholic Acid	A2	130840
control	media	BHI	Chenodeoxycholic Acid	A3	140482
control	media	mGAM	Taurochenodeoxycholic Acid	A4	1608941
control	media	mGAM	Taurochenodeoxycholic Acid	A5	1739812
control	media	BHI	Taurochenodeoxycholic Acid	A6	4100298
control	media	mGAM	Lithocholic Acid	A7	37933
control	media	mGAM	Taurolithocholic Acid	A10	2104013
control	media	mGAM	Taurolithocholic Acid	A11	1541630
control	media	BHI	Taurolithocholic Acid	A12	5989099
control	media	mGAM	Chenodeoxycholic Acid	B1	129155
control	media	mGAM	Chenodeoxycholic Acid	B2	94930
control	media	BHI	Chenodeoxycholic Acid	B3	94762
control	media	mGAM	Taurochenodeoxycholic Acid	B4	780888
control	media	mGAM	Taurochenodeoxycholic Acid	B5	2156905
control	media	BHI	Taurochenodeoxycholic Acid	B6	1830553
control	media	mGAM	Lithocholic Acid	B7	19968
control	media	mGAM	Lithocholic Acid	B8	20203
control	media	BHI	Lithocholic Acid	B9	24707
control	media	mGAM	Taurolithocholic Acid	B10	1183657
control	media	mGAM	Taurolithocholic Acid	B11	1121402
control	media	BHI	Taurolithocholic Acid	B12	5238804
control	media	mGAM	Chenodeoxycholic Acid	C1	102703
control	media	mGAM	Chenodeoxycholic Acid	C2	86969
control	media	BHI	Chenodeoxycholic Acid	C3	105787
control	media	mGAM	Taurochenodeoxycholic Acid	C4	1520083
control	media	mGAM	Taurochenodeoxycholic Acid	C5	1881938
control	media	BHI	Taurochenodeoxycholic Acid	C6	2043125
control	media	mGAM	Lithocholic Acid	C7	11332
control	media	mGAM	Lithocholic Acid	C8	14230
control	media	BHI	Lithocholic Acid	C9	19163
control	media	mGAM	Taurolithocholic Acid	C10	883822
control	media	mGAM	Taurolithocholic Acid	C11	943360
control	media	BHI	Taurolithocholic Acid	C12	2580438
control	media	mGAM	Chenodeoxycholic Acid	D1	178467
control	media	mGAM	Chenodeoxycholic Acid	D2	177340
control	media	BHI	Chenodeoxycholic Acid	D3	95030
control	media	mGAM	Taurochenodeoxycholic Acid	D4	2490242
control	media	mGAM	Taurochenodeoxycholic Acid	D5	2143776
control	media	BHI	Taurochenodeoxycholic Acid	D6	3944086
control	media	mGAM	Lithocholic Acid	D7	10048
control	media	mGAM	Lithocholic Acid	D8	13585
control	media	BHI	Lithocholic Acid	D9	17046
control	media	mGAM	Taurolithocholic Acid	D10	931865
control	media	mGAM	Taurolithocholic Acid	D11	2033656
control	media	BHI	Taurolithocholic Acid	D12	3268769
control	media	PYG	Chenodeoxycholic Acid	E1	569311
control	media	PYG	Chenodeoxycholic Acid	E2	575275
control	media	PYG	Chenodeoxycholic Acid	E3	546656
control	media	PYG	Taurochenodeoxycholic Acid	E4	6229676
control	media	PYG	Taurochenodeoxycholic Acid	E5	7380728
control	media	PYG	Taurochenodeoxycholic Acid	E6	9340198
control	media	PYG	Lithocholic Acid	E7	69438
control	media	PYG	Lithocholic Acid	E8	111813
control	media	PYG	Lithocholic Acid	E9	96244
control	media	PYG	Taurolithocholic Acid	E10	8722083
control	media	PYG	Taurolithocholic Acid	E11	11117487
control	media	PYG	Taurolithocholic Acid	E12	13389206
control	media	PYG	Chenodeoxycholic Acid	F1	463363
control	media	PYG	Chenodeoxycholic Acid	F2	406972
control	media	PYG	Chenodeoxycholic Acid	F3	382717
control	media	PYG	Taurochenodeoxycholic Acid	F4	5801201
control	media	PYG	Taurochenodeoxycholic Acid	F5	5045015
control	media	PYG	Taurochenodeoxycholic Acid	F6	6156964
control	media	PYG	Lithocholic Acid	F7	116783
control	media	PYG	Lithocholic Acid	F8	63186
control	media	PYG	Lithocholic Acid	F9	71716
control	media	PYG	Taurolithocholic Acid	F10	10644434
control	media	PYG	Taurolithocholic Acid	F11	7067265
control	media	PYG	Taurolithocholic Acid	F12	12174924
control	media	PYG	Chenodeoxycholic Acid	G1	822811
control	media	PYG	Chenodeoxycholic Acid	G2	656831
control	media	PYG	Chenodeoxycholic Acid	G3	563974
control	media	PYG	Taurochenodeoxycholic Acid	G4	8076334
control	media	PYG	Taurochenodeoxycholic Acid	G5	7104073
control	media	PYG	Taurochenodeoxycholic Acid	G6	8534458
control	media	PYG	Lithocholic Acid	G7	151415
control	media	PYG	Lithocholic Acid	G9	143296
control	media	PYG	Taurolithocholic Acid	G10	11989333
control	media	PYG	Taurolithocholic Acid	G11	12992740
control	media	PYG	Taurolithocholic Acid	G12	15646097
control	media	PYG	Chenodeoxycholic Acid	H2	655880
control	media	PYG	Chenodeoxycholic Acid	H3	659888
control	media	PYG	Taurochenodeoxycholic Acid	H4	7748086
control	media	PYG	Taurochenodeoxycholic Acid	H5	8512219
control	media	PYG	Taurochenodeoxycholic Acid	H6	10817440
control	media	PYG	Lithocholic Acid	H7	91111
control	media	PYG	Lithocholic Acid	H8	106043
control	media	PYG	Lithocholic Acid	H9	70965
control	media	PYG	Taurolithocholic Acid	H10	14991859
control	media	PYG	Taurolithocholic Acid	H11	8668995
control	media	PYG	Taurolithocholic Acid	H12	15339237
bacterial culture	S. flexneri	mGAM	Chenodeoxycholic Acid	A1	164133
bacterial culture	F. nucleatum	mGAM	Chenodeoxycholic Acid	A2	180123
bacterial culture	S. salivarius	BHI	Chenodeoxycholic Acid	A3	181242
bacterial culture	S. flexneri	mGAM	Taurochenodeoxycholic Acid	A4	4162687
bacterial culture	F. nucleatum	mGAM	Taurochenodeoxycholic Acid	A5	3133092
bacterial culture	S. salivarius	BHI	Taurochenodeoxycholic Acid	A6	4091852
bacterial culture	F. nucleatum	mGAM	Lithocholic Acid	A8	17176
bacterial culture	F. nucleatum	mGAM	Taurolithocholic Acid	A11	3396629
bacterial culture	S. flexneri	mGAM	Chenodeoxycholic Acid	B1	140203
bacterial culture	F. nucleatum	mGAM	Chenodeoxycholic Acid	B2	105548
bacterial culture	S. salivarius	BHI	Chenodeoxycholic Acid	B3	158489
bacterial culture	S. flexneri	mGAM	Taurochenodeoxycholic Acid	B4	1445176
bacterial culture	F. nucleatum	mGAM	Taurochenodeoxycholic Acid	B5	2849979
bacterial culture	S. salivarius	BHI	Taurochenodeoxycholic Acid	B6	3102025
bacterial culture	S. flexneri	mGAM	Lithocholic Acid	B7	10693
bacterial culture	F. nucleatum	mGAM	Lithocholic Acid	B8	6240
bacterial culture	S. salivarius	BHI	Lithocholic Acid	B9	7198
bacterial culture	S. flexneri	mGAM	Taurolithocholic Acid	B10	1496425
bacterial culture	F. nucleatum	mGAM	Taurolithocholic Acid	B11	2838590
bacterial culture	S. salivarius	BHI	Taurolithocholic Acid	B12	2623943
bacterial culture	S. flexneri	mGAM	Chenodeoxycholic Acid	C1	108060
bacterial culture	F. nucleatum	mGAM	Chenodeoxycholic Acid	C2	114378
bacterial culture	S. salivarius	BHI	Chenodeoxycholic Acid	C3	108476
bacterial culture	S. flexneri	mGAM	Taurochenodeoxycholic Acid	C4	2319050
bacterial culture	F. nucleatum	mGAM	Taurochenodeoxycholic Acid	C5	2095831
bacterial culture	S. salivarius	BHI	Taurochenodeoxycholic Acid	C6	2631598
bacterial culture	S. flexneri	mGAM	Lithocholic Acid	C7	10368
bacterial culture	F. nucleatum	mGAM	Lithocholic Acid	C8	7688
bacterial culture	S. salivarius	BHI	Lithocholic Acid	C9	6012
bacterial culture	S. flexneri	mGAM	Taurolithocholic Acid	C10	1679348
bacterial culture	F. nucleatum	mGAM	Taurolithocholic Acid	C11	1829701
bacterial culture	S. salivarius	BHI	Taurolithocholic Acid	C12	2262941
bacterial culture	S. flexneri	mGAM	Chenodeoxycholic Acid	D1	162071
bacterial culture	F. nucleatum	mGAM	Chenodeoxycholic Acid	D2	137126
bacterial culture	S. salivarius	BHI	Chenodeoxycholic Acid	D3	139360
bacterial culture	S. flexneri	mGAM	Taurochenodeoxycholic Acid	D4	1985644
bacterial culture	F. nucleatum	mGAM	Taurochenodeoxycholic Acid	D5	2407912
bacterial culture	S. salivarius	BHI	Taurochenodeoxycholic Acid	D6	2391486
bacterial culture	S. flexneri	mGAM	Lithocholic Acid	D7	10733
bacterial culture	F. nucleatum	mGAM	Lithocholic Acid	D8	10503
bacterial culture	S. salivarius	BHI	Lithocholic Acid	D9	7620
bacterial culture	S. flexneri	mGAM	Taurolithocholic Acid	D10	1662861
bacterial culture	F. nucleatum	mGAM	Taurolithocholic Acid	D11	1548081
bacterial culture	S. salivarius	BHI	Taurolithocholic Acid	D12	2158572
bacterial culture	R. intestinalis	PYG	Chenodeoxycholic Acid	E1	568931
bacterial culture	C. comes	PYG	Chenodeoxycholic Acid	E2	540634
bacterial culture	G. elegans	PYG	Chenodeoxycholic Acid	E3	538829
bacterial culture	R. intestinalis	PYG	Taurochenodeoxycholic Acid	E4	2680517
bacterial culture	C. comes	PYG	Taurochenodeoxycholic Acid	E5	3059508
bacterial culture	G. elegans	PYG	Taurochenodeoxycholic Acid	E6	6536784
bacterial culture	R. intestinalis	PYG	Lithocholic Acid	E7	173144
bacterial culture	C. comes	PYG	Lithocholic Acid	E8	75963
bacterial culture	G. elegans	PYG	Lithocholic Acid	E9	67300
bacterial culture	C. comes	PYG	Taurolithocholic Acid	E11	13136286
bacterial culture	G. elegans	PYG	Taurolithocholic Acid	E12	10197334
bacterial culture	R. intestinalis	PYG	Chenodeoxycholic Acid	F1	710362
bacterial culture	C. comes	PYG	Chenodeoxycholic Acid	F2	641018
bacterial culture	G. elegans	PYG	Chenodeoxycholic Acid	F3	650829
bacterial culture	R. intestinalis	PYG	Taurochenodeoxycholic Acid	F4	3597541
bacterial culture	C. comes	PYG	Taurochenodeoxycholic Acid	F5	3238404
bacterial culture	G. elegans	PYG	Taurochenodeoxycholic Acid	F6	6970539
bacterial culture	R. intestinalis	PYG	Lithocholic Acid	F7	134224
bacterial culture	C. comes	PYG	Lithocholic Acid	F8	90621
bacterial culture	G. elegans	PYG	Lithocholic Acid	F9	140081
bacterial culture	R. intestinalis	PYG	Taurolithocholic Acid	F10	10758080
bacterial culture	C. comes	PYG	Taurolithocholic Acid	F11	7046958
bacterial culture	G. elegans	PYG	Taurolithocholic Acid	F12	14163650
bacterial culture	R. intestinalis	PYG	Chenodeoxycholic Acid	G1	526246
bacterial culture	C. comes	PYG	Chenodeoxycholic Acid	G2	670230
bacterial culture	G. elegans	PYG	Chenodeoxycholic Acid	G3	525197
bacterial culture	R. intestinalis	PYG	Taurochenodeoxycholic Acid	G4	2862842
bacterial culture	C. comes	PYG	Taurochenodeoxycholic Acid	G5	2845525
bacterial culture	G. elegans	PYG	Taurochenodeoxycholic Acid	G6	7075498
bacterial culture	R. intestinalis	PYG	Lithocholic Acid	G7	92661
bacterial culture	C. comes	PYG	Lithocholic Acid	G8	77149
bacterial culture	G. elegans	PYG	Lithocholic Acid	G9	71151
bacterial culture	R. intestinalis	PYG	Taurolithocholic Acid	G10	11418582
bacterial culture	C. comes	PYG	Taurolithocholic Acid	G11	4842928
bacterial culture	G. elegans	PYG	Taurolithocholic Acid	G12	11291397
bacterial culture	R. intestinalis	PYG	Chenodeoxycholic Acid	H1	591404
bacterial culture	C. comes	PYG	Chenodeoxycholic Acid	H2	671478
bacterial culture	G. elegans	PYG	Chenodeoxycholic Acid	H3	577242
bacterial culture	R. intestinalis	PYG	Taurochenodeoxycholic Acid	H4	4496309
bacterial culture	R. intestinalis	PYG	Lithocholic Acid	H7	290862
bacterial culture	G. elegans	PYG	Lithocholic Acid	H9	147450
bacterial culture	R. intestinalis	PYG	Taurolithocholic Acid	H10	11030685
bacterial culture	C. comes	PYG	Taurolithocholic Acid	H11	12105699
bacterial culture	G. elegans	PYG	Taurolithocholic Acid	H12	15464756
supernatant	S. flexneri	mGAM	Chenodeoxycholic Acid	A1	103765
supernatant	F. nucleatum	mGAM	Chenodeoxycholic Acid	A2	103124
supernatant	S. salivarius	BHI	Chenodeoxycholic Acid	A3	97599
supernatant	S. flexneri	mGAM	Taurochenodeoxycholic Acid	A4	1431140
supernatant	F. nucleatum	mGAM	Taurochenodeoxycholic Acid	A5	2287411
supernatant	S. salivarius	BHI	Taurochenodeoxycholic Acid	A6	2344791
supernatant	S. flexneri	mGAM	Lithocholic Acid	A7	10807
supernatant	F. nucleatum	mGAM	Lithocholic Acid	A8	8993
supernatant	S. salivarius	BHI	Lithocholic Acid	A9	5000
supernatant	S. flexneri	mGAM	Taurolithocholic Acid	A10	1909450
supernatant	F. nucleatum	mGAM	Taurolithocholic Acid	A11	1973187
supernatant	S. flexneri	mGAM	Chenodeoxycholic Acid	B1	105777
supernatant	F. nucleatum	mGAM	Chenodeoxycholic Acid	B2	75732
supernatant	S. salivarius	BHI	Chenodeoxycholic Acid	B3	79392
supernatant	S. flexneri	mGAM	Taurochenodeoxycholic Acid	B4	1317832
supernatant	F. nucleatum	mGAM	Taurochenodeoxycholic Acid	B5	2495320
supernatant	S. salivarius	BHI	Taurochenodeoxycholic Acid	B6	2152432
supernatant	S. flexneri	mGAM	Lithocholic Acid	B7	9042
supernatant	F. nucleatum	mGAM	Lithocholic Acid	B8	5773
supernatant	S. salivarius	BHI	Lithocholic Acid	B9	5000
supernatant	S. flexneri	mGAM	Taurolithocholic Acid	B10	754345
supernatant	F. nucleatum	mGAM	Taurolithocholic Acid	B11	2620361
supernatant	S. salivarius	BHI	Taurolithocholic Acid	B12	29085
supernatant	S. flexneri	mGAM	Chenodeoxycholic Acid	C1	96256
supernatant	F. nucleatum	mGAM	Chenodeoxycholic Acid	C2	66208
supernatant	S. salivarius	BHI	Chenodeoxycholic Acid	C3	67399
supernatant	S. flexneri	mGAM	Taurochenodeoxycholic Acid	C4	1876774
supernatant	F. nucleatum	mGAM	Taurochenodeoxycholic Acid	C5	1686483
supernatant	S. salivarius	BHI	Taurochenodeoxycholic Acid	C6	1218012
supernatant	S. flexneri	mGAM	Lithocholic Acid	C7	5000
supernatant	F. nucleatum	mGAM	Lithocholic Acid	C8	9662
supernatant	S. salivarius	BHI	Lithocholic Acid	C9	5000
supernatant	S. flexneri	mGAM	Taurolithocholic Acid	C10	1195466
supernatant	F. nucleatum	mGAM	Taurolithocholic Acid	C11	1283104
supernatant	S. salivarius	BHI	Taurolithocholic Acid	C12	12795
supernatant	S. flexneri	mGAM	Chenodeoxycholic Acid	D1	83377
supernatant	F. nucleatum	mGAM	Chenodeoxycholic Acid	D2	86872
supernatant	S. salivarius	BHI	Chenodeoxycholic Acid	D3	81704
supernatant	S. flexneri	mGAM	Taurochenodeoxycholic Acid	D4	1669212
supernatant	F. nucleatum	mGAM	Taurochenodeoxycholic Acid	D5	1388367
supernatant	S. salivarius	BHI	Taurochenodeoxycholic Acid	D6	1883303
supernatant	S. flexneri	mGAM	Lithocholic Acid	D7	5000
supernatant	F. nucleatum	mGAM	Lithocholic Acid	D8	10304
supernatant	S. salivarius	BHI	Lithocholic Acid	D9	5000
supernatant	S. flexneri	mGAM	Taurolithocholic Acid	D10	1963458
supernatant	F. nucleatum	mGAM	Taurolithocholic Acid	D11	985746
supernatant	S. salivarius	BHI	Taurolithocholic Acid	D12	17608
supernatant	R. intestinalis	PYG	Chenodeoxycholic Acid	E1	345790
supernatant	C. comes	PYG	Chenodeoxycholic Acid	E2	398178
supernatant	G. elegans	PYG	Chenodeoxycholic Acid	E3	401036
supernatant	R. intestinalis	PYG	Taurochenodeoxycholic Acid	E4	1983547
supernatant	C. comes	PYG	Taurochenodeoxycholic Acid	E5	2688547
supernatant	G. elegans	PYG	Taurochenodeoxycholic Acid	E6	5485975
supernatant	R. intestinalis	PYG	Lithocholic Acid	E7	100853
supernatant	C. comes	PYG	Lithocholic Acid	E8	6589
supernatant	G. elegans	PYG	Lithocholic Acid	E9	7216
supernatant	R. intestinalis	PYG	Taurolithocholic Acid	E10	6096805
supernatant	C. comes	PYG	Taurolithocholic Acid	E11	8753652
supernatant	G. elegans	PYG	Taurolithocholic Acid	E12	3597659
supernatant	R. intestinalis	PYG	Chenodeoxycholic Acid	F1	558592
supernatant	C. comes	PYG	Chenodeoxycholic Acid	F2	485502
supernatant	G. elegans	PYG	Chenodeoxycholic Acid	F3	373567
supernatant	R. intestinalis	PYG	Taurochenodeoxycholic Acid	F4	1970895
supernatant	C. comes	PYG	Taurochenodeoxycholic Acid	F5	2451985
supernatant	G. elegans	PYG	Taurochenodeoxycholic Acid	F6	5257819
supernatant	R. intestinalis	PYG	Lithocholic Acid	F7	53377
supernatant	C. comes	PYG	Lithocholic Acid	F8	5400
supernatant	G. elegans	PYG	Lithocholic Acid	F9	12172
supernatant	R. intestinalis	PYG	Taurolithocholic Acid	F10	4902245
supernatant	C. comes	PYG	Taurolithocholic Acid	F11	4527766
supernatant	G. elegans	PYG	Taurolithocholic Acid	F12	3634543
supernatant	R. intestinalis	PYG	Chenodeoxycholic Acid	G1	574939
supernatant	C. comes	PYG	Chenodeoxycholic Acid	G2	772320
supernatant	G. elegans	PYG	Chenodeoxycholic Acid	G3	666501
supernatant	R. intestinalis	PYG	Taurochenodeoxycholic Acid	G4	3144368
supernatant	C. comes	PYG	Taurochenodeoxycholic Acid	G5	3032671
supernatant	G. elegans	PYG	Taurochenodeoxycholic Acid	G6	7974617
supernatant	R. intestinalis	PYG	Lithocholic Acid	G7	84034
supernatant	C. comes	PYG	Lithocholic Acid	G8	9506
supernatant	G. elegans	PYG	Lithocholic Acid	G9	18148
supernatant	R. intestinalis	PYG	Taurolithocholic Acid	G10	11941647
supernatant	C. comes	PYG	Taurolithocholic Acid	G11	4768098
supernatant	G. elegans	PYG	Taurolithocholic Acid	G12	9064909
supernatant	R. intestinalis	PYG	Chenodeoxycholic Acid	H1	782425
supernatant	C. comes	PYG	Chenodeoxycholic Acid	H2	671947
supernatant	G. elegans	PYG	Chenodeoxycholic Acid	H3	545214
supernatant	R. intestinalis	PYG	Taurochenodeoxycholic Acid	H4	3896086
supernatant	G. elegans	PYG	Taurochenodeoxycholic Acid	H6	7084916
supernatant	R. intestinalis	PYG	Lithocholic Acid	H7	78901
supernatant	G. elegans	PYG	Lithocholic Acid	H9	39631
supernatant	R. intestinalis	PYG	Taurolithocholic Acid	H10	7789956
supernatant	C. comes	PYG	Taurolithocholic Acid	H11	10724982
supernatant	G. elegans	PYG	Taurolithocholic Acid	H12	13304666
