## Supplementary material for "Lithocholic acid modulates the growth of butyrate-producing bacteria and is decreased in the feces of stunted children": SUPP_TABLE_S24

sample	condition	media	compound	compound_analysed	PVAL_control_bacteria	position	area	mean_area	sd_area	norm_area	PVAL_control_supernatant	PVAL_bacteria_supernatant	FDR_control_bacteria	FDR_control_supernatant	FDR_bacteria_supernatant
bacterial culture	R. intestinalis	PYG	Taurochenodeoxycholic Acid	Chenodeoxycholic Acid	0.00826	E4	283482	267262.5	81104.82968150951	0.8555648444644307	NA	0.112	0.02478	NA	0.5736
bacterial culture	R. intestinalis	PYG	Taurochenodeoxycholic Acid	Chenodeoxycholic Acid	0.00826	F4	375313	267262.5	81104.82968150951	1.1327160400677252	NA	0.112	0.02478	NA	0.5736
bacterial culture	R. intestinalis	PYG	Taurochenodeoxycholic Acid	Chenodeoxycholic Acid	0.00826	G4	199025	267262.5	81104.82968150951	0.6006688014390096	NA	0.112	0.02478	NA	0.5736
bacterial culture	R. intestinalis	PYG	Taurochenodeoxycholic Acid	Chenodeoxycholic Acid	0.00826	H4	211230	267262.5	81104.82968150951	0.6375041875541364	NA	0.112	0.02478	NA	0.5736
supernatant	R. intestinalis	PYG	Taurochenodeoxycholic Acid	Chenodeoxycholic Acid	NA	E4	178580	174784.5	52113.50106258454	0.5389646253534899	0.00849	0.112	NA	0.05094	0.5736
supernatant	R. intestinalis	PYG	Taurochenodeoxycholic Acid	Chenodeoxycholic Acid	NA	F4	138210	174784.5	52113.50106258454	0.41712566284077635	0.00849	0.112	NA	0.05094	0.5736
supernatant	R. intestinalis	PYG	Taurochenodeoxycholic Acid	Chenodeoxycholic Acid	NA	G4	247112	174784.5	52113.50106258454	0.7457981100926845	0.00849	0.112	NA	0.05094	0.5736
supernatant	R. intestinalis	PYG	Taurochenodeoxycholic Acid	Chenodeoxycholic Acid	NA	H4	135236	174784.5	52113.50106258454	0.4081499612179671	0.00849	0.112	NA	0.05094	0.5736
bacterial culture	R. intestinalis	PYG	Taurolithocholic Acid	Lithocholic Acid	0.0622	F10	50985	67622	28385.07916141859	0.7539706012836059	NA	0.206	0.1244	NA	0.5736
bacterial culture	R. intestinalis	PYG	Taurolithocholic Acid	Lithocholic Acid	0.0622	G10	100397	67622	28385.07916141859	1.4846795421608352	NA	0.206	0.1244	NA	0.5736
bacterial culture	R. intestinalis	PYG	Taurolithocholic Acid	Lithocholic Acid	0.0622	H10	51484	67622	28385.07916141859	0.7613498565555589	NA	0.206	0.1244	NA	0.5736
supernatant	R. intestinalis	PYG	Taurolithocholic Acid	Lithocholic Acid	NA	E10	26284	37197.75	22975.833454233314	0.38869007127857796	0.0677	0.206	NA	0.1354	0.5736
supernatant	R. intestinalis	PYG	Taurolithocholic Acid	Lithocholic Acid	NA	F10	24854	37197.75	22975.833454233314	0.36754310727278106	0.0677	0.206	NA	0.1354	0.5736
supernatant	R. intestinalis	PYG	Taurolithocholic Acid	Lithocholic Acid	NA	G10	71649	37197.75	22975.833454233314	1.0595516252107302	0.0677	0.206	NA	0.1354	0.5736
supernatant	R. intestinalis	PYG	Taurolithocholic Acid	Lithocholic Acid	NA	H10	26004	37197.75	22975.833454233314	0.3845494069977226	0.0677	0.206	NA	0.1354	0.5736
bacterial culture	C. comes	PYG	Taurochenodeoxycholic Acid	Chenodeoxycholic Acid	0.00232	E5	304005	331339	27378.106070362137	0.9175044289986992	NA	0.478	0.01392	NA	0.5736
bacterial culture	C. comes	PYG	Taurochenodeoxycholic Acid	Chenodeoxycholic Acid	0.00232	F5	358761	331339	27378.106070362137	1.0827611600204021	NA	0.478	0.01392	NA	0.5736
bacterial culture	C. comes	PYG	Taurochenodeoxycholic Acid	Chenodeoxycholic Acid	0.00232	G5	331251	331339	27378.106070362137	0.9997344109808988	NA	0.478	0.01392	NA	0.5736
supernatant	C. comes	PYG	Taurochenodeoxycholic Acid	Chenodeoxycholic Acid	NA	E5	231670	281584.6666666667	98621.43230724918	0.6991932733544799	0.0424	0.478	NA	0.1272	0.5736
supernatant	C. comes	PYG	Taurochenodeoxycholic Acid	Chenodeoxycholic Acid	NA	F5	217899	281584.6666666667	98621.43230724918	0.6576316099221643	0.0424	0.478	NA	0.1272	0.5736
supernatant	C. comes	PYG	Taurochenodeoxycholic Acid	Chenodeoxycholic Acid	NA	G5	395185	281584.6666666667	98621.43230724918	1.1926908694720513	0.0424	0.478	NA	0.1272	0.5736
bacterial culture	C. comes	PYG	Taurolithocholic Acid	Lithocholic Acid	0.167	E11	5000	40194	38740.277033943195	0.07394043358670255	NA	0.452	0.2505	NA	0.5736
bacterial culture	C. comes	PYG	Taurolithocholic Acid	Lithocholic Acid	0.167	F11	83068	40194	38740.277033943195	1.2284167874360414	NA	0.452	0.2505	NA	0.5736
bacterial culture	C. comes	PYG	Taurolithocholic Acid	Lithocholic Acid	0.167	G11	62775	40194	38740.277033943195	0.9283221436810506	NA	0.452	0.2505	NA	0.5736
bacterial culture	C. comes	PYG	Taurolithocholic Acid	Lithocholic Acid	0.167	H11	9933	40194	38740.277033943195	0.1468900653633433	NA	0.452	0.2505	NA	0.5736
supernatant	C. comes	PYG	Taurolithocholic Acid	Lithocholic Acid	NA	E11	5000	22515	17936.020610306325	0.07394043358670255	0.146	0.452	NA	0.1752	0.5736
supernatant	C. comes	PYG	Taurolithocholic Acid	Lithocholic Acid	NA	F11	37219	22515	17936.020610306325	0.5503977995326964	0.146	0.452	NA	0.1752	0.5736
supernatant	C. comes	PYG	Taurolithocholic Acid	Lithocholic Acid	NA	G11	38722	22515	17936.020610306325	0.5726242938688593	0.146	0.452	NA	0.1752	0.5736
supernatant	C. comes	PYG	Taurolithocholic Acid	Lithocholic Acid	NA	H11	9119	22515	17936.020610306325	0.13485256277542812	0.146	0.452	NA	0.1752	0.5736
bacterial culture	G. elegans	PYG	Taurochenodeoxycholic Acid	Chenodeoxycholic Acid	0.245	E6	11003	12185.666666666666	1528.0645710614895	0.0332076815587661	NA	0.337	0.294	NA	0.5736
bacterial culture	G. elegans	PYG	Taurochenodeoxycholic Acid	Chenodeoxycholic Acid	0.245	F6	11643	12185.666666666666	1528.0645710614895	0.03513923806132088	NA	0.337	0.294	NA	0.5736
bacterial culture	G. elegans	PYG	Taurochenodeoxycholic Acid	Chenodeoxycholic Acid	0.245	G6	13911	12185.666666666666	1528.0645710614895	0.041984191417249406	NA	0.337	0.294	NA	0.5736
supernatant	G. elegans	PYG	Taurochenodeoxycholic Acid	Chenodeoxycholic Acid	NA	E6	8291	9961.5	3706.5524412855675	0.025022710879190196	0.111	0.337	NA	0.1665	0.5736
supernatant	G. elegans	PYG	Taurochenodeoxycholic Acid	Chenodeoxycholic Acid	NA	F6	6756	9961.5	3706.5524412855675	0.02038999333009395	0.111	0.337	NA	0.1665	0.5736
supernatant	G. elegans	PYG	Taurochenodeoxycholic Acid	Chenodeoxycholic Acid	NA	G6	15251	9961.5	3706.5524412855675	0.04602838784447349	0.111	0.337	NA	0.1665	0.5736
supernatant	G. elegans	PYG	Taurochenodeoxycholic Acid	Chenodeoxycholic Acid	NA	H6	9548	9961.5	3706.5524412855675	0.028816408572489204	0.111	0.337	NA	0.1665	0.5736
bacterial culture	G. elegans	PYG	Taurolithocholic Acid	Lithocholic Acid	1	E12	5000	5000	0	0.07394043358670255	NA	1	1	NA	1
bacterial culture	G. elegans	PYG	Taurolithocholic Acid	Lithocholic Acid	1	F12	5000	5000	0	0.07394043358670255	NA	1	1	NA	1
bacterial culture	G. elegans	PYG	Taurolithocholic Acid	Lithocholic Acid	1	G12	5000	5000	0	0.07394043358670255	NA	1	1	NA	1
bacterial culture	G. elegans	PYG	Taurolithocholic Acid	Lithocholic Acid	1	H12	5000	5000	0	0.07394043358670255	NA	1	1	NA	1
supernatant	G. elegans	PYG	Taurolithocholic Acid	Lithocholic Acid	NA	E12	5000	5000	0	0.07394043358670255	1	1	NA	1	1
supernatant	G. elegans	PYG	Taurolithocholic Acid	Lithocholic Acid	NA	F12	5000	5000	0	0.07394043358670255	1	1	NA	1	1
supernatant	G. elegans	PYG	Taurolithocholic Acid	Lithocholic Acid	NA	G12	5000	5000	0	0.07394043358670255	1	1	NA	1	1
supernatant	G. elegans	PYG	Taurolithocholic Acid	Lithocholic Acid	NA	H12	5000	5000	0	0.07394043358670255	1	1	NA	1	1
control	media	PYG	Taurochenodeoxycholic Acid	Chenodeoxycholic Acid	NA	E4	8950	14223.916666666666	4884.7170655633745	0.027011610465414577	NA	NA	NA	NA	NA
control	media	PYG	Taurochenodeoxycholic Acid	Chenodeoxycholic Acid	NA	E5	13468	14223.916666666666	4884.7170655633745	0.040647192150637265	NA	NA	NA	NA	NA
control	media	PYG	Taurochenodeoxycholic Acid	Chenodeoxycholic Acid	NA	E6	20054	14223.916666666666	4884.7170655633745	0.0605241157847401	NA	NA	NA	NA	NA
control	media	PYG	Taurolithocholic Acid	Lithocholic Acid	NA	E10	5000	5000	0	0.07394043358670255	NA	NA	NA	NA	NA
control	media	PYG	Taurolithocholic Acid	Lithocholic Acid	NA	E11	5000	5000	0	0.07394043358670255	NA	NA	NA	NA	NA
control	media	PYG	Taurolithocholic Acid	Lithocholic Acid	NA	E12	5000	5000	0	0.07394043358670255	NA	NA	NA	NA	NA
control	media	PYG	Taurochenodeoxycholic Acid	Chenodeoxycholic Acid	NA	F4	9658	14223.916666666666	4884.7170655633745	0.029148394846365805	NA	NA	NA	NA	NA
control	media	PYG	Taurochenodeoxycholic Acid	Chenodeoxycholic Acid	NA	F5	6875	14223.916666666666	4884.7170655633745	0.020749142117287733	NA	NA	NA	NA	NA
control	media	PYG	Taurochenodeoxycholic Acid	Chenodeoxycholic Acid	NA	F6	10414	14223.916666666666	4884.7170655633745	0.031430045965008646	NA	NA	NA	NA	NA
control	media	PYG	Taurolithocholic Acid	Lithocholic Acid	NA	F10	5000	5000	0	0.07394043358670255	NA	NA	NA	NA	NA
control	media	PYG	Taurolithocholic Acid	Lithocholic Acid	NA	F11	5000	5000	0	0.07394043358670255	NA	NA	NA	NA	NA
control	media	PYG	Taurolithocholic Acid	Lithocholic Acid	NA	F12	5000	5000	0	0.07394043358670255	NA	NA	NA	NA	NA
control	media	PYG	Taurochenodeoxycholic Acid	Chenodeoxycholic Acid	NA	G4	15746	14223.916666666666	4884.7170655633745	0.047522326076918205	NA	NA	NA	NA	NA
control	media	PYG	Taurochenodeoxycholic Acid	Chenodeoxycholic Acid	NA	G5	15159	14223.916666666666	4884.7170655633745	0.045750726597231235	NA	NA	NA	NA	NA
control	media	PYG	Taurochenodeoxycholic Acid	Chenodeoxycholic Acid	NA	G6	17250	14223.916666666666	4884.7170655633745	0.05206148385792195	NA	NA	NA	NA	NA
control	media	PYG	Taurolithocholic Acid	Lithocholic Acid	NA	G10	5000	5000	0	0.07394043358670255	NA	NA	NA	NA	NA
control	media	PYG	Taurolithocholic Acid	Lithocholic Acid	NA	G11	5000	5000	0	0.07394043358670255	NA	NA	NA	NA	NA
control	media	PYG	Taurolithocholic Acid	Lithocholic Acid	NA	G12	5000	5000	0	0.07394043358670255	NA	NA	NA	NA	NA
control	media	PYG	Taurochenodeoxycholic Acid	Chenodeoxycholic Acid	NA	H4	16159	14223.916666666666	4884.7170655633745	0.048768783632473084	NA	NA	NA	NA	NA
control	media	PYG	Taurochenodeoxycholic Acid	Chenodeoxycholic Acid	NA	H5	13071	14223.916666666666	4884.7170655633745	0.039449023507646244	NA	NA	NA	NA	NA
control	media	PYG	Taurochenodeoxycholic Acid	Chenodeoxycholic Acid	NA	H6	23883	14223.916666666666	4884.7170655633745	0.07208025617268116	NA	NA	NA	NA	NA
control	media	PYG	Taurolithocholic Acid	Lithocholic Acid	NA	H10	5000	5000	0	0.07394043358670255	NA	NA	NA	NA	NA
control	media	PYG	Taurolithocholic Acid	Lithocholic Acid	NA	H11	5000	5000	0	0.07394043358670255	NA	NA	NA	NA	NA
control	media	PYG	Taurolithocholic Acid	Lithocholic Acid	NA	H12	5000	5000	0	0.07394043358670255	NA	NA	NA	NA	NA
