## Supplementary material for "Lithocholic acid modulates the growth of butyrate-producing bacteria and is decreased in the feces of stunted children": SUPP_TABLE_S25

sample	condition	media	compound	position	compound_analysed	area	PVAL_control_bacteria	PVAL_control_supernatant	PVAL_bacteria_supernatant	FDR_control_bacteria	FDR_control_supernatant	FDR_bacteria_supernatant
bacterial culture	R. intestinalis	PYG	Taurochenodeoxycholic Acid	E4	Chenodeoxycholic Acid	283482	0.00826	NA	0.112	0.02478	NA	0.5736
bacterial culture	R. intestinalis	PYG	Taurochenodeoxycholic Acid	F4	Chenodeoxycholic Acid	375313	0.00826	NA	0.112	0.02478	NA	0.5736
bacterial culture	R. intestinalis	PYG	Taurochenodeoxycholic Acid	G4	Chenodeoxycholic Acid	199025	0.00826	NA	0.112	0.02478	NA	0.5736
bacterial culture	R. intestinalis	PYG	Taurochenodeoxycholic Acid	H4	Chenodeoxycholic Acid	211230	0.00826	NA	0.112	0.02478	NA	0.5736
supernatant	R. intestinalis	PYG	Taurochenodeoxycholic Acid	E4	Chenodeoxycholic Acid	178580	NA	0.00849	0.112	NA	0.05094	0.5736
supernatant	R. intestinalis	PYG	Taurochenodeoxycholic Acid	F4	Chenodeoxycholic Acid	138210	NA	0.00849	0.112	NA	0.05094	0.5736
supernatant	R. intestinalis	PYG	Taurochenodeoxycholic Acid	G4	Chenodeoxycholic Acid	247112	NA	0.00849	0.112	NA	0.05094	0.5736
supernatant	R. intestinalis	PYG	Taurochenodeoxycholic Acid	H4	Chenodeoxycholic Acid	135236	NA	0.00849	0.112	NA	0.05094	0.5736
bacterial culture	R. intestinalis	PYG	Taurolithocholic Acid	F10	Lithocholic Acid	50985	0.0622	NA	0.206	0.1244	NA	0.5736
bacterial culture	R. intestinalis	PYG	Taurolithocholic Acid	G10	Lithocholic Acid	100397	0.0622	NA	0.206	0.1244	NA	0.5736
bacterial culture	R. intestinalis	PYG	Taurolithocholic Acid	H10	Lithocholic Acid	51484	0.0622	NA	0.206	0.1244	NA	0.5736
supernatant	R. intestinalis	PYG	Taurolithocholic Acid	E10	Lithocholic Acid	26284	NA	0.0677	0.206	NA	0.1354	0.5736
supernatant	R. intestinalis	PYG	Taurolithocholic Acid	F10	Lithocholic Acid	24854	NA	0.0677	0.206	NA	0.1354	0.5736
supernatant	R. intestinalis	PYG	Taurolithocholic Acid	G10	Lithocholic Acid	71649	NA	0.0677	0.206	NA	0.1354	0.5736
supernatant	R. intestinalis	PYG	Taurolithocholic Acid	H10	Lithocholic Acid	26004	NA	0.0677	0.206	NA	0.1354	0.5736
bacterial culture	C. comes	PYG	Taurochenodeoxycholic Acid	E5	Chenodeoxycholic Acid	304005	0.00232	NA	0.478	0.01392	NA	0.5736
bacterial culture	C. comes	PYG	Taurochenodeoxycholic Acid	F5	Chenodeoxycholic Acid	358761	0.00232	NA	0.478	0.01392	NA	0.5736
bacterial culture	C. comes	PYG	Taurochenodeoxycholic Acid	G5	Chenodeoxycholic Acid	331251	0.00232	NA	0.478	0.01392	NA	0.5736
supernatant	C. comes	PYG	Taurochenodeoxycholic Acid	E5	Chenodeoxycholic Acid	231670	NA	0.0424	0.478	NA	0.1272	0.5736
supernatant	C. comes	PYG	Taurochenodeoxycholic Acid	F5	Chenodeoxycholic Acid	217899	NA	0.0424	0.478	NA	0.1272	0.5736
supernatant	C. comes	PYG	Taurochenodeoxycholic Acid	G5	Chenodeoxycholic Acid	395185	NA	0.0424	0.478	NA	0.1272	0.5736
bacterial culture	C. comes	PYG	Taurolithocholic Acid	E11	Lithocholic Acid	5000	0.167	NA	0.452	0.2505	NA	0.5736
bacterial culture	C. comes	PYG	Taurolithocholic Acid	F11	Lithocholic Acid	83068	0.167	NA	0.452	0.2505	NA	0.5736
bacterial culture	C. comes	PYG	Taurolithocholic Acid	G11	Lithocholic Acid	62775	0.167	NA	0.452	0.2505	NA	0.5736
bacterial culture	C. comes	PYG	Taurolithocholic Acid	H11	Lithocholic Acid	9933	0.167	NA	0.452	0.2505	NA	0.5736
supernatant	C. comes	PYG	Taurolithocholic Acid	E11	Lithocholic Acid	5000	NA	0.146	0.452	NA	0.1752	0.5736
supernatant	C. comes	PYG	Taurolithocholic Acid	F11	Lithocholic Acid	37219	NA	0.146	0.452	NA	0.1752	0.5736
supernatant	C. comes	PYG	Taurolithocholic Acid	G11	Lithocholic Acid	38722	NA	0.146	0.452	NA	0.1752	0.5736
supernatant	C. comes	PYG	Taurolithocholic Acid	H11	Lithocholic Acid	9119	NA	0.146	0.452	NA	0.1752	0.5736
bacterial culture	G. elegans	PYG	Taurochenodeoxycholic Acid	E6	Chenodeoxycholic Acid	11003	0.245	NA	0.337	0.294	NA	0.5736
bacterial culture	G. elegans	PYG	Taurochenodeoxycholic Acid	F6	Chenodeoxycholic Acid	11643	0.245	NA	0.337	0.294	NA	0.5736
bacterial culture	G. elegans	PYG	Taurochenodeoxycholic Acid	G6	Chenodeoxycholic Acid	13911	0.245	NA	0.337	0.294	NA	0.5736
supernatant	G. elegans	PYG	Taurochenodeoxycholic Acid	E6	Chenodeoxycholic Acid	8291	NA	0.111	0.337	NA	0.1665	0.5736
supernatant	G. elegans	PYG	Taurochenodeoxycholic Acid	F6	Chenodeoxycholic Acid	6756	NA	0.111	0.337	NA	0.1665	0.5736
supernatant	G. elegans	PYG	Taurochenodeoxycholic Acid	G6	Chenodeoxycholic Acid	15251	NA	0.111	0.337	NA	0.1665	0.5736
supernatant	G. elegans	PYG	Taurochenodeoxycholic Acid	H6	Chenodeoxycholic Acid	9548	NA	0.111	0.337	NA	0.1665	0.5736
bacterial culture	G. elegans	PYG	Taurolithocholic Acid	E12	Lithocholic Acid	5000	1	NA	1	1	NA	1
bacterial culture	G. elegans	PYG	Taurolithocholic Acid	F12	Lithocholic Acid	5000	1	NA	1	1	NA	1
bacterial culture	G. elegans	PYG	Taurolithocholic Acid	G12	Lithocholic Acid	5000	1	NA	1	1	NA	1
bacterial culture	G. elegans	PYG	Taurolithocholic Acid	H12	Lithocholic Acid	5000	1	NA	1	1	NA	1
supernatant	G. elegans	PYG	Taurolithocholic Acid	E12	Lithocholic Acid	5000	NA	1	1	NA	1	1
supernatant	G. elegans	PYG	Taurolithocholic Acid	F12	Lithocholic Acid	5000	NA	1	1	NA	1	1
supernatant	G. elegans	PYG	Taurolithocholic Acid	G12	Lithocholic Acid	5000	NA	1	1	NA	1	1
supernatant	G. elegans	PYG	Taurolithocholic Acid	H12	Lithocholic Acid	5000	NA	1	1	NA	1	1
control	media	PYG	Taurochenodeoxycholic Acid	E4	Chenodeoxycholic Acid	8950	NA	NA	NA	NA	NA	NA
control	media	PYG	Taurochenodeoxycholic Acid	E5	Chenodeoxycholic Acid	13468	NA	NA	NA	NA	NA	NA
control	media	PYG	Taurochenodeoxycholic Acid	E6	Chenodeoxycholic Acid	20054	NA	NA	NA	NA	NA	NA
control	media	PYG	Taurolithocholic Acid	E10	Lithocholic Acid	5000	NA	NA	NA	NA	NA	NA
control	media	PYG	Taurolithocholic Acid	E11	Lithocholic Acid	5000	NA	NA	NA	NA	NA	NA
control	media	PYG	Taurolithocholic Acid	E12	Lithocholic Acid	5000	NA	NA	NA	NA	NA	NA
control	media	PYG	Taurochenodeoxycholic Acid	F4	Chenodeoxycholic Acid	9658	NA	NA	NA	NA	NA	NA
control	media	PYG	Taurochenodeoxycholic Acid	F5	Chenodeoxycholic Acid	6875	NA	NA	NA	NA	NA	NA
control	media	PYG	Taurochenodeoxycholic Acid	F6	Chenodeoxycholic Acid	10414	NA	NA	NA	NA	NA	NA
control	media	PYG	Taurolithocholic Acid	F10	Lithocholic Acid	5000	NA	NA	NA	NA	NA	NA
control	media	PYG	Taurolithocholic Acid	F11	Lithocholic Acid	5000	NA	NA	NA	NA	NA	NA
control	media	PYG	Taurolithocholic Acid	F12	Lithocholic Acid	5000	NA	NA	NA	NA	NA	NA
control	media	PYG	Taurochenodeoxycholic Acid	G4	Chenodeoxycholic Acid	15746	NA	NA	NA	NA	NA	NA
control	media	PYG	Taurochenodeoxycholic Acid	G5	Chenodeoxycholic Acid	15159	NA	NA	NA	NA	NA	NA
control	media	PYG	Taurochenodeoxycholic Acid	G6	Chenodeoxycholic Acid	17250	NA	NA	NA	NA	NA	NA
control	media	PYG	Taurolithocholic Acid	G10	Lithocholic Acid	5000	NA	NA	NA	NA	NA	NA
control	media	PYG	Taurolithocholic Acid	G11	Lithocholic Acid	5000	NA	NA	NA	NA	NA	NA
control	media	PYG	Taurolithocholic Acid	G12	Lithocholic Acid	5000	NA	NA	NA	NA	NA	NA
control	media	PYG	Taurochenodeoxycholic Acid	H4	Chenodeoxycholic Acid	16159	NA	NA	NA	NA	NA	NA
control	media	PYG	Taurochenodeoxycholic Acid	H5	Chenodeoxycholic Acid	13071	NA	NA	NA	NA	NA	NA
control	media	PYG	Taurochenodeoxycholic Acid	H6	Chenodeoxycholic Acid	23883	NA	NA	NA	NA	NA	NA
control	media	PYG	Taurolithocholic Acid	H10	Lithocholic Acid	5000	NA	NA	NA	NA	NA	NA
control	media	PYG	Taurolithocholic Acid	H11	Lithocholic Acid	5000	NA	NA	NA	NA	NA	NA
control	media	PYG	Taurolithocholic Acid	H12	Lithocholic Acid	5000	NA	NA	NA	NA	NA	NA
