## Supplementary material for "Lithocholic acid modulates the growth of butyrate-producing bacteria and is decreased in the feces of stunted children": SUPP_TABLE_S26

sample	condition	media	compound	position	compound_analysed	area
control	media	PYG	Taurochenodeoxycholic Acid	E4	Chenodeoxycholic Acid	8950
control	media	PYG	Taurochenodeoxycholic Acid	E5	Chenodeoxycholic Acid	13468
control	media	PYG	Taurochenodeoxycholic Acid	E6	Chenodeoxycholic Acid	20054
control	media	PYG	Taurolithocholic Acid	E10	Lithocholic Acid	5000
control	media	PYG	Taurolithocholic Acid	E11	Lithocholic Acid	5000
control	media	PYG	Taurolithocholic Acid	E12	Lithocholic Acid	5000
control	media	PYG	Taurochenodeoxycholic Acid	F4	Chenodeoxycholic Acid	9658
control	media	PYG	Taurochenodeoxycholic Acid	F5	Chenodeoxycholic Acid	6875
control	media	PYG	Taurochenodeoxycholic Acid	F6	Chenodeoxycholic Acid	10414
control	media	PYG	Taurolithocholic Acid	F10	Lithocholic Acid	5000
control	media	PYG	Taurolithocholic Acid	F11	Lithocholic Acid	5000
control	media	PYG	Taurolithocholic Acid	F12	Lithocholic Acid	5000
control	media	PYG	Taurochenodeoxycholic Acid	G4	Chenodeoxycholic Acid	15746
control	media	PYG	Taurochenodeoxycholic Acid	G5	Chenodeoxycholic Acid	15159
control	media	PYG	Taurochenodeoxycholic Acid	G6	Chenodeoxycholic Acid	17250
control	media	PYG	Taurolithocholic Acid	G10	Lithocholic Acid	5000
control	media	PYG	Taurolithocholic Acid	G11	Lithocholic Acid	5000
control	media	PYG	Taurolithocholic Acid	G12	Lithocholic Acid	5000
control	media	PYG	Taurochenodeoxycholic Acid	H4	Chenodeoxycholic Acid	16159
control	media	PYG	Taurochenodeoxycholic Acid	H5	Chenodeoxycholic Acid	13071
control	media	PYG	Taurochenodeoxycholic Acid	H6	Chenodeoxycholic Acid	23883
control	media	PYG	Taurolithocholic Acid	H10	Lithocholic Acid	5000
control	media	PYG	Taurolithocholic Acid	H11	Lithocholic Acid	5000
control	media	PYG	Taurolithocholic Acid	H12	Lithocholic Acid	5000
bacterial culture	R. intestinalis	PYG	Taurochenodeoxycholic Acid	E4	Chenodeoxycholic Acid	283482
bacterial culture	C. comes	PYG	Taurochenodeoxycholic Acid	E5	Chenodeoxycholic Acid	304005
bacterial culture	G. elegans	PYG	Taurochenodeoxycholic Acid	E6	Chenodeoxycholic Acid	11003
bacterial culture	C. comes	PYG	Taurolithocholic Acid	E11	Lithocholic Acid	5000
bacterial culture	G. elegans	PYG	Taurolithocholic Acid	E12	Lithocholic Acid	5000
bacterial culture	R. intestinalis	PYG	Taurochenodeoxycholic Acid	F4	Chenodeoxycholic Acid	375313
bacterial culture	C. comes	PYG	Taurochenodeoxycholic Acid	F5	Chenodeoxycholic Acid	358761
bacterial culture	G. elegans	PYG	Taurochenodeoxycholic Acid	F6	Chenodeoxycholic Acid	11643
bacterial culture	R. intestinalis	PYG	Taurolithocholic Acid	F10	Lithocholic Acid	50985
bacterial culture	C. comes	PYG	Taurolithocholic Acid	F11	Lithocholic Acid	83068
bacterial culture	G. elegans	PYG	Taurolithocholic Acid	F12	Lithocholic Acid	5000
bacterial culture	R. intestinalis	PYG	Taurochenodeoxycholic Acid	G4	Chenodeoxycholic Acid	199025
bacterial culture	C. comes	PYG	Taurochenodeoxycholic Acid	G5	Chenodeoxycholic Acid	331251
bacterial culture	G. elegans	PYG	Taurochenodeoxycholic Acid	G6	Chenodeoxycholic Acid	13911
bacterial culture	R. intestinalis	PYG	Taurolithocholic Acid	G10	Lithocholic Acid	100397
bacterial culture	C. comes	PYG	Taurolithocholic Acid	G11	Lithocholic Acid	62775
bacterial culture	G. elegans	PYG	Taurolithocholic Acid	G12	Lithocholic Acid	5000
bacterial culture	R. intestinalis	PYG	Taurochenodeoxycholic Acid	H4	Chenodeoxycholic Acid	211230
bacterial culture	R. intestinalis	PYG	Taurolithocholic Acid	H10	Lithocholic Acid	51484
bacterial culture	C. comes	PYG	Taurolithocholic Acid	H11	Lithocholic Acid	9933
bacterial culture	G. elegans	PYG	Taurolithocholic Acid	H12	Lithocholic Acid	5000
supernatant	R. intestinalis	PYG	Taurochenodeoxycholic Acid	E4	Chenodeoxycholic Acid	178580
supernatant	C. comes	PYG	Taurochenodeoxycholic Acid	E5	Chenodeoxycholic Acid	231670
supernatant	G. elegans	PYG	Taurochenodeoxycholic Acid	E6	Chenodeoxycholic Acid	8291
supernatant	R. intestinalis	PYG	Taurolithocholic Acid	E10	Lithocholic Acid	26284
supernatant	C. comes	PYG	Taurolithocholic Acid	E11	Lithocholic Acid	5000
supernatant	G. elegans	PYG	Taurolithocholic Acid	E12	Lithocholic Acid	5000
supernatant	R. intestinalis	PYG	Taurochenodeoxycholic Acid	F4	Chenodeoxycholic Acid	138210
supernatant	C. comes	PYG	Taurochenodeoxycholic Acid	F5	Chenodeoxycholic Acid	217899
supernatant	G. elegans	PYG	Taurochenodeoxycholic Acid	F6	Chenodeoxycholic Acid	6756
supernatant	R. intestinalis	PYG	Taurolithocholic Acid	F10	Lithocholic Acid	24854
supernatant	C. comes	PYG	Taurolithocholic Acid	F11	Lithocholic Acid	37219
supernatant	G. elegans	PYG	Taurolithocholic Acid	F12	Lithocholic Acid	5000
supernatant	R. intestinalis	PYG	Taurochenodeoxycholic Acid	G4	Chenodeoxycholic Acid	247112
supernatant	C. comes	PYG	Taurochenodeoxycholic Acid	G5	Chenodeoxycholic Acid	395185
supernatant	G. elegans	PYG	Taurochenodeoxycholic Acid	G6	Chenodeoxycholic Acid	15251
supernatant	R. intestinalis	PYG	Taurolithocholic Acid	G10	Lithocholic Acid	71649
supernatant	C. comes	PYG	Taurolithocholic Acid	G11	Lithocholic Acid	38722
supernatant	G. elegans	PYG	Taurolithocholic Acid	G12	Lithocholic Acid	5000
supernatant	R. intestinalis	PYG	Taurochenodeoxycholic Acid	H4	Chenodeoxycholic Acid	135236
supernatant	G. elegans	PYG	Taurochenodeoxycholic Acid	H6	Chenodeoxycholic Acid	9548
supernatant	R. intestinalis	PYG	Taurolithocholic Acid	H10	Lithocholic Acid	26004
supernatant	C. comes	PYG	Taurolithocholic Acid	H11	Lithocholic Acid	9119
supernatant	G. elegans	PYG	Taurolithocholic Acid	H12	Lithocholic Acid	5000
